# Evolution of the *Cdk4/6*–*Cdkn2* system in invertebrates

**DOI:** 10.1101/2024.05.26.595977

**Authors:** Shiori Yuki, Shunsuke Sasaki, Yuta Yamamoto, Fumika Murakami, Kazumi Sakata, Isato Araki

## Abstract

The cell cycle is driven by cyclin-dependent kinases (Cdks). The decision whether the cell cycle proceeds is made during G1 phase, when Cdk4/6 functions. Cyclin-dependent kinase inhibitor 2 (Cdkn2) is a specific inhibitor of Cdk4/6, and their interaction depends on D84 in Cdkn2 and R24/31 in Cdk4/6. This knowledge is based mainly on studies in mammalian cells. Here, we comprehensively analyzed *Cdk4/6* and *Cdkn2* in invertebrates and found that *Cdk4/6* was present in most of the investigated phyla, but the distribution of *Cdkn2* was rather uneven among and within the phyla. The positive charge of R24/R31 in Cdk4/6 was conserved in all analyzed species in phyla with Cdkn2. The presence of *Cdkn2* and the conservation of the positive charge were statistically correlated. We also found that *Cdkn2* has been tightly linked to *Fas associated factor 1* (*Faf1*) during evolution. We discuss potential interactions between Cdkn2 and Cdk4/6 in evolution and the possible cause of the strong conservation of the microsynteny.
