## Supplementary Tables S1-S11 and Figures S1-S6 for "Evolution of the *Cdk4/6*–*Cdkn2* system in invertebrates": Table S1.xlsx

### Sheet: Table S1
Table S1 The list of the analyzed invertebrate Cdkn2s.
Scientific Name	Database	ID number	Confirmed by blastp search against vertebrate?	Linked by Faf1 gene?	Is Cdkn2 D84 conserved?	Is Cdk4/6 R24 conserved?	Is the exon junction between Q50 and V51 conserved?	Note
Cephalochordata
Branchiostoma belcheri	NCBI Protein	XP_019632465.1	yes	yes	yes	yes	yes
Branchiostoma floridae	NCBI Protein	XP_035698981.1	yes	yes	yes	yes	yes
Branchiostoma lanceolatum	NCBI Protein	CAH1243622.1	yes	yes	yes	yes	yes
Asymmetron lucayanum	tblastn wgs	AYSS01018988.1	yes	ND	ND*	yes	probably yes (The C-terminal half is missing.)
Hemichordata
Ptychodera flava	OIST	scaffold1171259_cov133 (N-terminal half) pfl_40v0_9_20150316_1g31859.t1 (C-terminal half)	yes	yes	yes	yes	probably yes (The N- and C-terminal halves are split into different contigs.)
Saccoglossus kowalevskii	NCBI Protein	XP_006816138.1	yes	yes	yes	yes	yes
Echinodermata
Strongylocentrotus purpuratus	NCBI Protein	XP_011682861.1	yes	yes	yes	yes	yes
Mesocentrotus franciscanus	tblastn wgs	JARFNY010000115.1	yes	yes	yes	yes	yes
Hemicentrotus pulcherrimus	tblastn wgs	BEXV01001653.1	yes	ND	yes	yes	yes	The first 17 amino acids of the C-terminal half are missing in the contig.
Paracentrotus lividus	tblastn wgs	CALNVZ010001721.1	yes	yes	yes	yes	yes
Heliocidaris erythrogramma	tblastn wgs	JAMBMX010000007.1	yes	yes	yes	yes	yes
Heliocidaris tuberculata	tblastn wgs	JALRNC010000007.1	yes	yes	yes	yes	yes
Lytechinus pictus	NCBI Protein	XP_054764933.1	yes	yes	yes	yes	yes
Lytechinus variegatus	NCBI Protein	XP_041474870.1	yes	yes	yes	yes	yes
Eucidaris tribuloides	tblastn wgs	JZLH010451762.1	yes	ND	yes	yes	probably yes (The N-terminal half is missing.)
Apostichopus japonicus	tblastn wgs	MRZV01000078.1	yes	yes	yes	yes
Patiria miniata	NCBI Protein	XP_038048542.1	yes	yes	yes	yes	yes
Acanthaster planci	NCBI Protein	XP_022101679.1	yes	yes	yes	yes	yes
Patiriella regularis	tblastn wgs	CYSQ012991843.1 (N-terminal half) CYSQ012987685.1 (C-terminal half)	yes	ND	yes	yes	probably yes (The N- and C-terminal halves are split into different contigs.)
Asterias rubens	NCBI Protein	XP_033636396.1	yes	yes	yes	yes	yes
Pisaster brevispinus	tblastn wgs	JAMKCF010000013.1	yes	yes	yes	yes	yes
Pisaster ochraceus	tblastn wgs	JAAFGO010000910.1	yes	yes	yes	yes	yes
Plazaster borealis	tblastn wgs	JAJGQC010000008.1	yes	yes	yes	yes	yes
Ophioderma brevispina	tblastn wgs	JAMKCH010041693.1 (N-terminal half) JAMKCH010000495.1 (C-terminal half)	yes	ND	yes	ND*	probably yes (The N- and C-terminal halves are split into different contigs.)	*There are Cdk4/6 sequence-containing contigs, but they lack the N-terminal part including R24/31.
Ophionereis fasciata	tblastn wgs	CZLG013872767.1 (N-terminal half) CZLG010095626.1 (C-terminal half)	yes	ND	yes	yes	probably yes (The N- and C-terminal halves are split into different contigs.)
Anneissia japonica	NCBI Protein	XP_033103548.1	yes	yes	no (Q)	yes	yes
Nesometra (Dorometra) sesokonis	tblastn wgs	JAOTQE010070852.1	yes	ND	no (N)	yes	yes
Onychophora
Epiperipatus broadwayi	tblastn wgs	JAQFVV010000129.1	yes	ND	yes	yes	yes
Euperipatoides rowelli	tblastn wgs	PXIH010422841.1 (N-terminal half) PXIH010539483.1 (C-terminal half)	yes	ND	yes	ND*	probably yes (The N- and C-terminal halves are split into different contigs.)	*We could not detect Cdk4/6 sequence-containing contigs.
Annelida
Lamellibrachia luymesi	tblastn wgs	SDWI01000329.1	yes	yes	yes	yes	yes
Lamellibrachia satsuma	NCBI Protein	KAI0225225.1	yes	yes	yes		yes
Ridgeia piscesae	tblastn wgs	JALOCR010005003.1	yes	yes	yes	yes	yes
Paraescarpia echinospica	tblastn wgs	JAHLWY010000007.1	yes	yes	yes	yes	yes
Dimorphilus gyrociliatus	NCBI Protein	CAJFCJ010000002.1	yes	yes	yes	ND*	yes	*We could not detect Cdk4/6 sequence-containing contigs.
Sipunculus nudus	tblastn wgs	JAPPUL010000004.1	yes	yes	yes	ND*	yes	*We could not detect Cdk4/6 sequence-containing contigs.
Mollusca
<Gastropoda>
<<Caenogastropoda>>
Marisa cornuarietis	tblastn wgs	SMMW01000522.1	yes	yes	yes	yes	yes
Pomacea canaliculata	NCBI Protein	XP_025109076.1*	yes	yes	yes	yes	yes	*annotated as ankyrin repeat domain-containing protein 27-like
Pomacea maculata	tblastn wgs	SRHC01001604.1	yes	yes	yes	yes	yes
Alviniconcha marisindica	tblastn wgs	JABMCL010000059.1	yes	yes	yes	yes	yes
Babylonia areolata	tblastn wgs	JAAQRG010315645.1	yes	ND	yes	ND*	yes	*We could not detect Cdk4/6 sequence-containing contigs.
Anentome helena	tblastn wgs	WUUA03356526.1	yes	ND	yes	yes	probably yes (The N-terminal half is missing.)
Conus betulinus	tblastn wgs	JADBJO010000405.1	yes	yes	yes	yes	yes
Conus consors	tblastn wgs	SDAX010005053.1 (N-terminal half) SDAX010467614.1 (C-terminal half)	yes	yes	yes	yes	probably yes (The N- and C-terminal halves are split into different contigs.)
Conus tribblei	tblastn wgs	LFLW010516829.1	yes	ND	yes	yes	yes
Conus ventricosus	tblastn wgs	JAFLJL010000273.1	yes	yes	yes	yes	yes
<<Neomphalina>>
Nodopelta heminoda	tblastn wgs tblastn wgs	JAUTCA010011554.1 (N terminal half) JAUTCA010227043.1 (C terminal half)	yes	ND	yes	yes	probably yes (The N- and C-terminal halves are split into different contigs.)
<<Patellogastropoda>>
Patella depressa	tblastn wgs	CAOLEW010000183.1	yes	yes	yes	yes	yes
Patella pellucida	tblastn wgs	CAKJPO010000547.1	yes	yes	yes	yes	yes
Patella vulgata	tblastn wgs	CAKNZQ020000208.1	yes	yes	yes	yes	yes
<<Vetigastropoda>>
Haliotis cracherodii	tblastn wgs	JAJLRD010000006.1	yes	yes	yes	yes	yes
Haliotis laevigata	tblastn wgs	VKKT01003950.1 (N terminal half) VKKT01045319.1 (C terminal half)	yes	yes	yes	yes	probably yes (The N- and C-terminal halves are split into different contigs.)
Haliotis rubra	NCBI Protein	XP_046581201.1	yes	yes	yes	yes	yes
Haliotis rufescens	NCBI Protein	XP_046327780.1	yes	yes	yes	yes	yes
Gibbula magus	tblastn wgs	CAKZFF010000171.1	yes	yes	yes	yes	yes
Phorcus lineatus	tblastn wgs	CAKLCS010000437.1	yes	yes	yes	yes	yes
Steromphala cineraria	tblastn wgs	CAKAJO010000158.1	yes	yes	yes	yes	yes
<Cephalopoda>
<<Nautiloidea>>
Nautilus pompilius	tblastn wgs	JACATO010001046.1 (N terminal half) JACATO010001475.1 (C terminal half)	yes	yes	yes	yes	probably yes (The N- and C-terminal halves are split into different contigs.)
Brachiopoda/Phoronida
Lingula anatina	NCBI Protein	XP_013397037.1	yes	yes	yes	yes	yes
Phoronis australis	tblastn wgs	NMRA01000195.1	yes	yes	yes	yes	yes
Phoronis ovalis	tblastn wgs	JAOXYB010003279.1	yes	ND	no (N)	yes	probably yes (The N-terminal half is missing.)
Phoronis pallida	tblastn wgs	JAOXYC010211516.1 (N terminal half) JAOXYC010206984.1 (C terminal half)	yes	ND	yes	yes	probably yes (The N- and C-terminal halves are split into different contigs.)
abbreviation: ND, not determined
