## Supplementary Tables S1-S11 and Figures S1-S6 for "Evolution of the *Cdk4/6*–*Cdkn2* system in invertebrates": Table S2.xlsx

### Sheet: Table S2a
Table 2a Results of blast searches for invertebrate Cdkn2. blastp on refseq_protein.
query sequence phyrum	Homo sapiens CDKN2A	Homo sapiens CDKN2B	Homo sapiens CDKN2C	Homo sapiens CDKN2D	Branchiostoma belcheri	Saccoglossus kowalevskii	Anneissia japonica	Haliotis rubra	Lamellibrachia satsuma	Lingula anatina	Epiperipatus broadwayi	Cdkn2 used for blastp on the refseq_protein database.
	NP_000068.1	NP_004927.2	NP_523240.1	NP_001791.1	XP_019632465.1	XP_006816138.1	XP_033103548.1	XP_046581201.1	KAI0225225.1	XP_013397037.1	See Figures S1a and S1b for the sequence.
Urochordata	Ciona intestinalis	Styela clava	Ciona intestinalis	Styela clava	Ciona intestinalis	Ciona intestinalis	Ciona intestinalis	Styela clava	Styela clava	Ciona intestinalis	Ciona intestinalis	Top hit in the blastp (species name, annotated gene name, and protein ID)
	Tnks	Ppp1r12a	uncharacterized protein LOC100176624	uncharacterized protein LOC120344592	Tnks	Invs isoform X2	Ank3	Fem1	Ankef1	Tnks	Psmd10
	XP_002121662.3	XP_039253656.1	XP_026693225.1	XP_039269821.1	XP_002121662.3	XP_002130375.2	XP_026690919.1	XP_039272544.1	XP_039248532.1	XP_002121662.3	XP_002130496.1
	TNKS	PPP1R12A isoform c	ANK2 isoform 7	ANK2 isoform 19	TNKS2	INVS isoform c	ANK3 isoform 3	FEM1C	ANKEF1 isoform 1	TNKS	PSMD10 isoform 1	Homo sapiens homolog of the top hit
	NP_003738.2	NP_001231919.1	NP_001341160.1	NP_001341175.1	NP_079511.1	NP_001305310.1	NP_001191332.1	NP_064562.1	NP_071379.3	NP_003738.2	NP_002805.1
Xenacoelomorpha	Symsagittifera roscoffensis	Symsagittifera roscoffensis	Symsagittifera roscoffensis	Symsagittifera roscoffensis	Symsagittifera roscoffensis	Symsagittifera roscoffensis	Symsagittifera roscoffensis	Symsagittifera roscoffensis	Symsagittifera roscoffensis	Symsagittifera roscoffensis	Symsagittifera roscoffensis
	Tnks2	Bard1 isoform X2	Psmd10	Trpa1 isoform X2	Tnks2	Ankrd28 isoform 2	uncharacterized protein LOC134850922	Ankrd28 isoform 1	Fank1	Ankrd28 isoform 2	Trpa1 isoform X1
	XP_063717988.1	XP_063721730.1	XP_063720178.1	XP_063716929.1	XP_063717988.1	XP_063715880.1	XP_063722799.1	XP_063715879.1	XP_063720103.1	XP_063715880.1	XP_063716920.1
	TNKS	TNKS2 isoform X5	ANK2 isoform 60	ANK1 isoform 2	TNKS	ANKRD28 isoform a	ANK1 isoform 2	ANKRD28 isoform a	FANK1 isoform 2	ANKRD28 isoform a	ANK1 isoform 2
	NP_003738.2	XP_047281751.1	NP_001373082.1	NP_065210.2	NP_003738.2	NP_056014.2	NP_065210.2	NP_056014.2	NP_660278.3	NP_056014.2	NP_065210.2
Arthropoda	Schistocerca americana	Schistocerca piceifrons	Contarinia nasturtii	Pieris brassicae	Cherax quadricarinatus	Vespula pensylvanica	Schistocerca americana	Chrysoperla carnea	Contarinia nasturtii	Contarinia nasturtii	Contarinia nasturtii
	Ank1	Ank3 isoform X2	"Cdkn2c"	Ankrd29	Ankrd44	Psmd10 isoform X2	Ankrd1	Ank3 isoform X2	Psmd10	uncharacterized protein LOC116348910	Psmd10
	XP_046981528.1	XP_047101159.1	XP_045457791.1	XP_045532315.1	XP_053654672.1	XP_043685683.1	XP_046983157.1	XP_044738608.1	XP_031634778.1	XP_031635980.1	XP_031639114.1
	SPOP	SPOP	ANKRD50 isoform 1	ANKRD29 isoform 1	ANK1 isoform 2	PSMD10 isoform 1	ANKRD1	ANK2 isoform 64	ANK1 isoform 9	ANK1 isoform 2	ANK3 isoform 5
	NP_001007227.1	NP_001007227.1	NP_065070.1	NP_775776.2	NP_065210.2	NP_002805.1	NP_055206.2	NP_001373087.1	NP_001135918.1	NP_065210.2	NP_001307803.1
Tardigrada	Paramacrobiotus metropolitanus	Paramacrobiotus metropolitanus	Paramacrobiotus metropolitanus	Paramacrobiotus metropolitanus	Paramacrobiotus metropolitanus	Paramacrobiotus metropolitanus	Paramacrobiotus metropolitanus	Paramacrobiotus metropolitanus	Paramacrobiotus metropolitanus	Paramacrobiotus metropolitanus	Paramacrobiotus metropolitanus
	Fem1a	Fem1a	uncharacterized protein LOC129591553	Trpa1	Ankrd44	Psmd10	Ankrd52	uncharacterized protein LOC129591553	uncharacterized protein LOC129591553	uncharacterized protein LOC129593857 isoform X2	Psmd10
	XP_055348085.1	XP_055348085.1	XP_055343210.1	XP_055347706.1	XP_055354545.1	XP_055333391.1	XP_055354550.1	XP_055343210.1	XP_055343210.1	XP_055346317.1	XP_055333391.1
	FEM1C	FEM1C	ANK2 isoform 68	TRPA1	ANK1 isoform 9	PSMD10 isoform 1	ANK3 isoform 3	ANK2 isoform 68	ANK2 isoform 68	ANK2 isoform 68	PSMD10 isoform 1
	NP_064562.1	NP_064562.1	NP_001373104.1	NP_015628.2	NP_001135918.1	NP_002805.1	NP_001191332.1	NP_001373104.1	NP_001373104.1	NP_001373104.1	NP_002805.1
Nematoda	Necator americanus	Loa loa	Trichinella spiralis	Brugia malayi	Strongyloides ratti	Loa loa	Trichinella spiralis	Trichinella spiralis	Brugia malayi	Trichinella spiralis	Loa loa
	hypothetical protein RB195_021298	hypothetical protein LOAG_04532	putative ZU5 domain protein	Uncharacterized protein BM_BM2732	Bent	Tnks2	Inpp5f	putative protein kinase domain protein, partial	Fem1	Tnks	CAMK/DAPK/DAPK protein kinase, variant
	XP_064063839.1	XP_003140117.1	XP_003379042.1	XP_042931115.1	XP_024504190.1	XP_020306580.1	XP_003371411.1	XP_003374166.1	XP_001897758.1	XP_003376416.1	XP_020305083.1
	ZDHHC17 isoform 1	NOTCH2 isoform 1	ANK2 isoform 50	TNKS	DAPK1 isoform X2	TNKS	ANK1 isoform 2	DAPK1 isoform X2	FEM1C	TNKS	DAPK1
	NP_056151.2	NP_077719.2	NP_001373071.1	NP_003738.2	XP_016869849.1	NP_003738.2	NP_065210.2	XP_016869849.1	NP_064562.1	NP_003738.2	NP_001275658.1
Priapulida	Priapulus caudatus	Priapulus caudatus	Priapulus caudatus	Priapulus caudatus	Priapulus caudatus	Priapulus caudatus	Priapulus caudatus	Priapulus caudatus	Priapulus caudatus	Priapulus caudatus	Priapulus caudatus
	Ankrd50	Ankrd50	Ankrd50	Ank3	Tnks	Tnks	Ankrd39	Ank1	putative ankyrin repeat protein RF_0381	Tnks	Psmd10
	XP_014663506.1	XP_014663506.1	XP_014678358.1	XP_014677951.1	XP_014663274.1	XP_014663274.1	XP_014681617.1	XP_014676381.1	XP_014679678.1	XP_014663274.1	XP_014663521.1
	ANK2 isofomr 38	ANK2 isofomr 38	ANKRD50 isoform 1	ANK2 isoform 59	TNKS	TNKS	ANKRD39	ANK3 isoform 1	ANK2 isoform 63	TNKS	PSMD10 isoform 1
	NP_001341200.1	NP_001341200.1	NP_065070.1	NP_001373081.1	NP_003738.2	NP_003738.2	NP_057550.3	NP_066267.2	NP_001373086.1	NP_003738.2	NP_002805.1
Mollusca (Bivalvia, Heterobranchia, and Coleoidea)	Saccostrea echinata	Physella acuta	Mytilus trossulus	Mya arenaria	Crassostrea gigas	Crassostrea gigas	Crassostrea virginica	Ostrea edulis	Dreissena polymorpha	Mytilus californianus	Mya arenaria
	Psmd10	Psmd10	Ankrd50	Ankrd39	uncharacterized protein LOC105325100 isoform X3	uncharacterized protein LOC111105900 isoform X2	Ankrd52 isoform X1	Ankrd44 isoform X2	Psmd10	Ank1	Psmd10
	XP_061173380.1	XP_059163874.1	XP_063408170.1	XP_052785167.1	XP_034310234.1	XP_022296066.1	XP_022314158.1	XP_055998782.1	XP_052262059.1	XP_052076734.1	XP_052773538.1
	PSMD10 isoform 1	PSMD10 isoform 1	ANK1 isoform 2	ANKRD39	ANK1 isoform 9	ANKRD28 isoform X15	ANK1 isoform 2	ANKRD28 isoform a	PSMD10 isoform 1	ANK1 isoform 2	PSMD10 isoform 1
	NP_002805.1	NP_002805.1	NP_065210.2	NP_057550.3	NP_001135918.1	XP_047303768.1	NP_065210.2	NP_056014.2	NP_002805.1	NP_065210.2	NP_002805.1
Platyhelminthes	Opisthorchis viverrini	Opisthorchis viverrini	Opisthorchis viverrini	Schistosoma mansoni	Echinococcus granulosus	Schistosoma haematobium	Opisthorchis viverrini	Echinococcus granulosus	Opisthorchis viverrini	Opisthorchis viverrini	Echinococcus granulosus
	hypothetical protein T265_06287	hypothetical protein T265_06287	hypothetical protein T265_14770, partial	putative ankyrin 2,3/unc44	Ank2	hypothetical protein MS3_00010103, partial	hypothetical protein T265_01850	Ank2	hypothetical protein T265_01850	hypothetical protein T265_01850	Ank2
	XP_009169771.1	XP_009169771.1	XP_009173418.1	XP_018654209.1	XP_024354326.1	XP_051073801.1	XP_009164224.1	XP_024354326.1	XP_009164224.1	XP_009164224.1	XP_024354326.1
	PPP1R16B isoform 1	PPP1R16B isoform 1	ANK2 isoform 54	ANK3 isoform 1	ANK2 isoform 31	TNKS	ANKRD17 isoform X20	ANK2 isoform 31	ANKRD17 isoform X20	ANKRD17 isoform X20	ANK2 isoform 31
	NP_056383.1	NP_056383.1	NP_001373076.1	NP_066267.2	NP_001341193.1	NP_003738.2	XP_016863506.1	NP_001341193.1	XP_016863506.1	XP_016863506.1	NP_001341193.1
Cnidaria	Pocillopora damicornis	Stylophora pistillata	Pocillopora verrucosa	Actinia tenebrosa	Stylophora pistillata	Exaiptasia diaphana	Acropora millepora	Orbicella faveolata	Orbicella faveolata	Nematostella vectensis	Nematostella vectensis
	Asb13	Asb9	uncharacterized protein LOC131772919	Mib2 isoform X2	uncharacterized protein LOC111332433	Ankrd28	Ankrd44 isoform X3	uncharacterized protein LOC110053841	uncharacterized protein LOC110062166, partial	Tnks	Psmd10 isoform X1
	XP_027037350.1	XP_022793528.1	XP_058944868.1	XP_031563710.1	XP_022793502.1	XP_028518768.1	XP_029198248.2	XP_020615795.1	XP_020624685.1	XP_048585389.1	XP_048575656.1
	ASB9 isoform 1	ASB9 isoform 1	ANK3 isoform 1	MIB2 isoform 1	ANK3 isoform 4	ANKRD44 isoform X12	ANK2 isoform 43	ANK3 isoform 1	ANK3 isoform 1	TNKS	PSMD10 isoform 1
	NP_001026909.1	NP_001026909.1	NP_066267.2	NP_001164158.3	NP_001191333.1	XP_047302246.1	NP_001341205.1	NP_066267.2	NP_066267.2	NP_003738.2	NP_002805.1
Ctenophora	Bolinopsis microptera	Bolinopsis microptera	Bolinopsis microptera	Bolinopsis microptera	Bolinopsis microptera	Bolinopsis microptera	Bolinopsis microptera	Bolinopsis microptera	Bolinopsis microptera	Bolinopsis microptera	Bolinopsis microptera
	Ppp1r12a	Ppp1r12a	putative ankyrin repeat protein RF_0381	uncharacterized protein LOC134825532	Psmd10	uncharacterized protein LOC134814034 isoform X1	Ank3 isoform X1	Ank3 isoform X1	Ank3 isoform X2	uncharacterized protein LOC134818765	uncharacterized protein LOC134811784
	XP_063680979.1	XP_063680979.1	XP_063693567.1	XP_063693834.1	XP_063687560.1	XP_063678080.1	XP_063693199.1	XP_063693199.1	XP_063693207.1	XP_063684480.1	XP_063674919.1
	PPP1R12B isoform f	PPP1R12B isoform f	ANKRD44 isoform B	ANK1 isoform 2	PSMD10 isoform 1	ANKRD12 isoform X1	ANK2 isoform 44	ANK2 isoform 44	ANK2 isoform 63	ANK2 isoform 63	ANKRD12 isoform X4
	NP_001161330.1	NP_001161330.1	NP_710181.2	NP_065210.2	NP_002805.1	XP_054174311.1	NP_001341206.1	NP_001341206.1	NP_001373086.1	NP_001373086.1	XP_005258153.1
Placozoa	Trichoplax adhaerens	Trichoplax adhaerens	Trichoplax adhaerens	Trichoplax adhaerens	Trichoplax adhaerens	Trichoplax adhaerens	Trichoplax adhaerens	Trichoplax adhaerens	Trichoplax adhaerens	Trichoplax adhaerens	Trichoplax adhaerens
	uncharacterized protein TRIADDRAFT_23713	uncharacterized protein TRIADDRAFT_23713	uncharacterized protein TRIADDRAFT_56227	uncharacterized protein TRIADDRAFT_56227	uncharacterized protein TRIADDRAFT_23423	uncharacterized protein TRIADDRAFT_51290	uncharacterized protein TRIADDRAFT_52921	uncharacterized protein TRIADDRAFT_7160, partial	uncharacterized protein TRIADDRAFT_7752, partial	uncharacterized protein TRIADDRAFT_56227	uncharacterized protein TRIADDRAFT_25329, partial
	XP_002111544.1	XP_002111544.1	XP_002112327.1	XP_002112327.1	XP_002111848.1	XP_002108424.1	XP_002109164.1	XP_002116175.1	XP_002113768.1	XP_002112327.1	XP_002112608.1
	PPP1R16B isoform 1	PPP1R16B isoform 1	USH1G isoform 1	USH1G isoform 1	ANKRD50 isoform 1	ANKRD42 isoform 3	CASKIN1	ANKRD39	ANK1 isoform 2	USH1G isoform 1	EHMT2 isoform k
	NP_056383.1	NP_056383.1	NP_775748.2	NP_775748.2	NP_065070.1	NP_001287901.1	NP_065815.1	NP_057550.3	NP_065210.2	NP_775748.2	NP_001382094.1
Porifera	Corticium candelabrum	Corticium candelabrum	Amphimedon queenslandica	Amphimedon queenslandica	Amphimedon queenslandica	Amphimedon queenslandica	Amphimedon queenslandica	Amphimedon queenslandica	Amphimedon queenslandica	Corticium candelabrum	Amphimedon queenslandica
	Tnks2	Ank1	Ankrd29	Bard1	Bard1	Ankrd29	Trpa1	uncharacterized protein LOC109580353 isoform X1	Psmd10	Dapk1	Ankrd29
	XP_062521444.1	XP_062509354.1	XP_019857831.1	XP_019851195.1	XP_019851195.1	XP_019857831.1	XP_019857678.1	XP_019848950.1	XP_019854434.1	XP_062517176.1	XP_019851849.1
	TNKS	ANK2 isoform 58	ANKRD50 isoform 2	BARD1 isoform X5	BARD1 isoform X5	ANKRD50 isoform 2	TRPA1 isoform X1	ANK3 isoform 1	ANKRD50 isoform 2	DAPK1 isoform X1	KIDINS220 isoform 10
	NP_003738.2	NP_001373080.1	NP_001161354.1	XP_054199217.1	XP_054199217.1	NP_001161354.1	XP_011515926.1	NP_066267.2	NP_001161354.1	XP_054218179.1	NP_001335670.1

### Sheet: Table S2b
Table 2b Results of blast searches for invertebrate Cdkn2. tblastn on wgs database.
	Homo sapiens CDKN2A	Homo sapiens CDKN2B	Homo sapiens CDKN2C	Homo sapiens CDKN2D	Branchiostoma belcheri	Saccoglossus kowalevskii	Anneissia japonica	Haliotis rubra	Lamellibrachia satsuma	Lingula anatina	Epiperipatus broadwayi	Cdkn2 used for tblast on the whole genome shotgun contigs database*1
	NP_000068.1	NP_004927.2	NP_523240.1	NP_001791.1	XP_019632465.1	XP_006816138.1	XP_033103548.1	XP_046581201.1	KAI0225225.1	XP_013397037.1	See Figures S1a and S1b for the sequence.
Urochordata	Clavelina lepadiformis	Styela clava	Diplosoma virens	Oikopleura longicauda	Trididemnum nubilum	Oikopleura dioica	Botrylloides violaceus	Trididemnum nubilum	Bathochordaeus stygius*2	Trididemnum nubilum	Oikopleura longicauda	Top hit in the tblast (species name, nucleotide ID, and the range)
	CANQGR010000010.1	SJEG02000006.1	CAVMFW010001668.1	SCLD01106854.1	CAWYPT010037450.1	CABW01002942.1	JASFYC010000810.1	CAWYPT010038586.1	SCLE01000836.1	CAWYPT010013134.1	SCLD01017127.1
	1604427-1604227	9792409-9792080	373444-373052	4141-4464/4513-5034/5509-5790/6184-6387	29946-28993/28938-28561	3722-3462/2282-1986	5071913-5071302	17284-16946	853-566	19825-19466	987-1394
	Tnks2 [Bombina bombina]	Ankrd28, partial [Meleagris gallopavo]	Hace1 [Pseudoliparis swirei]	Ank3 [Buceros rhinoceros silvestris]	Ankrd44 [Apaloderma vittatum]	Tnks2 [Empidonax traillii]	Ankrd28 isoform X5 [Gallus gallus]	uncharacterized protein LOC114450699 isoform X19 [Parambassis ranga]	Cdkn2c isoform X3 [Acanthopagrus latus]*3	uncharacterized protein LOC113106323 isoform X38 [Carassius auratus]	Ankrd28 [Meleagris gallopavo]	Vertebrate homolog of the top hit
	XP_053548894.1	XP_010711155.2	XP_056290462.1	XP_010141627.1	XP_009869482.1	XP_027755669.1	XP_040518534.1	XP_028284808.1	XP_036969444.1	XP_026123921.1	XP_010711155.2
	TNKS2 isoform X1	ANKRD28 isoform X5	HACE1 isoform a	ANK2 isoform 35	ANKRD28 isoform X15	TNKS2 isoform X6	ANKRD44 isoform X12	Ank3 isoform 1	PSMD10 isoform 1	Ank2 isoform 43	ANKRD28 isoform d	Homo sapiens homolog of the top hit
	XP_011538515.1	XP_047303757.1	NP_065822.2	NP_001341197.1	XP_047303768.1	XP_054222807.1	XP_047302246.1	NP_066267.2	NP_002805.1	NP_001341205.1	NP_001336207.1
Xenacoelomorpha	Symsagittifera roscoffensis	Symsagittifera roscoffensis	Nemertoderma westbladi	Nemertoderma westbladi	Nemertoderma westbladi	Symsagittifera roscoffensis	Nemertoderma westbladi	Nemertoderma westbladi	Nemertoderma westbladi	Nemertoderma westbladi	Symsagittifera roscoffensis
	CAVMBT010008095.1	CAVMBT010008095.1	JAUCBK010011120.1	JAUCBK010013953.1	JAUCBJ010007214.1	CAVMBT010008567.1	JAUCBK010021263.1	JAUCBK010005386.1	JAUCBJ010007214.1	JAUCBJ010007214.1	CAVMBT010006430.1
	1101-745	1146-787	1832-1611/1586-1113	852-1334	131646-131137/130380-129931/129819-129511	14990-14577/14291-13821/8640-7996/7992-7585/2026-1616/1330-860	522-172	3337-2933	131787-131419/130380-129619	131787-131377/130455-129874	14787-15140/15381-15734/15969-16325
	Asb3 [Gracilinanus agilis]	Tnks2 [Meleagris gallopavo]	Ankrd50 [Elgaria multicarinata webbii]	Ank3 isoform X30 [Siniperca chuatsi]	Tnks2 [Meleagris gallopavo]	Ank1 isoform X8 [Crotalus tigris]	Asb8 [Notothenia coriiceps]	Ankrd28 [Coregonus clupeaformis]	Tnks2 [Meleagris gallopavo]	Tnks [Sinocyclocheilus rhinocerous]	Ankrd50 [Miniopterus natalensis]
	XP_044516596.1	XP_031410443.1	XP_062992458.1	XP_044069802.1	XP_031410443.1	XP_039222840.1	XP_010776067.1	XP_045082611.1	XP_031410443.1	XP_016389700.1	XP_016058806.1
	ANKRD17 isoform X16	ANK2 isoform 29	ANKRD50 isoform 2	ANK2 isoform 37	TNKS isoform X2	ANK1 isoform 2	ASB8 isoform b	ANKRD44 isoform B	TNKS	TNKS2 isoform X5	ANKRD50 isoform 2
	XP_047306001.1	NP_001341190.1	NP_001161354.1	NP_001341199.1	XP_011542148.1	NP_065210.2	NP_001306227.1	NP_710181.2	NP_003738.2	XP_047281751.1	NP_001161354.1
Arthropoda	Tenthredo notha	Vandiemenella viatica	(see *4)	Harpalus rufipes	Cletocamptus dominicanus	Limnephilus rhombicus	Artemia franciscana	Siphlonurus alternatus	Catajapyx aquilonaris	Tenthredo notha	Tenodera sinensis
	CAJZBT010000104.1	JADODV010264210.1		CATOBN010000351.1	JAOXNT010131555.1	CAKMYO010000503.1	JAVRJZ010000003.1	CATKWB010000678.1	JYFJ02002710.1	CAJZBT010000104.1	JASJEM010000012.1
	84870-85256/85266-85565/85764-86063/86361-86660/86760-87752	3607-3266		82660-83868	63-512/573-1073	223855-224895/225010-226014	33367111-33367653	115310-116191	50252-49887	84216-84854/84864-86024/86046-87758	1268052-1267618/1267506-1266274
	Ank3 isoform X5 [Poecilia mexicana]	PSMD10 [Platichthys flesus]		Ankr3 [Leptosomus discolor]	Ankrd65 isoform X2 [Pogona vitticeps]	Ankrd50 isoform X3 [Terrapene carolina triunguis]	Ankrd29 [Nematolebias whitei]	KIDINS220 isoform X7 [Acipenser ruthenus]	Cdkn2c [Cyprinus carpio]*5	Ank3 [Neolamprologus brichardi]	Ank1 isoform X7 [Varanus komodoensis]
	XP_014848575.1	XP_062250184.1		XP_009944538.1	XP_020637668.1	XP_024065998.2	XP_037530801.1	XP_034777265.1	XP_042617856.1	XP_035764641.1	XP_044293511.1
	ANK2 isoform 43	PSMD10 isoform 1		ANK2 isoform 43	ANK1 isoform 2	ANKRD50 isoform 2	ANKRD29 isoform X5	KIDINS220 isoform 10	ANK3 isoform 1	ANK3 isoform 4	ANK1 isoform 9
	NP_001341205.1	NP_002805.1		NP_001341205.1	NP_065210.2	NP_001161354.1	XP_047293260.1	NP_001335670.1	NP_066267.2	NP_001191333.1	NP_001135918.1
Tardigrada	Paramacrobiotus richtersi	Paramacrobiotus richtersi	Isohypsibius dastychi	Paramacrobiotus richtersi	Isohypsibius dastychi	Paramacrobiotus richtersi	Isohypsibius dastychi	Paramacrobiotus richtersi	Paramacrobiotus richtersi	Paramacrobiotus richtersi	Paramacrobiotus richtersi
	JAQGAU010040983.1	JAQGAU010091930.1	JAQIWT010164405.1	JAQGAU010046220.1	JAQIWT010018105.1	JAQGAU010051428.1	JAQIWT010017390.1	JAQGAU010039000.1	JAQGAU010044494.1	JAQGAU010039000.1	JAQGAU010039000.1
	213-536	357-43	220-2	99-794	1111-746	116-571	924-439	983-558	475-14	968-531	1010-177
	Ank2 isoform X6 [Psammomys obesus]	Ankrd2 [Lepisosteus oculatus]	Ankrd65 [Onychomys torridus]	Ank1 isoform X4 [Equus przewalskii]	Ankrd29 isoform X2 [Ochotona princeps]	Ankrd44, partial [Phaethon lepturus]	TANC1 isoform X4 [Octodon degus]	Ankrd52 [Paramormyrops kingsleyae]	Ankrd52 [Austrofundulus limnaeus]	Ankrd28 isoform X7 [Cavia porcellus]	ANKRD52 isoform X3 [Dunckerocampus dactyliophorus]
	XP_055484024.1	XP_015203178.1	XP_036032957.1	XP_008521374.1	XP_058532835.1	XP_010281851.1	XP_023569381.1	XP_023660747.1	XP_013885261.1	XP_012999359.1	XP_054640887.1
	ANK2 isoform 50	ASB8 isoform b	ANK2 isoform 60	ANK1 isoform 2	RFXANK isoform b	ANKRD44 isoform B	TANC1 isoform 2	ANKRD28 isoform f	ANKRD28 isoform d	ANKRD28	ANKRD28 isoform c
	NP_001373071.1	NP_001306227.1	NP_001373082.1	NP_065210.2	NP_001265657.1	NP_710181.2	NP_001139381.1	NP_001336209.1	NP_001336207.1	NP_001336209.1	NP_001336206.1
Onychophora	Epiperipatus broadwayi*6	Epiperipatus broadwayi	Epiperipatus broadwayi	Euperipatoides rowelli	Euperipatoides rowelli	Epiperipatus broadwayi	Euperipatoides rowelli	Epiperipatus broadwayi	Epiperipatus broadwayi	Euperipatoides rowelli
	JAQFVV010000129.1	JAQFVV010000129.1	JAQFVV010006239.1	PXIH010733609.1	PXIH010499885.1	JAQFVV010000129.1	PXIH010995413.1	JAQFVV010000129.1	JAQFVV010000129.1	PXIH010422841.1
	2853332-2853105	2853332-2853105	3103431-3105002/3345827-3346165	1768-2460/2581-3144	1215-1754/2451-2906/2916-3374	2853311-2853051	181-783	2898315-2898187/2853305-2852997	2898315-2898187/2853323-2853051	2392-2093
	Cdkn2c [Nematolebias whitei]	Cdkn2c [Nematolebias whitei]	ANK3 isoform X7 [Oryzias melastigma]	Ank3 isoform X22 [Motacilla alba alba]	Tnks2 [Meleagris gallopavo]	Cdkn2c [Pristis pectinata]	Ankrd28 isoform X3 [Dipodomys ordii]	Cdkn2c [Hemiscyllium ocellatum]	Cdkn2c [Pristis pectinata]	Cdkn2d isoform X2 [Doryrhamphus excisus]
	XP_037530592.1	XP_037530592.1	XP_036072911.1	XP_037996011.1	XP_031410443.1	XP_051867896.1	XP_012877617.1	XP_060686428.1	XP_051867896.1	XP_057945754.1
	CDKN2C	CDKN2C	ANKRD50 isoform 2	ANK3 isoform 1	TNKS	CDKN2D	ANKRD44 isoform B	CDKN2D	CDKN2D	CDKN2D
	NP_001253.1	NP_001253.1	NP_001161354.1	NP_066267.2	NP_003738.2	NP_001791.1	NP_710181.2	NP_001791.1	NP_001791.1	NP_001791.1
Priapulida	Priapulus caudatus	Priapulus caudatus	Tubiluchus corallicola	Tubiluchus corallicola	Tubiluchus corallicola	Tubiluchus corallicola	Priapulus caudatus	Tubiluchus corallicola	Priapulus caudatus	Tubiluchus corallicola	Tubiluchus corallicola
	AXZU02030781.1	AXZU02001061.1	JAQGDQ010000437.1	JAQGDQ010001205.1	JAQGDQ010000377.1	JAQGDQ010000506.1	AXZU02041993.1	JAQGDQ010000506.1	AXZU02039527.1	JAQGDQ010000690.1	JAQGDQ010000503.1
	6553-6855	6529-7365	61422-61069	45886-45269/45235-44948	151425-152057/152205-153182	73802-74335/74984-75604/88970-89257	4584-4138	73937-74335	8533-8177/7849-7400/6706-6269	34202-33738/31385-30918/26970-26713	21263-19818
	Ankrd39 isoform X1 [Pelobates fuscus]	Ank3 isoform X3 [Callorhinchus milii]	Ankrd65 [Onychomys torridus]	Ank1 [Rhincodon typus]	Ankrd50 isoform X2 [Alligator sinensis]	Ankrd50 [Protopterus annectens]	Rnasel [Dromiciops gliroides]	Ankrd2 [Eurypyga helias]	Mbtps2 isoform X2 [Rousettus aegyptiacus]	Ank3 isoform X8 [Misgurnus anguillicaudatus]	Ankrd50 [Protopterus annectens]
	XP_063304668.1	XP_007895288.2	XP_036032957.1	XP_048449967.1	XP_025067501.1	XP_043917616.1	XP_043855878.1	XP_010151997.1	XP_015993719.1	XP_055028241.1	XP_043917616.1
	ANKRD30B isoform X1	ANK3 isoform 1	ANKRD65 isoform 1	ANK3 isoform 1	ANKRD50 isoform 2	ANKRD50 isoform 2	ASB12	ANKRD2 isoform e	ANK2 isoform 64	ANK1 isoform 2	ANKRD50 isoform 2
	XP_047300869.1	NP_066267.2	NP_001138682.1	NP_066267.2	NP_001161354.1	NP_001161354.1	NP_569059.3	NP_001333722.1	NP_001373087.1	NP_065210.2	NP_001161354.1
Nematomorpha	Acutogordius australiensis	Nectonema munidae	Nectonema munidae	Nectonema munidae	Acutogordius australiensis	Nectonema munidae	Acutogordius australiensis	Acutogordius australiensis	Acutogordius australiensis	Nectonema munidae	Nectonema munidae
	JAUIRJ010000002.1	JAUIRK010000854.1	JAUIRK010000903.1	JAUIRK010000903.1	JAUIRJ010000002.1	JAUIRK010000903.1	JAUIRJ010000002.1	JAUIRJ010000002.1	JAUIRJ010000002.1	JAUIRK010000903.1	JAUIRK010000819.1
	8921869-8921639	142403-142026	1891612-1891776/1981606-1981935/1982179-1982925/1982992-1983258/1983700-1983975	1981660-1982130/1982191-1982826/1982944-1983555/1983667-1984059	8922091-8921639	1982473-1982889/1983418-1983660/1983748-1983960	28158132-28158302	8921989-8921597	8921639-8921863	1982950-1983327/1983361-1984017	40623-40982
	Ankhd1 [Propithecus coquereli]	Ankrd49 [Candoia aspera]	Ank2 [Alligator sinensis]	Ank2 isoform X5 [Prinia subflava]	Ankhd1 [Meleagris gallopavo]	Ank3 [Rhincodon typus]	Ilk [Gracilinanus agilis]	Ankhd1 [Meleagris gallopavo]	Kank1 [Propithecus coquereli]	Ank3 [Leptosomus discolor]	Dapk1 [Gouania willdenowi]
	XP_012516830.1	XP_063161944.1	XP_025047997.1	XP_063271480.1	XP_019475841.2	XP_048465113.1	XP_044524006.1	XP_019475841.2	XP_012516830.1	XP_009944538.1	XP_028313666.1
	ANKRD17 isoform X12	ANKRD49	ANK2 isoform 38	ANK2 isoform 31	ANKRD17 isoform X21	ANK3 isoform 1	ILK isoform 1	ANKRD17 isoform X3	ANKRD17 isoform X14	ANK3 isoform 1	DAPK1 isoform X1
	XP_016863503.1	NP_060174.2	NP_001341200.1	NP_001341193.1	XP_047306004.1	NP_066267.2	NP_001014794.1	XP_047305995.1	XP_016863504.1	NP_066267.2	XP_054218179.1
Nematoda	Aphelenchoides bicaudatus	Acrobeloides thornei	Acrobeloides thornei	Oscheius tipulae	Panagrolaimus kolymaensis	Acrobeloides nanus	Halicephalobus sp. NKZ332	Acrobeloides thornei	Panagrolaimus kolymaensis	Acrobeloides thornei	Acrobeloides thornei
	JAMPIN010000003.1	JAQGCP010003542.1	JAQGCP010001456.1	FXWY01000076.1	JAJQJQ010000040.1	OZJO01025082.1	VOSG01000541.1	JAQGCP010018811.1	JAJQJQ010000016.1	JAQGCP010018811.1	JAQGCP010001456.1
	879647-879925	8245-7895	1090-1449	78503-78285/70796-70482/69552-69286/69054-68854/68543-68145/59424-59164/58878-57412	150855-150421	14983-16332	6905-6102	3218-2193	2245384-2244917	3101-2115	10-453/1000-1443
	Tnks isoform X2 [Pipistrellus kuhlii]	Dapk1 [Latimeria chalumnae]	Ankrd50 [Protopterus annectens]	ANK1 [Stegostoma tigrinum]	Dapk1 [Latimeria chalumnae]	Ank3 [Pterocles gutturalis]	Ank1 [Rhincodon typus]	Ank3 [Pterocles gutturalis]	Dapk1 [Latimeria chalumnae]	Ank1 [Rhincodon typus]	Ank3 isoform 2 [Myxocyprinus asiaticus]
	XP_036314881.1	XP_005995582.1	XP_043929146.1	XP_059497150.1	XP_005995582.1	XP_010084168.1	XP_048449967.1	XP_010084168.1	XP_005995582.1	XP_048449967.1	XP_051523568.1
	TNKS isoform X2	ANKRD29 isoform X4	ANKRD50 isoform 2	ANK1 isoform 2	DAPK1 isoform X2	ANK3 isoform 4	ANK1 isoform 1	ANK3 isoform 1	DAPK1 isoform X3	ANK3 isoform 1	ANKRD50 isoform 2
	XP_011542148.1	XP_016881050.1	NP_001161354.1	NP_065210.2	XP_016869849.1	NP_001191333.1	NP_065209.2	NP_066267.2	XP_005251814.1	NP_066267.2	NP_001161354.1
Rotifera	Rotaria macrura	Brachionus koreanus	Brachionus angularis	Rotaria magnacalcarata	Rotaria magnacalcarata	Rotaria magnacalcarata	Macrotrachela quadricornifera	Rotaria magnacalcarata	Didymodactylos carnosus	Rotaria sp. Silwood1	Rotaria magnacalcarata
Rotifera	OEOD01345372.1	WEZV01000007.1	JAJVDD010000013.1	OESY010272761.1	OESY010272761.1	OESY010272761.1	JAJEKA010001027.1	OESY010272761.1	CAJOBC010017227.1	CAJOBV010000519.1	OESY010272761.1
Rotifera	445-687	1088268-1087891	800726-801196/802040-803011/803132-803404	14151-12802/12504-12106/11946-11656/10859-9843/9425-8952/8912-8178/7826-7242/6134-5664/5036-4635/4109-3474/3404-2964/2519-2001/1970-1605	10583-10140/8621-8178/6134-5667/2048-1656	14145-13942/13848-13417/13215-12922/12717-12322/11955-11404/10832-10173/9518-9003/8819-8211/8048-7695/7649-7242/6119-5691/5489-4731/4115-3195/2105-1641	518072-518395	13149-12724/12549-12205/11901-11557/10787-10635/9890-9066/8054-7248/6404-5868/5144-4794/3512-3051/2648-2226/1949-1551	7495-7070	35394-35047	13746-13351/13188-12754/12549-12151/11901-11416/10865-10206/9968-9015/8918-8046/7946-7527/7514-7158/6131-5700/5489-4722/4709-4368/3410-2964/2528-2148/2048-1638
Rotifera	Ankrd27 [Pristis pectinata]	Psmd10, partial [Apaloderma vittatum]	Ank3 isoform X31 [Takifugu rubripes]	Ankrd28 [Poecilia formosa]	Ank1 [Sinocyclocheilus rhinocerous]	Ankrd28 [Poecilia formosa]	Caskin2 isoform X3 [Protopterus annectens]	Ankrd28 [Poecilia formosa]	Asb3 [Petromyzon marinus]	Ankrd52 isoform X3 [Syngnathoides biaculeatus]	Ankrd28 [Poecilia formosa]
Rotifera	XP_051883988.1	XP_009869555.1	XP_029688656.1	XP_016536159.1	XP_016407777.1	XP_016536159.1	XP_043940878.1	XP_016536159.1	XP_032818462.1	XP_061688531.1	XP_016536159.1
Rotifera	ANKRD54 isoform 3	DAPK1 isoform X1	ANK2 isoform 31	ANKRD28	ANK3 isoform 1	ANKRD44 isoform E	CASKIN2 isoform a	ANKRD44	Ank1 isoform 3	ANK1 isoform 2	ANKRD28 isoform a
Rotifera	NP_001350768.1	XP_054218179.1	NP_001341193.1	XP_011531844.1	NP_066267.2	NP_001354426.1	NP_065804.2	XP_024308984.1	NP_000028.3	NP_065210.2	NP_056014.2
Dicyemida	(no hit)	(no hit)	Dicyema japonicum	Dicyema japonicum	Dicyema japonicum	Dicyema japonicum	Dicyema japonicum	Dicyema japonicum	Dicyema japonicum	Dicyema japonicum	Dicyema japonicum
Dicyemida			RDEW01000028.1	RDEW01000033.1	RDEW01000002.1	RDEW01000045.1	RDEW01000028.1	RDEW01000009.1	RDEW01000028.1	RDEW01000045.1	RDEW01000009.1
Dicyemida			78106-78381	98302-98706	957216-957434	391461-391186	78076-78396	1223881-1224246/1233985-1234335	77959-78297	391635-391264	1223914-1224246/1234018-1234335
Dicyemida			KIDINS220, partial [Lates calcarifer]	Asb2 isoform X2 [Anguilla anguilla]	Dapk1 [Phaethon lepturus]	Ankrd50 [Phyllostomus hastatus]	Kidins220b isoform X1 [Astyanax mexicanus]	Ankdd1A [Aythya fuligula]	Dapk1 isoform X5 [Cygnus atratus]	Mtpn [Hypanus sabinus]	Ank3 isoform X15 [Kryptolebias marmoratus]
Dicyemida			XP_018544574.2	XP_035279334.1	XP_010284481.1	XP_045687064.1	XP_007235307.1	XP_032050977.1	XP_050572178.1	XP_059834175.1	XP_024864088.1
Dicyemida			ANKRD29 isoform X5	ASB2 isoform 2	DAPK1 isoform X2	ANKRD50 isoform 2	TANC1 isoform 2	ANKRD44 isoform B	TANC1 isoform 2	ANKRD28 isoform X15	ANK1 isoform 2
Dicyemida			XP_047293260.1	NP_057234.2	XP_054218181.1	NP_001161354.1	NP_001139381.1	NP_710181.2	NP_001139381.1	XP_047303768.1	NP_065210.2
Orthonectida	Intoshia linei	Intoshia linei	Intoshia linei	Intoshia linei	Intoshia linei	Intoshia linei	Intoshia linei	Intoshia linei	Intoshia linei	Intoshia linei	Intoshia linei
Nemertea	LWCA01000362.1	LWCA01000362.1	LWCA01000387.1	LWCA01000387.1	LWCA01000383.1	LWCA01000383.1	LWCA01000362.1	LWCA01000383.1	LWCA01000387.1	LWCA01000150.1	LWCA01000362.1
Nemertea	24505-24819	24505-24819	5394-5735	5394-5720	20361-20098	20355-20092/20970-20665	24463-24855	20298-20095	5289-5621	43288-42896/42196-41789/41626-41306	24472-24783
Nemertea	Ankrd6 isoform X1 [Xenopus laevis]	Ankrd6 isoform X1 [Xenopus laevis]	Ankrd6 [Petromyzon marinus]	Ankrd6 [Petromyzon marinus]	Ankef1a [Megalops cyprinoides]	Ankef1a [Megalops cyprinoides]	Ankrd6 isoform X1 [Xenopus laevis]	Ankef1a [Megalops cyprinoides]	Ankrd6 [Petromyzon marinus]	Ank2b isoform X17 [Pristis pectinata]	Ankrd6 isoform X1 [Xenopus laevis]
Nemertea	XP_018120930.1	XP_018120930.1	XP_032829229.1	XP_032829229.1	XP_036406216.1	XP_036406216.1	XP_018120930.1	XP_036406216.1	XP_032829229.1	XP_051866139.1	XP_018120930.1
Nemertea	ANKRD6 isoform X10	ANKRD6 isoform X10	ANKRD6 isoform X12	ANKRD6 isoform X12	ANKEF1 isoform 1	ANKEF1 isoform 1	ANKRD6 isoform X10	ANKEF1 isoform 1	ANKRD6 isoform X12	ANK2 isoform 50	ANKRD6 isoform X10
Nemertea	XP_047274356.1	XP_047274356.1	XP_016865985.1	XP_016865985.1	NP_071379.3	NP_071379.3	XP_047274356.1	NP_071379.3	XP_016865985.1	NP_001373071.1	XP_047274356.1
Nemertea	Cephalothrix simula	Cephalothrix spiralis	Cephalothrix simula	Cephalothrix spiralis	Cephalothrix simula	Cephalothrix simula	Cephalothrix spiralis	Cephalothrix spiralis	Cephalothrix simula	Cephalothrix spiralis	Cephalothrix simula
Nemertea	JAXIUW010207443.1	JAUCNG010096203.1	JAXIUW010103010.1	JAUCNG010372382.1	JAXIUW010057217.1	JAXIUW010235285.1	JAUCNG010217759.1	JAUCNG010151817.1	JAXIUW010057217.1	JAUCNG010160753.1	JAXIUW010207443.1
Nemertea	3711-4010	2318-1971	300-719	81-647	568-26	2862-3650/3813-4193/4239-4814	12-419	620-18	574-71	447-109	2940-3314/3567-3959
Nemertea	Ank1 [Candoia aspera]	Ankrd65 isoform X2 [Hyla sarda]	KIDINS220, partial [Lates calcarifer]	Asb2 isoform X2 [Anguilla anguilla]	Dapk1 [Phaethon lepturus]	Ankrd50 [Phyllostomus hastatus]	Kidins220b isoform X1 [Astyanax mexicanus]	Ankdd1A [Aythya fuligula]	Dapk1 isoform X5 [Cygnus atratus]	Mtpn [Hypanus sabinus]	Ank3 isoform X15 [Kryptolebias marmoratus]
Nemertea	XP_063167165.1	XP_056398508.1	XP_018544574.2	XP_035279334.1	XP_010284481.1	XP_045687064.1	XP_007235307.1	XP_032050977.1	XP_050572178.1	XP_059834175.1	XP_024864088.1
Nemertea	ANK1 isoform 3	ANKRD10 isoform X1	ANKRD29 isoform X5	ASB2 isoform 2	DAPK1 isoform X2	ANKRD50 isoform 2	TANC1 isoform 2	ANKRD44 isoform B	TANC1 isoform 2	ANKRD28 isoform X15	ANK1 isoform 2
Nemertea	NP_000028.3	XP_024305148.1	XP_047293260.1	NP_057234.2	XP_054218181.1	NP_001161354.1	NP_001139381.1	NP_710181.2	NP_001139381.1	XP_047303768.1	NP_065210.2
Phoronida	Phoronis pallida*6	Phoronis pallida	Phoronis pallida	Phoronis ovalis	Phoronis ovalis	Phoronis pallida	Phoronis ovalis	Phoronis pallida	Phoronis pallida	Phoronis pallida
Phoronida	JAOXYC010206984.1	JAOXYC010206984.1	JAOXYC010206984.1	JAOXYB010049228.1	JAOXYB010105877.1	JAOXYC010206984.1	JAOXYB010026357.1	JAOXYC010206984.1	JAOXYC010206984.1	JAOXYC010206984.1
Phoronida	4546-4304	4546-4304	4546-4229	620-250	524-45	4546-4244	10971-10348	4546-4187	4546-4187	4546-4187
Phoronida	Cdkn2c [Rhinichthys klamathensis goyatoka]	Cdkn2c [Rhinichthys klamathensis goyatoka]	Cdkn2c [Octodon degus]	RIPK4 [Esox lucius]	Ank2 isoform X13 [Petromyzon marinus]	Cdkn2c [Rhinichthys klamathensis goyatoka]	Ank1 [Lepisosteus oculatus]	Cdkn2c [Octodon degus]	Cdkn2c [Octodon degus]	Cdkn2c [Octodon degus]
Phoronida	XP_056115556.1	XP_056115556.1	XP_004639197.1	XP_010869031.2	XP_032805375.1	XP_056115556.1	XP_006635081.1	XP_004639197.1	XP_004639197.1	XP_004639197.1
Phoronida	CDKN2C	CDKN2C	CDKN2C	ANKRD28 isoform X10	ANKRD44 isoform B	TNKS2 isoform X2	ANKRD50 isoform 2	CDKN2C	CDKN2C	CDKN2C
Phoronida	NP_001253.1	NP_001253.1	NP_001253.1	XP_047303763.1	NP_710181.2	XP_011538515.1	NP_001161354.1	NP_001253.1	NP_001253.1	NP_001253.1
Bryozoa	Watersipora subatra	Watersipora subatra	Cristatella mucedo	Watersipora subatra	Cellarinelloides crassus	Alcyonidium flabelliforme	Himantozoum antarcticum	Cellarinelloides crassus	Cellarinelloides crassus	Cristatella mucedo	Watersipora subatra
	CAUYWM010000138.1	CAUYWM010000138.1	WPIO01000102.1	CAUYWM010000138.1	JAOQGK010001958.1	JAOQFJ010007381.1	JAOQGN010124781.1	JAOQGK010001958.1	JAOQGK010043167.1	WPIO01000142.1	CAUYWM010000138.1
	333048-332785	333084-332785	284314-283835	333954-333529/333084-332668/332406-331636	897-451	339-10	2826-2221/2031-1708/1602-1183	888-436	402-151	706085-706381/ 701512-701751	333936-333544/333093-332770/332424-331717
	Ankrd28 [Poecilia formosa]	Ank1 [Lepisosteus oculatus]	Ankrd28 isoform X1 [Tachysurus fulvidraco]	Ank3 isoform X14 [Polyodon spathula]	Ankrd29 [Cyclopterus lumpus]	Bcl3 protein, partial [Melopsittacus undulatus]	Ank2 X40 [Ornithorhynchus anatinus]	Ankrd29 [Cyclopterus lumpus]	Ankrd2, partial [Merops nubicus]	Ank3 isoform X2 [Paramormyrops kingsleyae]	Ankrd28 isoform X9 [Ahaetulla prasina]
	XP_016536159.1	XP_006635081.1	XP_027031590.2	XP_041124752.1	XP_034387313.1	XP_033929418.1	XP_039769725.1	XP_034387313.1	XP_008940983.1	XP_023695578.1	XP_058037051.1
	ANKRD28 isoform X9	ANK1 isoform 2	ANKRD28 isoform X5	ANKRD44 isoform X12	ANKRD29 isoform X5	GABPB1 isoform gamma 2	ANK2 isoform 60	ANKRD29 isoform X5	ANKRD17 isoform X5	ANK3 isoform 1	ANKRD28 isoform X15
	XP_047303762.1	NP_065210.2	XP_047303757.1	XP_047302246.1	XP_047293260.1	NP_057739.1	NP_001373082.1	XP_047293260.1	XP_047305997.1	NP_066267.2	XP_047303768.1
Platyhelminthes	Coelogynopora nodosa	Macrostomum lignano	Macrostomum lignano	Macrostomum hystrix	Girardia tigrina	Macrostomum lignano	Macrostomum hystrix	Macrostomum hystrix	Gyrodactylus salaris	Macrostomum lignano	Macrostomum lignano
	JAUZND010092532.1	LFJF01004841.1	LFJF01004841.1	CATNEN010000018.1	MQRK01166083.1	NIVC01001674.1	CATNEN010000002.1	CATNEN010000038.1	JJOG01005492.1	LFJF01001109.1	NIVC01003612.1
	12868-13014	4060-4434	4783-5232/6181-6522/6703-7713/7849-8205/9442-9780	1906-2973	2905-3462	88507-88974	2183031-2183453/2186978-2187295	23206977-23206570	5792-6118	65376-65708	28935-29369/31287-31619
	Ankrd53 [Latimeria chalumnae]	Ankrd65 [Gekko japonicus]	Ank3 isoform X3 [Triplophysa dalaica	Ankk1 [Lepisosteus oculatus]	Dapk1 [Terrapene carolina triunguis]	Ank1 isoform X5 [Pantherophis guttatus]	Ankrd28 isoform X5 [Caretta caretta]	Ankk1 [Cyprinus carpio]	Cdkn2c [Eleginops maclovinus]*7	Ankrd65 [Protopterus annectens]	Ankhd50 [Python bivittatus]
	XP_014351593.1	XP_015261671.1	XP_056587101.1	XP_015193198.1	XP_026508126.1	XP_060539501.1	XP_048697724.1	XP_042627072.1	XP_063746539.1	XP_043926858.1	XP_007443291.1
	ANKRD53 isoform X2	ANKRD50 isoform X1	ANK1 isoform 3	ANKRD50 isoform 2	DAPK1 isoform X3	ANKRD50 isoform 2	ANK1 isoform 2	ANKRD52 isoform X2	KIDINS220 isoform 9	ANKK1 isoform X1	ANKRD50 isoform 2
	XP_047301860.1	NP_065070.1	NP_000028.3	NP_001161354.1	XP_005251814.1	NP_001161354.1	NP_065210.2	XP_011536499.1	NP_001335668.1	XP_054224282.1	NP_001161354.1
Gastrotricha
Cnidaria	(see *8)	(see *9)	(see *10)	Alatinidae sp.	Zoanthus solanderi	Heliopora coerulea	Cladopsammia gracilis	Alatinidae sp.	Paramuricea clavata	Epizoanthus stellaris	Heliopora coerulea
				JAAAKM020073195.1	JANCMA020201551.1	JASJOG010000382.1	JAJGOT010000234.1	JAAAKM020130542.1	CACRXK020031706.1	JAOBYG010304740.1	JASJOG010000061.1
				6676475-6675084	15358-14939	58709-57294	835940-835335/835247-834642/834059-833598	59-604	816-3173	3875-4336	426168-426503
				Ank2, partial [Fulmarus glacialis]	Ank3 isoform X1 [Brienomyrus brachyistius]	Ankrd52 isoform X4 [Ctenopharyngodon idella]	Ank3 isoform X20 [Motacilla alba alba]	Ank1 [Nestor notabilis]	Ank3 [Buceros rhinoceros silvestris]	Ankrd28 isoform X3 [Trichomycterus rosablanca]	Tanc1 [Tyto alba]
				XP_009574777.1	XP_048864575.1	XP_051768848.1	XP_037996009.1	XP_010020713.1	XP_010141627.1	XP_062871090.1	XP_032848541.1
				ANK2 isoform 50	Ank3 isoform 1	ANKRD44 isoform X12	Ank3 isoform 1	Ank1 isoform 9	Ank3 isoform 1	ANKRD28 isoform e	TANC1 isoform 2
				NP_001373071.1	NP_066267.2	XP_047302246.1	NP_066267.2	NP_001135918.1	NP_066267.2	NP_001336208.1	NP_001139381.1
Ctenophora	Bolinopsis microptera	Dryodora glandiformis	Mnemiopsis leidyi	Mnemiopsis leidyi	Beroe forskalii	Beroe forskalii	Bolinopsis microptera	Beroe forskalii	Beroe forskalii	Beroe ovata	Mnemiopsis leidyi
	JAIOUN010000003.1	JAUELJ010300715.1	AGCP01010639.1	AGCP01010639.1	WFMF01000342.1	WFMF01000193.1	JAIOUN010000013.1	WFMF01000193.1	WFMF01000057.1	CAMPET010000056.1	AGCP01010639.1
	3061069-3061341	675-956	4981-4565	4966-4550	4711-4836/5550-6380	7369-6731/6580-5930/5923-4901	1480913-1482334	7450-5255	325003-324584	269407-269246/260594-260184/260141-259728	4975-4505
	Ppp1r12a	Ppp1r12a	putative ankyrin repeat protein RF_0381	uncharacterized protein LOC134825532	Psmd10	uncharacterized protein LOC134814034 isoform X1	Ank3 isoform X1	Ank3 isoform X1	Ank3 isoform X2	uncharacterized protein LOC134818765	uncharacterized protein LOC134811784
	XP_063680979.1	XP_063680979.1	XP_063693567.1	XP_063693834.1	XP_063687560.1	XP_063678080.1	XP_063693199.1	XP_063693199.1	XP_063693207.1	XP_063684480.1	XP_063674919.1
	PPP1R12B isoform f	PPP1R12B isoform f	ANKRD44 isoform B	ANK1 isoform 2	PSMD10 isoform 1	ANKRD12 isoform X1	ANK2 isoform 44	ANK2 isoform 44	ANK2 isoform 63	ANK2 isoform 63	ANKRD12 isoform X4
	NP_001161330.1	NP_001161330.1	NP_710181.2	NP_065210.2	NP_002805.1	XP_054174311.1	NP_001341206.1	NP_001341206.1	NP_001373086.1	NP_001373086.1	XP_005258153.1
Placozoa	Trichoplax adhaerens	Trichoplax adhaerens	Trichoplax sp. H2	Trichoplax sp. H2	Trichoplax adhaerens	Trichoplax sp. H2	Trichoplax adhaerens	Trichoplax adhaerens	Trichoplax adhaerens	Trichoplax sp. H2	Trichoplax sp. H2
	ABGP01000390.1	ABGP01000390.1	NOWV01000134.1	NOWV01000134.1	ABGP01000770.1	NOWV01000067.1	ABGP01000770.1	ABGP01000152.1	ABGP01000490.1	NOWV01000067.1	NOWV01000069.1
	629960-630214	629960-630202	170115-170417	170139-170381	127742-127969	268969-269322	127742-127963	84592-84455	498830-498582/410371-410114	268960-269256	103300-103773
	probable protein S-acyltransferase 23 [Polyodon spathula]	Caiap [Hemicordylus capensis]	USH1G [Colius striatus]	probable protein S-acyltransferase 23 [Paramormyrops kingsleyae]	Asb13 isoform X5 [Camelus ferus]	Ankrd42 isoform X3 [Lepidothrix coronata]	Asb13 isoform X5 [Camelus ferus]	Ankrd27 [Notechis scutatus]	Ank3 isoform X24 [Xiphophorus couchianus]	Ankrd42 [Mesitornis unicolor]	Ank3 X16 [Astatotilapia calliptera]
	XP_041120686.1	XP_053101842.1	XP_061867042.1	XP_023681166.1	XP_032329517.1	XP_017675184.1	XP_032329517.1	XP_026531708.1	XP_027862731.1	XP_010180908.1	XP_026026664.1
	ANKRD17 isoform X4	TNKS2	USH1G isoform 1	ANKRD23	ANKRD28 isoform X5	ANKRD42 isoform 1	ANKRD28 isoform X9	ANKRD22	ANK2 isoform 64	ANKRD42 isoform 6	EHMT2 isoform k
	XP_047305996.1	NP_079511.1	NP_775748.2	NP_659431.5	XP_047303757.1	NP_001287904.1	XP_047303762.1	NP_653191.2	NP_001373087.1	NP_001287906.1	NP_001382094.1
Porifera	Petrosia ficiformis	Crambe crambe	Chalinula nematifera	Ianthella basta	Petrosia ficiformis	Spongia officinalis	Petrosia ficiformis	Petrosia ficiformis	Ianthella basta	Spongia officinalis	Agelas oroides
	CAMRHA010002889.1	CAWUQK010002894.1	JAYJLX010065443.1	CAXHTH010032852.1	CAMRHA010000090.1	CAWVOG010016236.1	CAMRHA010002813.1	CAMRHA010002813.1	CAXHTH010011802.1	CAWVOG010007029.1	CASBWI010000046.1
	314559-314263	1234-1593	6420-7967/8496-8873	9741-9067/8811-8575/1551-907/630-379	272856-273812	106358-106705/106920-113309	5466738-5466490/5466036-5464240/5464044-5463628/5462441-5461413/5460566-5460171/5460110-5458776/5458583-5458323/5458002-5457280/5457134-5455833/5455686-5455237/5455215-5454853/5454519-5454361/5454131-5453877/5453721-5452654/5452650-5450494/5449691-5449272/5448135-5447161	5466753-5466535/5465028-5463943/5463828-5463433/5462450-5461413/5460566-5459325/5459288-5458779/5458574-5458194/5457972-5457394/5456678-5455881/5455665-5454892/5454789-5454232/5453691-5452690/5452479-5450701/5449640-5449386/5448135-5447686/5447580-5447161	72661-72398	4195-3800/3703-3302	1762420-1762019
	Ankk1 [Vulpes lagopus]	Kidins220b isoform X2 [Silurus meridionalis]	Ank1 isoform X8 [Molossus molossus]	Ank2 isoform X21 [Fundulus heteroclitus]	Ank1 [Thamnophis sirtalis]	Ankrd28 [Poecilia formosa]	Ankrd28 [Poecilia latipinna]	Ankrd28 [Poecilia latipinna]	Cdkn2c [Trichomycterus rosablanca]*11	Ank1a isoform X6 [Phycodurus eques]	Psmd10 [Pelobates fuscus]
	XP_041628935.1	XP_046691957.1	XP_036106469.1	XP_035992802.1	XP_013929337.1	XP_016536159.1	XP_014900807.1	XP_014900807.1	XP_062854486.1	XP_061527531.1	XP_063288204.1
	ANKK1 isoform X4	KIDINS220 isoform 6	ANK1 isoform 2	ANK2 isoform 58	ANK1 isoform 2	ANK1 isoform 2	ANKRD28 isoform e	ANKRD28 isoform a	CDKN2D	ANK1 isoform 2	PSMD10 isoform 1
	XP_054224285.1	NP_001335664.1	NP_065210.2	NP_001373080.1	NP_065210.2	NP_065210.2	NP_001336208.1	NP_056014.2	NP_001791.1	NP_065210.2	NP_002805.1
Notes:	*1: If there are multiple alignment in a top hit, and the sequences overlap each other, we analyzed as one sequnece. If the sequences do not overlap, but the distance between the ends are less than 10000bp, we consider them a sequence from one gene, and analyzed as one combined sequence.
	*2: “Weakly positive” sequences in phyla where our searches suggested the lack Cdkn2 are shown in red (see main text).
	*3: It is the homolog of Oikopleura dioica Abs2. The sequence resembles to the ankyrin repeat 3.
	the top hit GRTECAELLCQRGANTNEKTIGNPATPLHEAARRGNIEMCQILLNYKSDPNLLDMKGNAPIHLAAFGDHLDVVALLSQHTSKRKISNFCGKSP G T E L Q GA+ N T H+AAR G I+ ++LL +K+ NL D+KGN P+HLAA HL+VV LL++HT + N G +P XP_036969444.1 GHTLAVETLLQAGADPNRPDPACGLTVTHDAAREGFIDSVRVLLKHKAQVNLPDVKGNLPLHLAAREGHLEVVRLLTEHTDDCQAPNGAGDTP
	*4: The top three hits are identical to mouse Cdkn2c (NM_007671.3); thus it may be originated from contaminated DNA.
	top hit	2nd top hit	3rd top hit	4th top hit
	Ephestia kuehniella	Ephestia kuehniella	Ephestia kuehniella	Aedes aegypti
	CAKLCH010138323.1	CAKLCJ010139578.1	CAKLCJ010139577.1	JAJPPM010000377.1
	1-291	1-294	82-282	119778-120347/120368-121135/121174-121509
				Ank2 isoform X40 [Corvus kubaryi]
				XP_041882755.1
				ANK2 isoform 58
				NP_001373080.1
	*5: We could not find similar sequence in the wgs contigs in closely related species in Entognatha and Archaeognatha. It lacks the conserved exon junction, nor the conserved N42 and Q50.
	the top hit DETRVNDLHVAAKTGNLKRTKELLNLGVDVNERCRIGSTALSVAAGTGAILVCEVLLQNGGDPDARDSHGRAAL-HEAAKGGYQDVCYLLVQSGADVDGQTNDGETPLHLAAKYGHLEVVRSL ++T ++ L AA G+L+ ++ L L V+VNE+ + G T L V G V E LL+ G DP+ARD R + H+AA+ GY D +L Q+GADV+ NDG PLHLAA+ GHL+VV+ L XP_042617856.1 EDTAIDRLSTAAAIGDLREIEQTLQLNVNVNEKNKYGRTPLQVM-KLGCPCVAEALLRAGADPNARDPILRLTVSHDAARDGYLDTLRVLAQNGADVNLPDNDGNLPLHLAAREGHLDVVQYL
	*6: We judged that Onychophora and Phoronida have Cdkn2 because of the positive results (the cells are shaded with purple background) in more than half of the tblast searches.
	*7: We could not find similar sequence in the wgs contigs in other species in Platyhelminthes. It lacks the conserved exon junction, nor the conserved Q50 and H83.
	the top hit DVEYLNELLKSGEFDVNEININGETALMSAVSSNHVCVVELLLRHGADPNLRGKKEDLTPLMEASIAGFTDVARLLLQYGASVIHVSSNDNTALHFAAIAGNLDIVKLL D++ + ELL++G DVN N TAL V+ + +VE LLR GA+PN+R +LTPL +A+ AG+ + L+QYGA V NDN LH AA GNL+++ LL XP_063746539.1 DLQKVLELLQNGA-DVNGFNKYNRTAL-QVVNWANPDLVEALLREGANPNIRDPILNLTPLHDAARAGWIGSVQKLVQYGADVNLCDDNDNLPLHGAASEGNLEVIHLL
	*8: The top two hits are identical to Chinese hamster Cdkn2c (XM_035460077.1); thus it may be originated from contaminated DNA. The third top hit shows the similarity only around the ankyrin repeat 3, and lacks the conserved negative charges at D74 and D84.
	top hit	2nd top hit	3rd top hit	the 3rd hit VAELTATGLMGNGADPNLPQPDDLP-PLHVAASRGFYDLTEMLIRRGARVDARDPRGRTAEDVSREAGHRRVARLLAA VAEL L+ +GA+PN P L P+H AA GF D +L R GAR+D RD GR D++ E GHR VAR L A XP_047278552.1 VAEL----LLLHGAEPNCADPATLTRPVHDAAREGFLDTLVVLHRAGARLDVRDAWGRLPVDLAEELGHRDVARYLRA
	Paleozoanthus reticulatus	Parazoanthus darwini	Palythoa caribaeorum
	JAOCMZ010778376.1	JAOBYF010117104.1	JAOCNB020202796.1
	286-564	375-217	287-57
			Ankrd53 [Rhinichthys klamathensis goyatoka]
			XP_056090738.1
			CDKN2A isoform X3
			XP_047278552.1
	*9: The top two hits are identical to Chinese hamster Cdkn2c (XM_035460077.1); thus it may be originated from contaminated DNA.
	top hit	second top hit	third top hit
	Paleozoanthus reticulatus	Parazoanthus darwini	Acropora gemmifera
	JAOCMZ010778376.1	JAOBYF010117104.1	BLFF01001481.1
	313-564	375-217	332495-332836
			Tonsl [Puntigrus tetrazona]
			XP_043119811.1
			TNNI3K
			NP_057062.1
	*10: The top two hits are identical to Armandia brevis (Annelida) genome sequences (JAXGGS010470557.1, JAXGGS010076006.1, JAXGGS010625960.1, and JAXGGS010560165.1) with 79.47% to 96.73% identity. We could not find similar sequence in the wgs contigs in other Cnidaria. It lacks the conrseved H83 and D84, and G89.
	top hit	second top hit	third top hit	the top hit GYTSIVETLLLHGSNPNVKDRSGYSPLRSAAESNHVKCVQTLLNYQADVNIEDNVKWTPLMRAAYKGNTDCLELLLQHNAK-IDHVCSSNYTALMWASQYGHTSCVQLL G I LLL G+NPN+KDR+G++ + AA + + +QTLL +QADVNIEDN PL AA +G+ +E L++H A + H S TA A YG V LL XP_008830655.1 GNPEIARRLLLRGANPNLKDRTGFAVIHDAARAGFLDTLQTLLEFQADVNIEDNEGNLPLHLAAKEGHLPVVEFLVKHTASNVGHRNHSGDTAFDLARLYGKNEVVSLL
	Stomotoca atra	Stomotoca atra	Cladonema radiatum
	JAYJMG010147291.1	JAYJMG010111451.1	JANSTP010034402.1
	14-337	5661-6002	2836-4236
	Cdkn2c [Ictidomys tridecemlineatus]	Cdkn2c [Nannospalax galili]	Ank3 [Balearica regulorum gibbericeps]
	XP_005326150.1	XP_008830655.1	XP_010310556.1
	CDKN2C	CDKN2C	ANK3 isoform 1
	NP_001253.1	NP_001253.1	NP_066267.2
	*11: We could not find similar sequence in other species in Porifera. It shows sililarity to Annelida Cdkn2 and fish Cdkn2c. While it resembles to the ankyrin repeat 3 and the second half of the ankyrin repeat 2, it is hard to determine the position of the conserved exon.
	the top hit EELLQRGAAPNLREHCSTLAFNNGNNADETYLTLMHDASREGFKEMLKCLLKYGTDVNLSDSKGSTPAHPAATYRQFRIVRYLSQATD ELL++GA+PN+++ T + +HDA+R GF + LK L+++G DVN+ D G+ P H A +V +L+ +D NP_001791.1 LELLKQGASPNVQDTSGT--------------SPVHDAARTGFLDTLKVLVEHGADVNVPDGTGALPIHLAVQEGHTAVVSFLAAESD
