## Supplementary Tables S1-S11 and Figures S1-S6 for "Evolution of the *Cdk4/6*–*Cdkn2* system in invertebrates": Table S3.xlsx

### Sheet: Table S3
Table S3 The list of the invertebrate Cdkn2 candidates and the human homologs of other ankyrin repeat–containing sequences as well as human CDKN1A as an outgroup for the phylogenetic analysis in FASTA format.
>Homo_Sapiens_CDKN1A
MSEPAGDVRQNPCGSKACRRLFGPVDSEQLSRDCDALMAGCIQEARERWNFDFVTETPLEGDFAWERVRGLGLPKLYLPTGPRRGRDELGGGRRPGTSPALLQGTAEEDHVDLSLSCTLVPRSGEQAEGSPGGPGDSQGRKRRQTSMTDFYHSKRRLIFSKRKP
>Homo_Sapiens_CDKN2A_isoform_p16INK4a
MEPAAGSSMEPSADWLATAAARGRVEEVRALLEAGALPNAPNSYGRRPIQVMMMGSARVAELLLLHGAEPNCADPATLTRPVHDAAREGFLDTLVVLHRAGARLDVRDAWGRLPVDLAEELGHRDVARYLRAAAGGTRGSNHARIDAAEGPSDIPD
>Homo_Sapiens_CDKN2B_isoform_1
MREENKGMPSGGGSDEGLASAAARGLVEKVRQLLEAGADPNGVNRFGRRAIQVMMMGSARVAELLLLHGAEPNCADPATLTRPVHDAAREGFLDTLVVLHRAGARLDVRDAWGRLPVDLAEERGHRDVAGYLRTATGD
>Homo_Sapiens_CDKN2C
MAEPWGNELASAAARGDLEQLTSLLQNNVNVNAQNGFGRTALQVMKLGNPEIARRLLLRGANPDLKDRTGFAVIHDAARAGFLDTLQTLLEFQADVNIEDNEGNLPLHLAAKEGHLRVVEFLVKHTASNVGHRNHKGDTACDLARLYGRNEVVSLMQANGAGGATNLQ
>Homo_Sapiens_CDKN2D
MLLEEVRAGDRLSGAAARGDVQEVRRLLHRELVHPDALNRFGKTALQVMMFGSTAIALELLKQGASPNVQDTSGTSPVHDAARTGFLDTLKVLVEHGADVNVPDGTGALPIHLAVQEGHTAVVSFLAAESDLHRRDARGLTPLELALQRGAQDLVDILQGHMVAPL
>Branchiostoma_lanceolatum_Cdkn2
MDGGGDTYLKGHAGDFRRRRSAWLREGRATNKRRFLRDRLSGLPGKDWCQLVPTTDDIQVEIIALLIELVFWPESELCGYNKVGSGDESSDGALCGYCEVAELQVKLGAIICCIDCVRSPAAGLAIQVDASHRAHSKTPGVGERREDPVRGTGSPRRGMAHNGAAGEAGTSSPEGAAGGQAVQAPAAGFHAINDGNDLTTAAARGDLDEVRRLLEVGVDVNAQNQHGMTAIQVMKLGHHFIAKELLENGADPNVRDEETGLSPVHDAARDGWEESLKLLFEYHAILDVKDKEDMTPAHLAATKGHVRILEFLRAKSADLWAKNRRGQTPRDLARIHGKTDVTAWFRGSFPEQHAEQQGQ
>Branchiostoma_floridae_Cdkn2
MAHNGAAREDGTSFPEGAAGGQAAQEQAAGFHAINVHDGNDLTTAAARGDLEEVRRLLAAGVDVNARNQHGMTAIQVMEFGHHIIAKELLENGADPNVRDVETGLSPVHDAARDGWEDTLKLLFEYHADLDVKDLQDMTPAHLAAEKGHVRILEFLRAKSTDLWAKNRRGQTPRDLARIHGKTDVTAWFRGSFPEQHAEQQGQ
>Branchiostoma_belcheri_Cdkn2
MAHNGAAGEAGTSSPEGAAGGQAVQEQAVGFHAINDGNDLTTAAAAGDLVEVQRLLEVGVDVNAQNQQGRTAIQVMQFGHDLIVKELLENGADPNVRDPGRKGQYPVHDAARGGWDEALKLLFDYHAELDVKDDEDMTPAHFAAKKGHVRILEFLRAKSADLWAKNRQGQTPRDLARIHGRTDVTAWFRGSFPEQHTEQQGQ
>Saccoglossus_kowalevskii_Cdkn2
MVAGKIREFKDVCLITVMANDVQEESELTLIEAAAKGLEDQVRRLLELGSDVHRRNIFGRTALQAMNFAHPEIARMLLRRGADPNVADSTGRAPIHDAAEGGYVNTVQVFVEYGGDLTLRDNWGNTPAHIAADSDNLQALELLVKGSNIYNRNNRNQTVVDLAISKPRVSQFISDYAETPEPRSLKHLCRLAIRKSYDVRVNQVNVSCRSLPASLIDYVMMG
>Strongylocentrotus_purpuratus_Cdkn2_isoform_X1
MAEQETIDAMTSAAAKADDAALVKILDGAPPGIVNRPNIYDRTAIQVMNSDSPSTARILIDHGADLDRPDPSVQRTILHDIAERGCIETLNLLLEHGANATARDNMGNTPAHLAAEKGGSYRIQILDRLSQNCTLTEVNAAGKTPLDLANEGNHREVVEWLQNFYTRVFPLQFLVRRVITMRVRVINNLHNLLPSILIDYLHGRRPK
>Mesocentrotus_franciscanus_Cdkn2
MADQETIDAMTTAAVNADDATLERILDGAPPGTVNRPNTDGYTAIQVMNSSSLSTARILIQHDADLNRLDPSVQRTILHDIAEKGCIETLILLLEHGADATARDNMGNTPAHLAAREGGHSRIEILRRLSQNCTLTEVNAAGKTPLDLANEGNHGEIVEWLQNFRM
>Hemicentrotus_pulcherrimus_Cdkn2
MADQETINEMTSAAANADDATLVRILDGAPPGTVNRPNKYNRTAIQADLNRPDPAVQRTILHDIAETGCIETLELLLEHGADATARDNMGNTPAHLAARKGSSYRIRVLERLSQNCTLTEVNTAGKTPLDLANEGNHGVIIEWLQNFHTRVFPLQFLVRRVIRKRVRIISNLQNILPSIVINYLYGR
>Paracentrotus_lividus_Cdkn2
MADDQETINAMTTAAAKADDTKLLEILSQSPPGTVNRTNKYGRTAIQVMNSMSPSTARILLQHGADPNIPDPDVRRTILHDIAESGCFQILELLLDHGANATARDNQGNTPAHLAARQGGSSRIEILERLSQSCTLSEMNTAGETPLDLATQNNHGDIVTWLQNFRM
>Heliocidaris_tuberculata_Cdkn2
MADEETINAMTQAAATADDATLADILDRAPPGTVNRPNRYGRTAIQVMNSMSPSTARILLQHGAKPNVRDPDVQRTILHDIAESGCLGTLQLLLQHGADATAQDNMGNTPAHLAAREGGQSRIEILERLSQSCYLNEVNRAGETPLALAIQNNHRDIVEWLQNFHNQIFPLVFLARRVIRMRVRIMQDLQDLLPSILIDYLNGR
>Heliocidaris_erythrogramma_Cdkn2
MADEETIKAMTQAAATADDAKLADKLHQTPPGTVNRPNRYGRTAIQVVNLMSPNTVHILLQHGADPNIPDQNTQKTILHDMAEKGCPDSLELLLIHGANATARDNMGNTPAHLAAREGGPSRIEILERLSLHCTFTEVNNAGKTPLDIAMEKNHGDIVELLQNCNQVFPLVFLARRVIRMRVRIVQDLQHLLPPILIDYLNGR
>Lytechinus_variegatus_isoforms_Cdkn2_X1
MAAPDPVDVLDQATINEMTQAAANGNHGRIEEILAQAQNPRDAVNEVNNYGRTAIQVMNTMCESTARTLINHGANVNIPDPDVRRTILHDVAEKGSIEVLDLLLQNGADVIARDNWGNTPAHLAASEGRDIKVLERLSQFCTLREVNTEGNTPLDLAREKGHQQVVEWIQNHHTRVYSLQFLVRRLIRIRVRVIGNSVGNFPRPLMDYLHGR
>Lytechinus_pictus_Cdkn2
MAAAAPVDVLDQATINEMTQAAANGNHGRIEEILAQAQHPRDAVNKVNKYGRTAIQVMNSMSESTARTLINHGADVNIPDPDVQRTPLHEVAETGSIEVLDLLLQNGADVIARDKWGNTPAHLAASKGRDIKVLERLSQFCTLREVNTEGKTPLDLAREKGHQHVVEWIQNHHTRLYSLQFLVRRLIRIRVRVIGNSVGNLPRPLIDYLHGK
>Patiria_miniata_isoform_Cdkn2_X1
MLLPRKFCRRRTHGGWRTCLILLSAFWRSFTPLRTSSPSPIGMISTESRRLELPSVFESYFIDVAIMAANANHQQPAAVNPQDEFTRAAANGDMNRLRELSGQVGVDVDGRNKYGRTAIQVMTMATPMVAQFLLEKGADPNVPDPDVGRTPLHDAAEHGHEDTVRWLLAHGADPTAREWRRGNTPAHLAAEEGRPVGILSLLSRGCSFWETNNAGQTPLDGAIANNRQATVQWITDYHSSGEGRTLKHLCRLTIHRALGTQRMRRVGELTSFPLPETLVDYLKMTR
>Acanthaster_planci_isoform_Cdkn2_X1
MDISHVIMPFGSPARSDFTRARDRRDSSLSWWESEEVDLAQVRPHSDPFAKLSEVICKSTGQSRIPGMVSPVSRPLQLQIVFKGYLIDVAMIAANAPRQLSAATLQDEFTRAAANGDMEQLLELKGIANVDINGQNKYGRSAIQVMTMAIPEVAEFLLKSGADPNVRDRDVGRTPLHDAAEHGHEDTVRLLLKHGADPLVRDMRGDTPAHLAAVEGRPPQILELLSRGCSMWERNNAGRTPLDEADRNERRETKRWIQNYHSSGKGTALKHLCRLAIHRVLGTQRLPRVRELIGSTLPKALVEYLEMAR
>Asterias_rubens_isoform_Cdkn2_X1
MARVSLSLTFSVFECHHKWQGKHVTADDKSPLTLDLLLADSDVSVIMANNNNNQHLGTDVQNDFTKAAANGNLQRLQELSDHQDVNINGRNRYGRNAIQVMTMTRPEVAEFLLGLGANPNEPDPDVGRTPLHDAAEHGHPDTVELLLKYGADPRLRDSARGNTPAHLAAGEGRPLRILELLSNGCTLRERNSAGLTPHDVAIANGNEDAAEWIASYHSSGRGVRLMHLCRLTIHQVLGTQRLCRIRELSNYPLPDMLVDFIKMYR
>Pisaster_brevispinus_Cdkn2
MADNINQHLGTDAQNEFTRAAANGNLQRLQELSGHQNVSINGRNRYGRTAIQVMTMTRPEVAEFLLGLGANPNEPDPNVGRTPLHDAAEHGHPETVELLLRYGADSKLRDIARGNTPAHLAAGEGRPLRILELLSNGCTLRERNNAGLTPHDVAIANDNEEAAEWIASYHSSGRGLRLMHLCRLTVHQVLGTQRLCRIRELSNYPLPDLIVDYLKTCR
>Pisaster_ochraceus_Cdkn2
MADNTNQHLGTDAQNEFTRAAANGNLQRLQELSGHQDVSINGRNKYGRTAIQVMTMTRPEVAEFLLGLGANPNEPDPNVGRTPLHDAAEHGHPETVELLLRYGADPKLRDIARGNIPAHLAAGEGRPLRILELLSNGCTLRERNNAGLTPHDVAIANNNEEAAEWIASYHSSGRGFRLMHLCRLTVHQVLGTRRLCRIRELSNYPLPDLIVDYLKTCR
>Plazaster_borealis_Cdkn2
MADNANQQVGTDAQNQFTQAAANGDLQRLHELSEHQDVNINGHNQYGRTAIQVMTMTRPEVAEFLLGLGANPNEPDPDVGRTPLHDAAEHGHPDTVELLLRYGADPMLRDIARGNTPAHLAAGEGRPLRILELLSSGCTLRERNNAGLTPHDVATANGNEEAAEWIASYHSSGRGVRLTHLCRLTIRQVLGTQRLCRIQELSIYPLPDMIVDYIKISR
>Anneissia_japonica_Cdkn2
MMSKQHPNQLTVASTRGNLNEVRSLLEQGFPVDSPNKYQHTALQAVPVSCPEIVSILLEYGANPNLKEPVMGGIPLHQAAREGATATLELMLQFGANVNAQDKNGDTPAHLAARKGYLEAFKILNPLADMTIRNHNGDTPLSIADRHPEFRDWINVANVDGQRNT
>Nesometra_(Dorometra)_sesokonis_Cdkn2
MSEDQNPLTIAASSGNLDVVRSLLEKGFPVDSTNEFQHTALQAVPASKFKIASILLEYGANPHLPEPVMGGIPLHNAAREGATTTLELLLQYGSNVNAQDKANGDTAAHLAAKKGHLEAFKILSSITDMTIKNHSGDTPLSIIEQHE
>Epiperipatus_broadwayi_Cdkn2
MENPHNGGDLVEELTTAASQGNYDKVNQLISKGVNVNATNQFGRTALQVMSFSRMFAVEILLKAGANVNVSDVTLRTPVHDAAEAGFLDVVQNLIAYGADITIQDFKGNTPAHLASKKGHFEVVQFLAQGMSLMLQNMEGQTVFDTDAMKKLSENSPVHKKWIVTYLGLYKLYIYMIKFIYLYIYV
>Euperipatoides_rowelli_Cdkn2
MEEVPEQRELVESLSRAAADGVHEEVIRLIEMGVNVNETNRFGRTALQAVRLSNLKCVDSLLSAGANPNICDRTLRTPVHDAAEAGFLDVLQCLLANGGVIVNGDQWGNTPAHLAAKKGFINVVQFLASGMDLNLINNDGSTVFDIEAMKRQRANSSCDKLWMDSYRGLH
>Lamellibrachia_satsuma_Cdkn2
MDNGGFGKFADVNSLSTANDKPRVDDLTTAAARGDFPEVTRLIRDGVGVNDVNIYGRTALQVTKSSRVDIFEVLLRNGADPNVRDRSYPGHQDTLVTPAHDVARAGYTDVLKCLLRYGADVNIRDSWGNTPAHLAAKYGHYDVVRYLDLRKAVNMHGVTPLDYHTGRQGKDGSQWEWVQETKVNPLRLDDLATIRVRTAMTGRLRQCHHLPVADKLKERLFLQFGDD
>Lamellibrachia_luymesi_Cdkn2
MDNGGFGNFADVNSLSTANDKPRVDDLTTAAARGDFPEVTRLIRDGVGVNDVNIYGRTALQVTKSSRVDIFEVLLRNGADPNVRDRSYPGHQDTLVTPAHDVARAGYTDVLKYLLRYGADVNIRDSWGNTPAHLAAKYGHYDVVRYLSHATDLRKAVNMHGVTPLDYHTGRQGKDDSQWEWVQETKVNPLRLDDLATIRVRTAMTGRLRQCHHLPVADKLKERLFLQFGDD
>Ridgeia_piscesae_Cdkn2
MDNGGIGNLADANSLSTASDKPRVDDLTTAAARGDFPEVTRLIEAGVGVNEVNVYGRTALQVTKSSRLEIFEILLRNGADPNARDRSYPGHQDTLVTPAHDVARAGYLDVLKCLLRFGADVNIRDSWGNTPAHLAAKYGHYDVVMYLSHATELRNAVNMHGLTPLDYVTGSEGKDGGHCEWMQEMKVNPLRLDDLATISVRAAMTGRLRQCRHLPIADKLKAQLLLQFGDD
>Paraescarpia_echinospica_Cdkn2
MDNGGIGNLADANSLSTANDEPGVDDLTTAAARGDFPEVTRLIEAGVGVNEVNIYGRTALQVTKSSRLDIFEILLRNGADPNARDRSYPGHQDTLVTPAHDVARAGYLDVLKCLLRYGADVDIRDSWGNTPAHLAAKYGHYDVVMYLSHATDLRKAVNMHGLTPMDYSTGSQGQDGGQCEWMQEMKVNPLTLEDLTTICVRAAMTGRLRQCRCLPIADKLKAQLLLQFGDD
>Dimorphilus_gyrociliatus_Cdkn2
MSSRSFRIPREGAFHPVQRRIPEATPLCPLQSSEMGVKHVPIRVAEGAEVPVLSDTVFRPVSNERLCFSPSKLRQAHARRELRYTPVEGRSSSSPISHHNSTPSGRPISQKRAWLEHVSPVCGTPELPSDELSWAAACGDLETVIKLIKEGRNVNTPNSFGRAPLQVMNLSYPDVAEQLLKAGANPNVQDRGIGNGRCLLLTPGHDAARVGYVRTLKVLLKYGADTNIRDGHGNTLAHLAAKHGQLSVLKVLARGSDLSIRNLAGQTPLDYLMPEHARSESEVAFLTELKTQPRPLKYLAVTSIRKHLGTERLALLHRLPLPPPLKDNLILK
>Sipunculus_nudus_Cdkn2
MGLEQANRLNSTATQVKMAGSDEPDEVVIITPADHLSTAAARGDIKEVRKLLEAGVDVNERNSFGRTALQVMNFSQVSLATLLLEAGADPNVVDHSKNNKKDTLLTPAHDVARQGYLDTLKVLLWYGADISLRDARGNTPAHLAARYGHYEILNYLAEGVDLRSPCNQAGLSPLDVFEKTKAGVRHQAWILNQRGELTCVYSHA
>Marisa_cornuarietis_Cdkn2
MIGGSAHGCVSCPVVVKPWEPRSTPLTQRSSHFQRSSSIHPLSDEDVRSKQDRSSAFRRIPFQNVTDDSKPKIRRRSNGEKDPKAGTDIGQQDFVSLIYRGHDTSQQQDETKMTVLHPFEEINATIDDATIRTKHDKRVLHHHGLHHSSFAVHSSLDAGSTREDNREIMQMPLSHYVSVKGDDHQPSELQCMKLKPIDRQHEPDILAQTDFKQRSELHFHQHTAHPKSSDQESVSYETSHSEFQRIAQISYQQNYVSSSRQLASSSASQFSNSANSWSDCEAAPPDVDALTTAAAAGDIAMVKTLLMNGVDVNTPNSFGRTAVQVMAHDNADLAEVLLEAGGDPNALDVGKRTDTSTLRTIAHDVAASGYTDVLRCLLRHGADISLQDRWGNTPLHLAA…
>Pomacea_canaliculata_Cdkn2
MIGSAHGCVSCPVEVKPWEPRSTPLTQRSSHFQRSASIHPLSDEDESSKQDQSSAFQRIPIQSVTDDSKLKIRRQSNGEKDPKAGTDIGQQDFVSPIYHGPDTSQQQGEAQMTVLMKPVEEIRSTINDATIRTKHYKSVLHHHGLHHSSFAVHSSLDEGSTREDLREIIKIPLSHYVTVKGDDQQSSELSCMELKPMDRQHEHDILAQTDFKQRNELHFHQHAAHPESSDQESVSDEISHSEFQHTAQISYPPNSVSSSNLTNSWSACEAALPDVDALTTAAAAGDIATVKTLLMKGVDVNTPNRFGRTAVQVMAHDNADLAEVLLEAGGDPNALDIGKRTDTSTLRTVAHDVAASGYTDVLRCLLRHGADISLQDRWGNTPLHLAAKAGHLSTVRYLR…
>Pomacea_maculata_Cdkn2
MIGSAHGCVSCPVEVKPWEPRSTPLTQRSSHFQRSASIHPLSDEDERSKQDQSSAFQRIPIQSVTDDSKLKIRRRSNGEKDPKAGTDIGQQDFVSPIYHGPDTSRQQGEAQMTVLMKPVEEIKATINDATIRTKHYKSVLHHHGLKHSSFAVHSSLDEGSTREDLREIIKIPLSHYVTVKGDDQQPSELSCMELKPMDRQHENDILAQTDFKQRNELHFHQHAAHPESSDQESVSDEISHSEFQHTAQISYQPNSVSSSNLTNSWSACEAALPDVDALTTAAAAGDIATVKTLLMKGVDVNTPNRFGRTAVQVMAHDNADLAEVLLEAGGDPNALDIGKRTDTSTLRTVAHDVAASGYTDVLRCLLCHGADISLQDRWGNTPLHLAAKAGHLSTVRYLR…
>Alviniconcha_marisindica_Cdkn2
MQDPFQCLTVDARREAAVQSHQSAAVLNAHHNPCGARTVAAAVPISCEPFESGLEAKQDTVVAQTTQFSATSPTEPSWEAPTPDSLDSSNWSLSFGQTAVAPGVDALTTAAAAGDMMKVKALLADGVDVNAVNTFGRTAIQVMTHDNTDLAEVLLRHGADPNVQDKGRRAANSTYCTIAHDVAASGYTDTLRCLLRHGADVNLQDRWGNTPLHIAAKEGHLATVRLLRRGSSLYLPNQQGKTPMMLLEAAGNSAAKQWIKLKKTTVSRLQVLCVLVVRRELGPRGLRCWRKHAPRDDVQLQRQVLLQSRGGRPPPPLASASTLLSSRHSAGSRSLQSTRGQANGGGCRPVLPPGLSAMSRHVAEFLSLTDLVPRRLSTGENTSLEVQNTSSGQSNDDVS…
>Babylonia_areolata_Cdkn2
MNSSILSVGQSAAAPEADALTTAAAAGDLKKVRALLAEGVSVNAINTFGRTAVQVMSVNNTDLAEVLLKAGANPNMQDKGRRAATSTLRTIAHDVADSGNTDMLRCLLRHGADVNLQDRWGNTPLHLAAKGGHLAAVRLLRRGTSLDQPNLQGKTPIMLLEESRDSAIREWVAMKKSTVSRLQTLCVLVVRRRLGPDRLRLWKKQAMTDVKLQRQVLLQNQGSRPHPHASTSTSTILSSQHSTVSRSLMARGRSNNSNGHPLLPGMSTGKQMTDFLTLRDLIPRRLSTGENTSLEVHNTSSGQSNDDVSIVAGAQATSSLASETGSLFETNLSSIETSQSADDVSLPSFDHSL
>Patella_depressa_Cdkn2
MERMKDQDRRRRNSVDELTSAAAVGDLDQVKYLLSVGVGVNGRNSYGRTAIQVMAHNIPELATVLLHAGANPNIQDISTRDTDCLSTYRTICHDVAASGYLDTLHVLLKYGTDTNMVDRWGNTPAHSAAKAGHFKIVQYLACGMAMTAVNSLGSTPLDYLADLDDVACQQWIDKQRSKFCENKIWYLYIYSNHVSSKP
>Patella_pellucida_Cdkn2
MERMKDKDRRRRNNVDELTSAAAVGDLDQVKYLLSVGVDVNGKNSYGRTAIQVMAHNIPELATVLLHAGANPNIQDISTRDTDCLSTYRTICHDVAASGYLDTLQVLLKYGTDTNMVDRWGNTPAHSAAKAGHFKIVQYLACGMEMTVVNSLGSTPLDYLADLDDVDCQQWVDKQRSKFYEN
>Patella_vulgata_Cdkn2
MERMKDKDRRRRNNVDELTSAAAVGDIDQVKYLLSLGVDVNGRNSYGRTAIQVMAHNIPELATVLLHSGANPNNQDISTRDTDCLSTYRTICHDVAASGYLETLHVLLKYGTDTVDRWGNTPAHSAAKAGHFKIVQYLACGMAMTAVNSLGSTPLDYLADLDDVVCQQWIDKQKSKFPEKINEMAFNVLLFFSYTGLMKTGIRHTVCYEGDFARQCHYGLSFTCMPIYTQDLGFSSHPND
>Haliotis_rufescens_Cdkn2
MAREGEIRCGEFTVDDLTTAAANGDLTKVRDILQTGVDVNGRNSFGRTAVQVMTHTYVDLADELLCAGADPNVKDISHRHIGGTSTYRTICHDVAESGSLPTLQCLLRHGADISLRDKRGNTPAHVAAKSGHFKLVQYLLCGMATNVTNDLKRTPLDYLDSKEDPGCRQWVERRRSTPATLRTLCVVVVRSALGPGRLKDLSRLQLPGPVVSCVQLQNLRALEAEIDC
>Haliotis_rubra_Cdkn2
MAKEGEVRCGEFTVDDLTTAAANGDLAKVRDILRTGVDVNGRNSFGRTAIQVMTHTYVNLADELLCAGADPNVKDISHRHIDGTSTYRTICHDVAESGSLPTLQCLLRHGADISLRDKRGNTPAHIAAKSGHFKLVQYLLCGMATNVTNDMKRTPLDYLESKEDPGCQQWVERRRSTPATLRTLCVVVVRSALGPGRLKDLSPDCSCRDQLSAVYSFKTCVH
>Haliotis_cracherodii_Cdkn2
MAREGEIRCGEFTVDDLTTAAANGDLAKVRDILQTGVDVNGRNSFGRTAVQVMTHTYVDLADELLCAGADPNVKDISHRHIGGTSTYRTICHDVAESGSLPTLQCLLRHGADISLRDKRGNTPAHVAAKSGHFKLVQYLLCGMATNVTNDLKRTPLDYLDSKEDPGCRQWVERRRSTPATLRTLCVVVVRSALGPGRLKDLSXXCSCRGQLSAVYSFKTCVLSRQR
>Haliotis_laevigata_Cdkn2
MAKEGEVRCGEFTVDDLTTAAANGDLAKVRDILRTGVDVNGRNSFGRTAIQVMTHTYVDLADELLCAGADPNVKDISHRHIDGTSTYRTICHDVAESGSMPTLQCLLRHGADISLRDKRGNTPAHIAAKSGHFKLVQYLLCGMATNVTNDMKRTPLDYLESKEDPGCQQWVERRRSTPATLRTLCVVVVRSALGPGRLKDLSPACSCRDQLSAVYSFKTCVH
>Gibbula_magus_Cdkn2
MAKEGETHCHGFTVDDLTTAAASGDLDRVREVLRTGVDVNGRNRFGRTAIQVMTHSYVELAEELLCAGADPNVKDISLHNGGTSTYRTICHDVAESGALLTLKSLLRHGADINLRDQMGNTPAHIAAKGGHLQIVQYLLCGMSQNVTNHNQFSPLDYLDRIEDPGCKQWVDRRRSTPLTLRSLCVVVLRAALGPGRLGDLTSLQLPTPAVSCIQLQNRHTLDSEIESRYDL
>Phorcus_lineatus_Cdkn2
MAKEGETHCQEFTVDDLTTAAASGDLDRVREVLRTGVDVNGRNRFGRTAIQVMTHSYVELAEELLCAGADPNVKDISLHNGGTSTYRTICHDVAESGALTTLKSLLRHGADINLRDKMGNTAAHIAAKGGHLQIVQYLLCGMSQNVNNHNQCTPLDYLDRIEDPGCKQWVDRRRSTPLTLRSLCVVVVRAALGPGRLADLTTLQLPNPAVSCIQLQNQHTLDSEIDC
>Steromphala_cineraria_Cdkn2
MAMVEGEAHFQDYTVDDLTTAAASGDLDRVREVLQTGVDVNGRNRFGRTAIQVMTHSYVELAEELLCAGADPNVKDISIHNGGTSTYRTICHDVAESGALSTLKLLLRHGADINLRDKMGNTPAHIAAKGGHLQIVQYLLCGMSQNVNNHNQCTPLDYLDRIEDPGCKQWIDRRRSTPLTLRSQCVVVIREALGPGRLADLTSLQLPNPAVSCIQLQNQHTLDSEIDC
>Nautilus_pompilius_Cdkn2
MDPEAGETNCHHISLQYSADDLTNAAAVGNFELVQEIIASGLPVNSRNQYGRTALQVMNRCKPELAEALLRAGADPNLMEGDTRRTICHDVAESGYLDTLRCLLKHGADLSRRDRWGDTPAHCGAKRRQLSVVQYLSCGFPIGAVNGQGRTVLDILADFDDCSAFRSWVAEKRGKKLFADPSPGVLFLLLFTAACIQSRERGGGVMGEREVRPARSCRPVLT
>Lingula_anatina_Cdkn2
MHLYYIMFTMVDGVLDHKEMTEEHDASLEEFFNAAVNGNAHRLQQLLDEHRININATNDWGRTAIQVFKCSRPDIAEILLKHGADPNIQDKHFQDLHLSSYRTPAHDIAEQGFLDTMKVLLKHGADVTLRSKMGYSPAHIAAEKGRLDTLEYLSGAIDLMNCRADDGSTPFDLIPKSITLTDRQRTWVEAEKNAKPKSLKYLTRLRIRHCMRHNLKRLQTFPTLPLSIKKYLLLQD
>Phoronis_pallida_Cdkn2
MDDLCNACAQGKTAEVLRLLDSGLPVNGKNSYGRTPIQVMNTSCHDIAEILLMRGADPNIQDTSTLRTILHDVCEFGYMDTLQCLISFGANLQVCDKWGNTPTHYAAKKGNYDMVQYLLEHGSSVNQRNSDGQSPLDILEICGTLSEQQKTWISQERGELGFILTGD
>Phoronis_australis_Cdkn2
MQNSSGSRMDELCDACSQGNVERMSQLFDLDLDVNGTNRYGRTPLQVTKTSCHHIVQELLERGADPDVPDVGENLERSTYRTITHDVCSHGFLRTLQVLAAYGANLSAVDKYGNCPAHYAARKSNITILRFISKGVFLSRQINGEGKSPLDIIEETGDIDDSDCSWVSSERSKCLLRLCTM
>Homo_sapiens_ACAP2
MKMTVDFEECLKDSPRFRAALEEVEGDVAELELKLDKLVKLCIAMIDTGKAFCVANKQFMNGIRDLAQYSSNDAVVETSLTKFSDSLQEMINFHTILFDQTQRSIKAQLQNFVKEDLRKFKDAKKQFEKVSEEKENALVKNAQVQRNKQHEVEEATNILTATRKCFRHIALDYVLQINVLQSKRRSEILKSMLSFMYAHLAFFHQGYDLFSELGPYMKDLGAQLDRLVVDAAKEKREMEQKHSTIQQKDFSSDDSKLEYNVDAANGIVMEGYLFKRASNAFKTWNRRWFSIQNNQLVYQKKFKDNPTVVVEDLRLCTVKHCEDIERRFCFEVVSPTKSCMLQADSEKLRQAWIKAVQTSIATAYREKGDESEKLDKKSSPSTGSLDSGNESKEKLLKGE…
>Homo_sapiens_ANK1_isoform_1
MPYSVGFREADAATSFLRAARSGNLDKALDHLRNGVDINTCNQNGLNGLHLASKEGHVKMVVELLHKEIILETTTKKGNTALHIAALAGQDEVVRELVNYGANVNAQSQKGFTPLYMAAQENHLEVVKFLLENGANQNVATEDGFTPLAVALQQGHENVVAHLINYGTKGKVRLPALHIAARNDDTRTAAVLLQNDPNPDVLSKTGFTPLHIAAHYENLNVAQLLLNRGASVNFTPQNGITPLHIASRRGNVIMVRLLLDRGAQIETKTKDELTPLHCAARNGHVRISEILLDHGAPIQAKTKNGLSPIHMAAQGDHLDCVRLLLQYDAEIDDITLDHLTPLHVAAHCGHHRVAKVLLDKGAKPNSRALNGFTPLHIACKKNHVRVMELLLKTGASIDA…
>Homo_sapiens_ANK2_isoform_1
MMNEDAAQKSDSGEKFNGSSQRRKRPKKSDSNASFLRAARAGNLDKVVEYLKGGIDINTCNQNGLNALHLAAKEGHVGLVQELLGRGSSVDSATKKGNTALHIASLAGQAEVVKVLVKEGANINAQSQNGFTPLYMAAQENHIDVVKYLLENGANQSTATEDGFTPLAVALQQGHNQAVAILLENDTKGKVRLPALHIAARKDDTKSAALLLQNDHNADVQSKMMVNRTTESGFTPLHIAAHYGNVNVATLLLNRGAAVDFTARNGITPLHVASKRGNTNMVKLLLDRGGQIDAKTRDGLTPLHCAARSGHDQVVELLLERGAPLLARTKNGLSPLHMAAQGDHVECVKHLLQHKAPVDDVTLDYLTALHVAAHCGHYRVTKLLLDKRANPNARALNGF…
>Homo_sapiens_ANK3_isoform_1
MAHAASQLKKNRDLEINAEEEPEKKRKHRKRSRDRKKKSDANASYLRAARAGHLEKALDYIKNGVDINICNQNGLNALHLASKEGHVEVVSELLQREANVDAATKKGNTALHIASLAGQAEVVKVLVTNGANVNAQSQNGFTPLYMAAQENHLEVVKFLLDNGASQSLATEDGFTPLAVALQQGHDQVVSLLLENDTKGKVRLPALHIAARKDDTKAAALLLQNDNNADVESKSGFTPLHIAAHYGNINVATLLLNRAAAVDFTARNDITPLHVASKRGNANMVKLLLDRGAKIDAKTRDGLTPLHCGARSGHEQVVEMLLDRAAPILSKTKNGLSPLHMATQGDHLNCVQLLLQHNVPVDDVTNDYLTALHVAAHCGHYKVAKVLLDKKANPNAKALN…
>Homo_sapiens_ANKDD1A
MQEELAWETDGLLPLERQLHEAARQNNVGRMQELIGRRVNTRARNHVGRVALHWAAGAGHEQAVRLLLEHEAAVDEEDAVGALTEARLCFGMNALLLSAWFGHLRILQILVNSGAKIHCESKDGLTLLHCAAQKGHVPVLAFIMEDLEDVALDHVDKLGRTAFHRAAEHGQLDALDFLVGSGCDHNVKDKEGNTALHLAAGRGHMAVLQRLVDIGLDLEEQNAEGLTALHSAAGGSHPDCVQLLLRAGSTVNALTQKNLSCLHYAALSGSEDVSRVLIHAGGCANVVDHQGASPLHLAVRHNFPALVRLLINSDSDVNAVDNRQQTPLHLAAEHAWQDIADMLLIAGVDLNLRDKQGKTALAVAVRSNHVSLVDMIIKADRFYRWEKDHPSDPSGKSLS…
>Homo_sapiens_ANKEF1_isoform_1
MALADKRLENLQIYKVLQCVRNKDKKQIEKLTKLGYPELINYTEPINGLSALHLASVSNDIDMVSFLLDLGAHPDVQDRMGCTPTMRAAELGHELSMEILAKAKADMTIVDNEGKGVLFYCILPTKRHYRCALIALEHGADVNNSTYEGKPIFLRACEDAHDVKDVCLTFLEKGANPNAINSSTGRTALMEASREGVVEIVRGILERGGEVNAFDNDRHHAAHFAAKGGFFDILKLLFAYNGDVGLISINGNTPLHYAAMGGFADCCKYIAQRGCDLKWKNLDHKTPRAVAKEGGFKAASKEIRRAERIANKLARPGAKNPNPLWALRLHDWSVEREAFLREAFAVLDRGDGSISKNDFVMVLEERQDYASSEQLAAIAHLHEKTRGGGVNINEFFKGT…
>Homo_sapiens_ANKHD1
MLTDSGGGGTSFEEDLDSVAPRSAPAGASEPPPPGGVGLGIRTVRLFGEAGPASGVGSSGGGGSGSGTGGGDAALDFKLAAAVLRTGGGGGASGSDEDEVSEVESFILDQEDLDNPVLKTTSEIFLSSTAEGADLRTVDPETQARLEALLEAAGIGKLSTADGKAFADPEVLRRLTSSVSCALDEAAAALTRMKAENSHNAGQVDTRSLAEACSDGDVNAVRKLLDEGRSVNEHTEEGESLLCLACSAGYYELAQVLLAMHANVEDRGNKGDITPLMAASSGGYLDIVKLLLLHDADVNSQSATGNTALTYACAGGFVDIVKVLLNEGANIEDHNENGHTPLMEAASAGHVEVARVLLDHGAGINTHSNEFKESALTLACYKGHLDMVRFLLEAGADQE…
>Homo_sapiens_ANKK1
MAADPTELRLGSLPVFTRDDFEGDWRLVASGGFSQVFQARHRRWRTEYAIKCAPCLPPDAASSDVNYLIEEAAKMKKIKFQHIVSIYGVCKQPLGIVMEFMANGSLEKVLSTHSLCWKLRFRIIHETSLAMNFLHSIKPPLLHLDLKPGNILLDSNMHVKISDFGLSKWMEQSTRMQYIERSALRGMLSYIPPEMFLESNKAPGPKYDVYSFAIVIWELLTQKKPYSGFNMMMIIIRVAAGMRPSLQPVSDQWPSEAQQMVDLMKRCWDQDPKKRPCFLDITIETDILLSLLQSRVAVPESKALARKVSCKLSLRQPGEVNEDISQELMDSDSGNYLKRALQLSDRKNLVPRDEELCIYENKVTPLHFLVAQGSVEQVRLLLAHEVDVDCQTASGYTPL…
>Homo_sapiens_ANKRD1
MMVLKVEELVTGKKNGNGEAGEFLPEDFRDGEYEAAVTLEKQEDLKTLLAHPVTLGEQQWKSEKQREAELKKKKLEQRSKLENLEDLEIIIQLKKRKKYRKTKVPVVKEPEPEIITEPVDVPTFLKAALENKLPVVEKFLSDKNNPDVCDEYKRTALHRACLEGHLAIVEKLMEAGAQIEFRDMLESTAIHWASRGGNLDVLKLLLNKGAKISARDKLLSTALHVAVRTGHYECAEHLIACEADLNAKDREGDTPLHDAVRLNRYKMIRLLIMYGADLNIKNCAGKTPMDLVLHWQNGTKAIFDSLRENSYKTSRIATF
>Homo_sapiens_ANKRD10_isoform_2
MSAAGAGAGVEAGFSSEELLSLRFPLHRACRDGDLATLCSLLQQTPHAHLASEDSFYGWTPVHWAAHFGKLECLVQLVRAGATLNVSTTRYAQTPAHIAAFGGHPQCLVWLIQAGANINKPDCEGETPIHKAARSGSLECISALVANGAHVEFISQSSVHSCLPGELQHGVTFDPSVLIQCLKPEKCQWPDSSRHCTNPGFPRVCPVSLEPPELSSEPFL
>Homo_sapiens_ANKRD12_isoform_1
MPKSGFTKPIQSENSDSDSNMVEKPYGRKSKDKIASYSKTPKIERSDVSKEMKEKSSMKRKLPFTISPSRNEERDSDTDSDPGHTSENWGERLISSYRTYSEKEGPEKKKTKKEAGNKKSTPVSILFGYPLSERKQMALLMQMTARDNSPDSTPNHPSQTTPAQKKTPSSSSRQKDKVNKRNERGETPLHMAAIRGDVKQVKELISLGANVNVKDFAGWTPLHEACNVGYYDVAKILIAAGADVNTQGLDDDTPLHDSASSGHRDIVKLLLRHGGNPFQANKHGERPVDVAETEELELLLKREVPLSDDDESYTDSEEAQSVNPSSVDENIDSETEKDSLICESKQILPSKTPLPSALDEYEFKDDDDEEINKMIDDRHILRKEQRKENEPEAEKTHLF…
>Homo_sapiens_ANKRD13C
MTGEKIRSLRRDHKPSKEEGDLLEPGDEEAAAALGGTFTRSRIGKGGKACHKIFSNHHHRLQLKAAPASSNPPGAPALPLHNSSVTANSQSPALLAGTNPVAVVADGGSCPAHYPVHECVFKGDVRRLSSLIRTHNIGQKDNHGNTPLHLAVMLGNKECAHLLLAHNAPVKVKNAQGWSPLAEAISYGDRQMITALLRKLKQQSRESVEEKRPRLLKALKELGDFYLELHWDFQSWVPLLSRILPSDACKIYKQGINIRLDTTLIDFTDMKCQRGDLSFIFNGDAAPSESFVVLDNEQKVYQRIHHEESEMETEEEVDILMSSDIYSATLSTKSISFTRAQTGWLFREDKTERVGNFLADFYLVNGLVLESRKRREHLSEEDILRNKAIMESLSKGGNI…
>Homo_sapiens_ANKRD17_isoform_a
MEKATVPVAAATAAEGEGSPPAVAAVAGPPAAAEVGGGVGGSSRARSASSPRGMVRVCDLLLKKKPPQQQHHKAKRNRTCRPPSSSESSSDSDNSGGGGGGGGGGGGGGGTSSNNSEEEEDDDDEEEEVSEVESFILDQDDLENPMLETASKLLLSGTADGADLRTVDPETQARLEALLEAAGIGKLSTADGKAFADPEVLRRLTSSVSCALDEAAAALTRMRAESTANAGQSDNRSLAEACSEGDVNAVRKLLIEGRSVNEHTEEGESLLCLACSAGYYELAQVLLAMHANVEDRGIKGDITPLMAAANGGHVKIVKLLLAHKADVNAQSSTGNTALTYACAGGYVDVVKVLLESGASIEDHNENGHTPLMEAGSAGHVEVARLLLENGAGINTHSNE…
>Homo_sapiens_ANKRD2_isoform_a
MAKAPSWAGVGALAYKAPEALWPAEAVMDGTMEDSEAVQRATALIEQRLAQEEENEKLRGDARQKLPMDLLVLEDEKHHGAQSAALQKVKGQERVRKTSLDLRREIIDVGGIQNLIELRKKRKQKKRDALAASHEPPPEPEEITGPVDEETFLKAAVEGKMKVIEKFLADGGSADTCDQFRRTALHRASLEGHMEILEKLLDNGATVDFQDRLDCTAMHWACRGGHLEVVKLLQSHGADTNVRDKLLSTPLHVAVRTGQVEIVEHFLSLGLEINARDREGDTALHDAVRLNRYKIIKLLLLHGADMMTKNLAGKTPTDLVQLWQADTRHALEHPEPGAEHNGLEGPNDSGRETPQPVPAQ
>Homo_sapiens_ANKRD22
MGILYSEPICQAAYQNDFGQVWRWVKEDSSYANVQDGFNGDTPLICACRRGHVRIVSFLLRRNANVNLKNQKERTCLHYAVKKKFTFIDYLLIILLMPVLLIGYFLMVSKTKQNEALVRMLLDAGVEVNATDCYGCTALHYACEMKNQSLIPLLLEARADPTIKNKHGESSLDIARRLKFSQIELMLRKAL
>Homo_sapiens_ANKRD24_isoform_a
MKTLRARFKKTELRLSPTDLGSCPPCGPCPIPKPAARGRRQSQDWGKSDERLLQAVENNDAPRVAALIARKGLVPTKLDPEGKSAFHLAAMRGAASCLEVMIAHGSNVMSADGAGYNALHLAAKYGHPQCLKQLLQASCVVDVVDSSGWTALHHAETGSHCVGPAAGGCLSCSEVLCSFKAHLNPQDRSGATPLIIAAQMCHTDLCRLLLQQGAAANDQDLQGRTALMLACEGASPETVEVLLQGGAQPGITDALGQDAAHYGALAGDKLILHLLQEAAQRPSPPSALTEDDSGEASSQNSMSSHGKQGAPKKRKAPPPPASIPMPDDRDAYEEIVRLRQERGRLLQKIRGLEQHKERRQQESPEASSLHILERQVQELQQLLVERQEEKESLGREVES…
>Homo_sapiens_ANKRD27
MALYDEDLLKNPFYLALQKCRPDLCSKVAQIHGIVLVPCKGSLSSSIQSTCQFESYILIPVEEHFQTLNGKDVFIQGNRIKLGAGFACLLSVPILFEETFYNEKEESFSILCIAHPLEKRESSEEPLAPSDPFSLKTIEDVREFLGRHSERFDRNIASFHRTFRECERKSLRHHIDSANALYTKCLQQLLRDSHLKMLAKQEAQMNLMKQAVEIYVHHEIYNLIFKYVGTMEASEDAAFNKITRSLQDLQQKDIGVKPEFSFNIPRAKRELAQLNKCTSPQQKLVCLRKVVQLITQSPSQRVNLETMCADDLLSVLLYLLVKTEIPNWMANLSYIKNFRFSSLAKDELGYCLTSFEAAIEYIRQGSLSAKPPESEGFGDRLFLKQRMSLLSQMTSSPTD…
TPQEVSASRS
>Homo_sapiens_ANKRD28_isoform_b
MVKLLLSRGANINAFDKKDRRAIHWAAYMGHIEVVKLLVSHGAEVTCKDKKSYTPLHAAASSGMISVVKYLLDLGVDMNEPNAYGNTPLHVACYNGQDVVVNELIDCGAIVNQKNEKGFTPLHFAAASTHGALCLELLVGNGADVNMKSKDGKTPLHMTALHGRFSRSQTIIQSGAVIDCEDKNGNTPLHIAARYGHELLINTLITSGADTAKRGIHGMFPLHLAALSGFSDCCRKLLSSGFDIDTPDDFGRTCLHAAAAGGNLECLNLLLNTGADFNKKDKFGRSPLHYAAANCNYQCLFALVGSGASVNDLDERGCTPLHYAATSDTDGKCLEYLLRNDANPGIRDKQGYNAVHYSAAYGHRLCLQLIASETPLDVLMETSGTDMLSDSDNRATISP…
>Homo_sapiens_ANKRD29_isoform_1
MCRMSFKKETPLANAAFWAARRGNLALLKLLLNSGRVDVDCRDSHGTTLLMVAAYAGHIDCVRELVLQGADINLQRESGTTALFFAAQQGHNDVVRFLFGFGASTEFRTKDGGTALLAASQYGHMQVVETLLKHGANIHDQLYDGATALFLAAQGGYLDVIRLLLASGAKVNQPRQDGTAPLWIASQMGHSEVVRVMLLRGADRDAARNDGTTALLKAANKGYNDVIKELLKFSPTLGILKNGTSALHAAVLSGNIKTVALLLEAGADPSLRNKANELPAELTKNERILRLLRSKEGPRKS
>Homo_sapiens_ANKRD30B
MKRLLAAAGKGVRGPEPPNPFSERVYTEKDYGTIYFGDLGKIHTAASRGQVQKLEKMTVGKKPVNLNKRDMKKRTALHWACVNGHAEVVTFLVDRKCQLNVLDGEGRTPLMKALQCEREACANILIDAGADLNYVDVYGNTALHYAVYSENLLMVATLLSYGAVIEVQNKASLTPLLLAIQKRSKQTVEFLLTKNANANAFNESKCTALMLAICEGSSEIVGMLLQQNVDVFAEDIHGITAERYAAACGVNYIHQQLLEHIRKLPKNPQNTNPEGTSTGTPDEAAPLAERTPDTAESLLEKTPDEAARLVEGTSAKIQCLGKATSGKFEQSTEETPRKILRPTKETSEKFSWPAKERSRKITWEEKETSVKTECVAGVTPNKTEVLEKGTSNMIACPTK…
>Homo_sapiens_ANKRD39
MATPRPCADGPCCSHPSAVLGVQQTLEEMDFERGIWSAALNGDLGRVKHLIQKAEDPSQPDSAGYTALHYASRNGHYAVCQFLLESGAKCDAQTHGGATALHRASYCGHTEIARLLLSHGSNPRVVDDDGMTSLHKAAERGHGDICSLLLQHSPALKAIRDRKARLACDLLPCNSDLRDLLSS
>Homo_sapiens_ANKRD42_isoform_1
MPGVANSGPSTSSRETANPCSRKKVHFGSIHDAVRAGDVKQLSEIVVRGASINELDVLHKFTPLHWAAHSGSLECLHWLLWHGADITHVTTRGWTASHIAAIRGQDACVQALIMNGANLTAQDDRGCTPLHLAATHGHSFTLQIMLRSGVDPSVTDKREWRPVHYAAFHGRLGCLQLLVKWGCSIEDVDYNGNLPVHLAAMEGHLHCFKFLVSRMSSATQVLKAFNDNGENVLDLAQRFFKQNILQFIQGAEYEGKDLEDQETLAFPGHVAAFKGDLGMLKKLVEDGVININERADNGSTPMHKAAGQGHIECLQWLIKMGADSNITNKAGERPSDVAKRFAHLAAVKLLEELQKYDIDDENEIDENDVKYFIRHGVEGSTDAKDDLCLSDLDKTDARM…
>Homo_sapiens_ANKRD44_isoform_B
MAVLKLTDQPPLVQAIFSGDPEEIRMLIHKTEDVNTLDSEKRTPLHVAAFLGDAEIIELLILSGARVNAKDNMWLTPLHRAVASRSEEAVQVLIKHSADVNARDKNWQTPLHVAAANKAVKCAEVIIPLLSSVNVSDRGGRTALHHAALNGHVEMVNLLLAKGANINAFDKKDRRALHWAAYMGHLDVVALLINHGAEVTCKDKKGYTPLHAAASNGQINVVKHLLNLGVEIDEINVYGNTALHIACYNGQDAVVNELIDYGANVNQPNNNGFTPLHFAAASTHGALCLELLVNNGADVNIQSKDGKSPLHMTAVHGRFTRSQTLIQNGGEIDCVDKDGNTPLHVAARYGHELLINTLITSGADTAK
>Homo_sapiens_ANKRD49
MEKEKGNDDGIPDQENSLDFSEHFNQLELLETHGHLIPTGTQSLWVGNSDEDEEQDDKNEEWYRLQEKKMEKDPSRLLLWAAEKNRLTTVRRLLSEKATHVNTRDEDEYTPLHRAAYSGHLDIVQELIAQGADVHAVTVDGWTPLHSACKWNNTRVASFLLQHDADINAQTKGLLTPLHLAAGNRDSKDTLELLLMNRYVKPGLKNNLEETAFDIARRTSIYHYLFEIVEGCTNSSPQS
>Homo_sapiens_ANKRD50_isoform_1
MTNPWEEKVCKMAQTSLLQGKQFYCREWVFHKLQHCLQEKSNCCNSAVNAPSLVMNSGNNASGVSGKGAAWGVLLVGGPGSGKTALCTELLWPSSPASLQRGLHRQALAFHFCKAQDSDTLCVGGFIRGLVAQICRSGLLQGYEDKLRDPAVQSLLQPGECERNPAEAFKRCVLLPLLGMKPPQQSLYLLVDSVDEGCNITEGEQTSTSLSGTVAALLAGHHEFFPPWLLLLCSARKQSKAVTKMFTGFRKISLDDLRKAYIVKDVQQYILHRLDQEEALRQHLTKETAEMLNQLHIKSSGCFLYLERVLDGVVENFIMLREIRDIPGTLNGLYLWLCQRLFVRKQFAKVQPILNVILAACRPLTITELYHAVWTKNMSLTLEDFQRKLDILSKLLVDG…
>Homo_sapiens_ANKRD52
MGILSITDQPPLVQAIFSRDVEEVRSLLSQKENINVLDQERRTPLHAAAYVGDVPILQLLLMSGANVNAKDTLWLTPLHRAAASRNEKVLGLLLAHSADVNARDKLWQTPLHVAAANRATKCAEALAPLLSSLNVADRSGRSALHHAVHSGHLETVNLLLNKGASLNVCDKKERQPLHWAAFLGHLEVLKLLVARGADLGCKDRKGYGLLHTAAASGQIEVVKYLLRMGAEIDEPNAFGNTALHIACYLGQDAVAIELVNAGANVNQPNDKGFTPLHVAAVSTNGALCLELLVNNGADVNYQSKEGKSPLHMAAIHGRFTRSQILIQNGSEIDCADKFGNTPLHVAARYGHELLISTLMTNGADTARRGIHDMFPLHLAVLFGFSDCCRKLLSSGQLYS…
>Homo_sapiens_ANKRD53_isoform_b
MASAGSTARRAGSGSWHSERGEGRGARPQPTPSGSMQQANKVSLKATWTDAESKQPSQPLPDLADHLSAQATALARPRRPASLTPPRADPSPSKESDQTAIDQTAIGSYYQLFAAAVGNVEWLRFCLNQSLREIPTDDKGFTAIHFAAQWGKLACLQVLVEEYKFPVDLLTNNSQTPLHLVIHRDNTTVALPCIYYLLEKGADLNAQTCNGSTPLHLAARDGLLDCVKVLVQSGANVHAQDAMGYKPIDFCKIWNHRACARFLKDAMWKKDKKDFAREMTKMKMFKSQLTLMEHNYLIEYQGQGCSVHFPFAFSPITPETLLWQDISLLSDCGFLWRRRELSF
>Homo_sapiens_ANKRD54_isoform_1
MAAAAGDADDEPRSGHSSSEGECAVAPEPLTDAEGLFSFADFGSALGGGGAGLSGRASGGAQSPLRYLHVLWQQDAEPRDELRCKIPAGRLRRAARPHRRLGPTGKEVHALKRLRDSANANDVETVQQLLEDGADPCAADDKGRTALHFASCNGNDQIVQLLLDHGADPNQRDGLGNTPLHLAACTNHVPVITTLLRGGARVDALDRAGRTPLHLAKSKLNILQEGHAQCLEAVRLEVKQIIHMLREYLERLGQHEQRERLDDLCTRLQMTSTKEQVDEVTDLLASFTSLSLQMQSMEKR
>Homo_sapiens_ANKRD6_isoform_a
MSQQDAVAALSERLLVAAYKGQTENVVQLINKGARVAVTKHGRTPLHLAANKGHLPVVQILLKAGCDLDVQDDGDQTALHRATVVGNTEIIAALIHEGCALDRQDKDGNTALHEASWHGFSQSAKLLIKAGANVLAKNKAGNTALHLACQNSHSQSTRVLLLAGSRADLKNNAGDTCLHVAARYNHLSIIRLLLTAFCSVHEKNQAGDTALHVAAALNHKKVAKILLEAGADTTIVNNAGQTPLETARYHNNPEVALLLTKAPQVLRFSRGRSLRKKRERLKEERRAQSVPRDEVAQSKGSVSAGDTPSSEQAVARKEEAREEFLSASPEPRAKDDRRRKSRPKVSAFSDPTPPADQQPGHQKNLHAHNHPKKRNRHRCSSPPPPHEFRAYQLYTLYRG…
>Homo_sapiens_ANKRD65_isoform_1
MDSQRPEPREEEEEEQELRWMELDSEEALGTRTEGPSVVQGWGHLLQAVWRGPAGLVTQLLRQGASVEERDHAGRTPLHLAVLRGHAPLVRLLLQRGAPVGAVDRAGRTALHEAAWHGHSRVAELLLQRGASAAARSGTGLTPLHWAAALGHTLLAARLLEAPGPGPAAAEAEDARGWTAAHWAAAGGRLAVLELLAAGGAGLDGALLVAAAAGRGAALRFLLARGARVDARDGAGATALGLAAALGRSQDIEVLLGHGADPGIRDRHGRSALHRAAARGHLLAVQLLVTQGAEVDARDTLGLTPLHHASREGHVEVAGCLLDRGAQVDATGWLRKTPLHLAAERGHGPTVGLLLSRGASPTLRTQWAEVAQMPEGDLPQALPELGGGEKECEGIESTG
>Homo_sapiens_ASB12
MRIVLQLAKMNLMDITKIFSLLQPDKEEEDTDTEEKQALNQAVYDNDSYTLDQLLRQERYKRFINSRSGWGVPGTPLRLAASYGHLSCLQVLLAHGADVDSLDVKAQTPLFTAVSHGHLDCVRVLLEAGASPGGSIYNNCSPVLTAARDGAVAILQELLDHGAEANVKAKLPVWASNIASCSGPLYLAAVYGHLDCFRLLLLHGADPDYNCTDQGLLARVPRPRTLLEICLHHNCEPEYIQLLIDFGANIYLPSLSLDLTSQDDKGIALLLQARATPRSLLSQVRLVVRRALCQAGQPQAINQLDIPPMLISYLKHQL
>Homo_sapiens_ASB13
MEPRAADGCFLGDVGFWVERTPVHEAAQRGESLQLQQLIESGACVNQVTVDSITPLHAASLQGQARCVQLLLAAGAQVDARNIDGSTPLCDACASGSIECVKLLLSYGAKVNPPLYTASPLHEACMSGSSECVRLLIDVGANLEAHDCHFGTPLHVACAREHLDCVKVLLNAGANVNAAKLHETALHHAAKVKNVDLIEMLIEFGGNIYARDNRGKKPSDYTWSSSAPAKCFEYYEKTPLTLSQLCRVNLRKATGVRGLEKIAKLNIPPRLIDYLSYN
>Homo_sapiens_ASB2_isoform_1
MATQISTRGSQCTIGQEEYSLYSSLSEDELVQMAIEQSLADKTRGPTTAEATASACTNRQPAHFYPWTRSTAPPESSPARAPMGLFQGVMQKYSSSLFKTSQLAPADPLIKAIKDGDEEALKTMIKEGKNLAEPNKEGWLPLHEAAYYGQVGCLKVLQRAYPGTIDQRTLQEETAVYLATCRGHLDCLLSLLQAGAEPDISNKSRETPLYKACERKNAEAVKILVQHNADTNHRCNRGWTALHESVSRNDLEVMQILVSGGAKVESKNAYGITPLFVAAQSGQLEALRFLAKYGADINTQASDNASALYEACKNEHEEVVEFLLSQGADANKTNKDGLLPLHIASKKGNYRIVQMLLPVTSRTRIRRSGVSPLHLAAERNHDEVLEALLSARFDVNTPL…
>Homo_sapiens_ASB3_isoform_a
MDFTEAYADTCSTVGLAAREGNVKVLRKLLKKGRSVDVADNRGWMPIHEAAYHNSVECLQMLINADSSENYIKMKTFEGFCALHLAASQGHWKIVQILLEAGADPNATTLEETTPLFLAVENGQIDVLRLLLQHGANVNGSHSMCGWNSLHQASFQENAEIIKLLLRKGANKECQDDFGITPLFVAAQYGKLESLSILISSGANVNCQALDKATPLFIAAQEGHTKCVELLLSSGADPDLYCNEDSWQLPIHAAAQMGHTKILDLLIPLTNRACDTGLNKVSPVYSAVFGGHEDCLEILLRNGYSPDAQACLVFGFSSPVCMAFQKDCEFFGIVNILLKYGAQINELHLAYCLKYEKFSIFRYFLRKGCSLGPWNHIYEFVNHAIKAQAKYKEWLPHLL…
>Homo_sapiens_ASB8_isoform_b
MVSDADCVELLLEKGAEVNALDGYNRTALHYAAEKDEACVEVLLEYGANPNALDGNRDTPLHWAAFKNNAECVRALLESGASVNALDYNNDTPLSWAAMKGNLESVSILLDYGAEVRVINLIGQTPISRLVALLVRGLGTEKEDSCFELLHRAVGHFELRKNGTMPREVARDPQLCEKLTVLCSAPGTLKTLARYAVRRSLGLQYLPDAVKGLPLPASLKEYLLLLE
>Homo_sapiens_ASB9_isoform_1
MDGKQGGMDGSKPAGPRDFPGIRLLSNPLMGDAVSDWSPMHEAAIHGHQLSLRNLISQGWAVNIITADHVSPLHEACLGGHLSCVKILLKHGAQVNGVTADWHTPLFNACVSGSWDCVNLLLQHGASVQPESDLASPIHEAARRGHVECVNSLIAYGGNIDHKISHLGTPLYLACENQQRACVKKLLESGADVNQGKGQDSPLHAVARTASEELACLLMDFGADTQAKNAEGKRPVELVPPESPLAQLFLEREGPPSLMQLCRLRIRKCFGIQQHHKITKLVLPEDLKQFLLHL
>Homo_sapiens_ASPG_isoform_1
MARAVGPERRLLAVYTGGTIGMRSELGVLVPGTGLAAILRTLPMFHDEEHARARGLSEDTLVLPPASRNQRILYTVLECQPLFDSSDMTIAEWVCLAQTIKRHYEQYHGFVVIHGTDTMAFAASMLSFMLENLQKTVILTGAQVPIHALWSDGRENLLGALLMAGQYVIPEVCLFFQNQLFRGNRATKVDARRFAAFCSPNLLPLATVGADITINRELVRKVDGKAGLVVHSSMEQDVGLLRLYPGIPAALVRAFLQPPLKGVVMETFGSGNGPTKPDLLQELRVATERGLVIVNCTHCLQGAVTTDYAAGMAMAGAGVISGFDMTSEAALAKLSYVLGQPGLSLDVRKELLTKDLRGEMTPPSVEERRPSLQGNTLGGGVSWLLSLSGSQEADALRNA…
>Homo_sapiens_BARD1_isoform_1
MPDNRQPRNRQPRIRSGNEPRSAPAMEPDGRGAWAHSRAALDRLEKLLRCSRCTNILREPVCLGGCEHIFCSNCVSDCIGTGCPVCYTPAWIQDLKINRQLDSMIQLCSKLRNLLHDNELSDLKEDKPRKSLFNDAGNKKNSIKMWFSPRSKKVRYVVSKASVQTQPAIKKDASAQQDSYEFVSPSPPADVSERAKKASARSGKKQKKKTLAEINQKWNLEAEKEDGEFDSKEESKQKLVSFCSQPSVISSPQINGEIDLLASGSLTESECFGSLTEVSLPLAEQIESPDTKSRNEVVTPEKVCKNYLTSKKSLPLENNGKRGHHNRLSSPISKRCRTSILSTSGDFVKQTVPSENIPLPECSSPPSCKRKVGGTSGRKNSNMSDEFISLSPGTPPSTL…
>Homo_sapiens_BCL3
MPRCPAGAMDEGPVDLRTRPKAAGLPGAALPLRKRPLRAPSPEPAAPRGAAGLVVPLDPLRGGCDLPAVPGPPHGLARPEALYYPGALLPLYPTRAMGSPFPLVNLPTPLYPMMCPMEHPLSADIAMATRADEDGDTPLHIAVVQGNLPAVHRLVNLFQQGGRELDIYNNLRQTPLHLAVITTLPSVVRLLVTAGASPMALDRHGQTAAHLACEHRSPTCLRALLDSAAPGTLDLEARNYDGLTALHVAVNTECQETVQLLLERGADIDAVDIKSGRSPLIHAVENNSLSMVQLLLQHGANVNAQMYSGSSALHSASGRGLLPLVRTLVRSGADSSLKNCHNDTPLMVARSRRVIDILRGKATRPASTSQPDPSPDRSANTSPESSSRLSSNGLLSASP…
>Homo_sapiens_CASKIN1
MGKEQELVQAVKAEDVGTAQRLLQRPRPGKAKLLGSTKKINVNFQDPDGFSALHHAALNGNTELISLLLEAQAAVDIKDNKGMRPLHYAAWQGRKEPMKLVLKAGSAVNIPSDEGHIPLHLAAQHGHYDVSEMLLQHQSNPCMVDNSGKTPLDLACEFGRVGVVQLLLSSNMCAALLEPRPGDATDPNGTSPLHLAAKNGHIDIIRLLLQAGIDINRQTKSGTALHEAALCGKTEVVRLLLDSGINAHVRNTYSQTALDIVHQFTTSQASREIKQLLREASAALQVRATKDYCNNYDLTSLNVKAGDIITVLEQHPDGRWKGCIHDNRTGNDRVGYFPSSLGEAIVKRAGSRAGTEPSLPQGSSSSGPSAPPEEIWVLRKPFAGGDRSGSISGMAGGRG…
>Homo_sapiens_CASKIN2_isoform_a
MGREQDLILAVKNGDVTGVQKLVAKVKATKTKLLGSTKRLNVNYQDADGFSALHHAALGGSLELIALLLEAQATVDIKDSNGMRPLHYAAWQGRLEPVRLLLRASAAVNAASLDGQIPLHLAAQYGHYEVSEMLLQHQSNPCLVNKAKKTPLDLACEFGRLKVAQLLLNSHLCVALLEGEAKDPCDPNYTTPLHLAAKNGHREVIRQLLRAGIEINRQTKTGTALHEAALYGKTEVVRLLLEGGVDVNIRNTYNQTALDIVNQFTTSQASREIKQLLREASGILKVRALKDFWNLHDPTALNVRAGDVITVLEQHPDGRWKGHIHESQRGTDRIGYFPPGIVEVVSKRVGIPAARLPSAPTPLRPGFSRTPQPPAEEPPHPLTYSQLPRVGLSPDSPAG…
>Homo_sapiens_DAPK1
MTVFRQENVDDYYDTGEELGSGQFAVVKKCREKSTGLQYAAKFIKKRRTKSSRRGVSREDIEREVSILKEIQHPNVITLHEVYENKTDVILILELVAGGELFDFLAEKESLTEEEATEFLKQILNGVYYLHSLQIAHFDLKPENIMLLDRNVPKPRIKIIDFGLAHKIDFGNEFKNIFGTPEFVAPEIVNYEPLGLEADMWSIGVITYILLSGASPFLGDTKQETLANVSAVNYEFEDEYFSNTSALAKDFIRRLLVKDPKKRMTIQDSLQHPWIKPKDTQQALSRKASAVNMEKFKKFAARKKWKQSVRLISLCQRLSRSFLSRSNMSVARSDDTLDEEDSFVMKAIIHAINDDNVPGLQHLLGSLSNYDVNQPNKHGTPPLLIAAGCGNIQILQLLI…
>Homo_sapiens_DZANK1_isoform_2
MTAGSVCVPQIIPLRVPQPGKANHEIDNNTLLEMKSDTPDVNIYYTLDGSKPEFLKRIGYGENNTFKYIKPITLPDGKIQVKAIAVSKDCRQSGIVTKVFHVDYEPPNIVSPEDNVENVLKDSSRQEFKNGFVGSKLKKKYKNSENQRSWNVNLRKFPDVQVGERTDPKTLKDLHFSESPLEIPAYGGGSGSRPPTRQSQSPGFAHVSGQKCLTSTEIMRIQRETDFLKCAHCLAPRPSDPFARFCQECGSPVPPIFGCRLPPPEGAQMGLCAECRSLVPMNTPICVVCEAPLALQLQPQASLHLKEKVICRACGTGNPAHLRYCVTCEGALPSSQESMCSGDKAPPPPTQKGGTISCYRCGRWNLWEASFCGWCGAMLGIPAGCSVCPKCGASNHLSA…
>Homo_sapiens_EHMT2_isoform_k
MAAAAGAAAAAAAEGEAPAEMGALLLEKETRGATERVHGSLGDTPRSEETLPKATPDSLEPAGPSSPASVTVTVGDEGADTPVGATPLIGDESENLEGDGDLRGGRILLGHATKSFPSSPSKGGSCPSRAKMSMTGAGKSPPSVQSLAMRLLSMPGAQGAAAAGSEPPPATTSPEGQPKVHRARKTMSKPGNGQPPVPEKRPPEIQHFRMSDDVHSLGKVTSDLAKRRKLNSGGGLSEVEALTEQLSEEEEEEEEEEEEEEEEEEEEEEEEDEESGNQSDRSGSSGRRKAKKKWRKDSPWVKPSRKRRKREPPRAKEPRGVSNDTSSLETERGFEELPLCSCRMEAPKIDRISERAGHKCMATESVDGELSGCNAAILKRETMRPSSRVALMVLCETHR…
>Homo_sapiens_FANK1_isoform_1
MEPQKIMPPSKPHPPVVGKVTHHSIELYWDLEKKAKRQGPQEQWFRFSIEEEDPKMHTYGIIYTGYATKHVVEGLEPRTLYRFRLKVTSPSGECEYSPLVSVSTTRPSLSKSLVKIRMVTSVLHGPPTENTGEPISSEHLHRAVSVNDEDLLVRILQGGRVKVDVPNKFGFTALMVAAQKGYTRLVKILVSNGTDVNLKNGSGKDSLMLACYAGHLDVVKYLRRHGASWQARDLGGCTALHWAADGGHCSVIEWMIKDGCEVDVVDTGSGWTPLMRVSAVSGNQRVASLLIDAGANVNVKDRNGKTPLMVAVLNNHEELVQLLLDKGADASVKNEFGKGVLEMARVFDRQSVVSLLEERKKKQRPKKSCVC
>Homo_sapiens_FEM1C
MDLKTAVFNAARDGKLRLLTKLLASKSKEEVSSLISEKTNGATPLLMAARYGHLDMVEFLLEQCSASIEVGGSVNFDGETIEGAPPLWAASAAGHLKVVQSLLNHGASVNNTTLTNSTPLRAACFDGHLEIVKYLVEHKADLEVSNRHGHTCLMISCYKGHKEIAQYLLEKGADVNRKSVKGNTALHDCAESGSLDIMKMLLMYCAKMEKDGYGMTPLLSASVTGHTNIVDFLTHHAQTSKTERINALELLGATFVDKKRDLLGALKYWKKAMNMRYSDRTNIISKPVPQTLIMAYDYAKEVNSAEELEGLIADPDEMRMQALLIRERILGPSHPDTSYYIRYRGAVYADSGNFKRCINLWKYALDMQQSNLDPLSPMTASSLLSFAELFSFMLQDRAK…
>Homo_sapiens_GABPB1_isoform_beta 1
MSLVDLGKKLLEAARAGQDDEVRILMANGAPFTTDWLGTSPLHLAAQYGHYSTTEVLLRAGVSRDARTKVDRTPLHMAASEGHASIVEVLLKHGADVNAKDMLKMTALHWATEHNHQEVVELLIKYGADVHTQSKFCKTAFDISIDNGNEDLAEILQIAMQNQINTNPESPDTVTIHAATPQFIIGPGGVVNLTGLVSSENSSKATDETGVSAVQFGNSSTSVLATLAALAEASAPLSNSSETPVVATEEVVTAESVDGAIQQVVSSGGQQVITIVTDGIQLGNLHSIPTSGIGQPIIVTMPDGQQVLTVPATDIAEETVISEEPPAKRQCIEIIENRVESAEIEEREALQKQLDEANREAQKYRQQLLKKEQEAEAYRQKLEAMTRLQTNKEAV
>Homo_sapiens_HACE1_isoform_a
MERAMEQLNRLTRSLRRARTVELPEDNETAVYTLMPMVMADQHRSVSELLSNSKFDVNYAFGRVKRSLLHIAANCGSVECLVLLLKKGANPNYQDISGCTPLHLAARNGQKKCMSKLLEYSADVNICNNEGLTAIHWLAVNGRTELLHDLVQHVSDVDVEDAMGQTALHVACQNGHKTTVQCLLDSGADINRPNVSGATPLYFACSHGQRDTAQILLLRGAKYLPDKNGVTPLDLCVQGGYGETCEVLIQYHPRLFQTIIQMTQNEDLRENMLRQVLEHLSQQSESQYLKILTSLAEVATTNGHKLLSLSSNYDAQMKSLLRIVRMFCHVFRIGPSSPSNGIDMGYNGNKTPRSQVFKPLELLWHSLDEWLVLIATELMKNKRDSTEITSILLKQKGQD…
>Homo_sapiens_IBTK_isoform_1
MSSPMPDCTSKCRSLKHALDVLSVVTKGSENQIKAFLSSHCYNAATIKDVFGRNALHLVSSCGKKGVLDWLIQKGVDLLVKDKESGWTALHRSIFYGHIDCVWSLLKHGVSLYIQDKEGLSALDLVMKDRPTHVVFKNTDPTDVYTWGDNTNFTLGHGSQNSKHHPELVDLFSRSGIYIKQVVLCKFHSVFLSQKGQVYTCGHGPGGRLGHGDEQTCLVPRLVEGLNGHNCSQVAAAKDHTVVLTEDGCVYTFGLNIFHQLGIIPPPSSCNVPRQIQAKYLKGRTIIGVAAGRFHTVLWTREAVYTMGLNGGQLGCLLDPNGEKCVTAPRQVSALHHKDIALSLVAASDGATVCVTTRGDIYLLADYQCKKMASKQLNLKKVLVSGGHMEYKVDPEHLK…
>Homo_sapiens_ILK_isoform_1
MDDIFTQCREGNAVAVRLWLDNTENDLNQGDDHGFSPLHWACREGRSAVVEMLIMRGARINVMNRGDDTPLHLAASHGHRDIVQKLLQYKADINAVNEHGNVPLHYACFWGQDQVAEDLVANGALVSICNKYGEMPVDKAKAPLRELLRERAEKMGQNLNRIPYKDTFWKGTTRTRPRNGTLNKHSGIDFKQLNFLTKLNENHSGELWKGRWQGNDIVVKVLKVRDWSTRKSRDFNEECPRLRIFSHPNVLPVLGACQSPPAPHPTLITHWMPYGSLYNVLHEGTNFVVDQSQAVKFALDMARGMAFLHTLEPLIPRHALNSRSVMIDEDMTARISMADVKFSFQCPGRMYAPAWVAPEALQKKPEDTNRRSADMWSFAVLLWELVTREVPFADLSNME…
>Homo_sapiens_INVS_isoform_a
MNKSENLLFAGSSLASQVHAAAVNGDKGALQRLIVGNSALKDKEDQFGRTPLMYCVLADRLDCADALLKAGADVNKTDHSQRTALHLAAQKGNYRFMKLLLTRRANWMQKDLEEMTPLHLTTRHRSPKCLALLLKFMAPGEVDTQDKNKQTALHWSAYYNNPEHVKLLIKHDSNIGIPDVEGKIPLHWAANHKDPSAVHTVRCILDAAPTESLLNWQDYEGRTPLHFAVADGNVTVVDVLTSYESCNITSYDNLFRTPLHWAALLGHAQIVHLLLERNKSGTIPSDSQGATPLHYAAQSNFAETVKVFLKHPSVKDDSDLEGRTSFMWAAGKGSDDVLRTMLSLKSDIDINMADKYGGTALHAAALSGHVSTVKLLLENNAQVDATDVMKHTPLFRACE…
>Homo_sapiens_KANK1_isoform_L
MAHTTKVNGSASGKAGDILSGDQDKEQKDPYFVETPYGYQLDLDFLKYVDDIQKGNTIKRLNIQKRRKPSVPCPEPRTTSGQQGIWTSTESLSSSNSDDNKQCPNFLIARSQVTSTPISKPPPPLETSLPFLTIPENRQLPPPSPQLPKHNLHVTKTLMETRRRLEQERATMQMTPGEFRRPRLASFGGMGTTSSLPSFVGSGNHNPAKHQLQNGYQGNGDYGSYAPAAPTTSSMGSSIRHSPLSSGISTPVTNVSPMHLQHIREQMAIALKRLKELEEQVRTIPVLQVKISVLQEEKRQLVSQLKNQRAASQINVCGVRKRSYSAGNASQLEQLSRARRSGGELYIDYEEEEMETVEQSTQRIKEFRQLTADMQALEQKIQDSSCEASSELRENGECR…
>Homo_sapiens_KIDINS220_isoform_8
MSVLISQSVINYVEEENIPALKALLEKCKDVDERNECGQTPLMIAAEQGNLEIVKELIKNGANCNLEDLDNWTALISASKEGHVHIVEELLKCGVNLEHRDMGGWTALMWACYKGRTDVVELLLSHGANPSVTGLYSVYPIIWAAGRGHADIVHLLLQNGAKVNCSDKYGTTPLVWAARKGHLECVKHLLAMGADVDQEGANSMTALIVAVKGGYTQSVKEILKRNPNVNLTDKDGNTALMIASKEGHTEIVQDLLDAGTYVNIPDRSGDTVLIGAVRGGHVEIVRALLQKYADIDIRGQDNKTALYWAVEKGNATMVRDILQCNPDTEICTKDGETPLIKATKMRNIEVVELLLDKGAKVSAVDKKGDTPLHIAIRGRSRKLAELLLRNPKDGRLLYR…
>Homo_sapiens_MIB2_isoform_1
MDPDPQAGVQVGMRVVRGVDWKWGQQDGGEGGVGTVVELGRHGSPSTPDRTVVVQWDQGTRTNYRAGYQGAHDLLLYDNAQIGVRHPNIICDCCKKHGLRGMRWKCRVCLDYDLCTQCYMHNKHELAHAFDRYETAHSRPVTLSPRQGLPRIPLRGIFQGAKVVRGPDWEWGSQDGGEGKPGRVVDIRGWDVETGRSVASVTWADGTTNVYRVGHKGKVDLKCVGEAAGGFYYKDHLPRLGKPAELQRRVSADSQPFQHGDKVKCLLDTDVLREMQEGHGGWNPRMAEFIGQTGTVHRITDRGDVRVQFNHETRWTFHPGALTKHHSFWVGDVVRVIGDLDTVKRLQAGHGEWTDDMAPALGRVGKVVKVFGDGNLRVAVAGQRWTFSPSCLVAYRPEE…
>Homo_sapiens_MTPN
MCDKEFMWALKNGDLDEVKDYVAKGEDVNRTLEGGRKPLHYAADCGQLEILEFLLLKGADINAPDKHHITPLLSAVYEGHVSCVKLLLSKGADKTVKGPDGLTAFEATDNQAIKALLQ
>Homo_sapiens_NOTCH2
MPALRPALLWALLALWLCCAAPAHALQCRDGYEPCVNEGMCVTYHNGTGYCKCPEGFLGEYCQHRDPCEKNRCQNGGTCVAQAMLGKATCRCASGFTGEDCQYSTSHPCFVSRPCLNGGTCHMLSRDTYECTCQVGFTGKECQWTDACLSHPCANGSTCTTVANQFSCKCLTGFTGQKCETDVNECDIPGHCQHGGTCLNLPGSYQCQCPQGFTGQYCDSLYVPCAPSPCVNGGTCRQTGDFTFECNCLPGFEGSTCERNIDDCPNHRCQNGGVCVDGVNTYNCRCPPQWTGQFCTEDVDECLLQPNACQNGGTCANRNGGYGCVCVNGWSGDDCSENIDDCAFASCTPGSTCIDRVASFSCMCPEGKAGLLCHLDDACISNPCHKGALCDTNPLNGQY…
>Homo_sapiens_OSBPL1A_isoform_1
MSEEKDCGGGDALSNGIKKHRTSLPSPMFSRNDFSIWSILRKCIGMELSKITMPVIFNEPLSFLQRLTEYMEHTYLIHKASSLSDPVERMQCVAAFAVSAVASQWERTGKPFNPLLGETYELVRDDLGFRLISEQVSHHPPISAFHAEGLNNDFIFHGSIYPKLKFWGKSVEAEPKGTITLELLEHNEAYTWTNPTCCVHNIIVGKLWIEQYGNVEIINHKTGDKCVLNFKPCGLFGKELHKVEGYIQDKSKKKLCALYGKWTECLYSVDPATFDAYKKNDKKNTEEKKNSKQMSTSEELDEMPVPDSESVFIIPGSVLLWRIAPRPPNSAQMYNFTSFAMVLNEVDKDMESVIPKTDCRLRPDIRAMENGEIDQASEEKKRLEEKQRAARKNRSKSEE…
>Homo_sapiens_PPP1R12A_isoform_a
MKMADAKQKRNEQLKRWIGSETDLEPPVVKRQKTKVKFDDGAVFLAACSSGDTDEVLKLLHRGADINYANVDGLTALHQACIDDNVDMVKFLVENGANINQPDNEGWIPLHAAASCGYLDIAEFLIGQGAHVGAVNSEGDTPLDIAEEEAMEELLQNEVNRQGVDIEAARKEEERIMLRDARQWLNSGHINDVRHAKSGGTALHVAAAKGYTEVLKLLIQAGYDVNIKDYDGWTPLHAAAHWGKEEACRILVDNLCDMEMVNKVGQTAFDVADEDILGYLEELQKKQNLLHSEKRDKKSPLIESTANMDNNQSQKTFKNKETLIIEPEKNASRIESLEQEKVDEEEEGKKDESSCSSEEDEEDDSESEAETDKTKPLASVTNANTSSTQAAPVAVTTPT…
>Homo_sapiens_PPP1R12B_isoform_e
MAELEHLGGKRAESARMRRAEQLRRWRGSLTEQEPAERRGAGRQPLTRRGSPRVRFEDGAVFLAACSSGDTDEVRKLLARGADINTVNVDGLTALHQACIDENLDMVKFLVENRANVNQQDNEGWTPLHAAASCGYLNIAEYFINHGASVGIVNSEGEVPSDLAEEPAMKDLLLEQVKKQGVDLEQSRKEEEQQMLQDARQWLNSGKIEDVRQARSGATALHVAAAKGYSEVLRLLIQAGYELNVQDYDGWTPLHAAAHWGVKEACSILAEALCDMDIRNKLGQTPFDVADEGLVEHLELLQKKQNVLRSEKETRNKLIESDLNSKIQSGFFKNKEKMLYEEETPKSQEMEEENKESSSSSSEEEEGEDEASESETEKEADKKPEAFVNHSNSESKSSI…
>Homo_sapiens_PPP1R16B_isoform_1_precursor
MASHVDLLTELQLLEKVPTLERLRAAQKRRAQQLKKWAQYEQDLQHRKRKHERKRSTGGRRKKVSFEASVALLEASLRNDAEEVRYFLKNKVSPDLCNEDGLTALHQCCIDNFEEIVKLLLSHGANVNAKDNELWTPLHAAATCGHINLVKILVQYGADLLAVNSDGNMPYDLCEDEPTLDVIETCMAYQGITQEKINEMRVAPEQQMIADIHCMIAAGQDLDWIDAQGATLLHIAGANGYLRAAELLLDHGVRVDVKDWDGWEPLHAAAFWGQMQMAELLVSHGASLSARTSMDEMPIDLCEEEEFKVLLLELKHKHDVIMKSQLRHKSSLSRRTSSAGSRGKVVRRASLSDRTNLYRKEYEGEAILWQRSAAEDQRTSTYNGDIRETRTDQENKDPN…
>Homo_sapiens_PSMD10_isoform_1
MEGCVSNLMVCNLAYSGKLEELKESILADKSLATRTDQDSRTALHWACSAGHTEIVEFLLQLGVPVNDKDDAGWSPLHIAASAGRDEIVKALLGKGAQVNAVNQNGCTPLHYAASKNRHEIAVMLLEGGANPDAKDHYEATAMHRAAAKGNLKMIHILLYYKASTNIQDTEGNTPLHLACDEERVEEAKLLVSQGASIYIENKEEKTPLQVAKGGLGLILKRMVEG
>Homo_sapiens_RFXANK_isoform_a
MELTQPAEDLIQTQQTPASELGDPEDPGEEAADGSDTVVLSLFPCTPEPVNPEPDASVSSPQAGSSLKHSTTLTNRQRGNEVSALPATLDSLSIHQLAAQGELDQLKEHLRKGDNLVNKPDERGFTPLIWASAFGEIETVRFLLEWGADPHILAKERESALSLASTGGYTDIVGLLLERDVDINIYDWNGGTPLLYAVRGNHVKCVEALLARGADLTTEADSGYTPMDLAVALGYRKVQQVIENHILKLFQSNLVPADPE
>Homo_sapiens_RIPK4
MEGDGGTPWALALLRTFDAGEFTGWEKVGSGGFGQVYKVRHVHWKTWLAIKCSPSLHVDDRERMELLEEAKKMEMAKFRYILPVYGICREPVGLVMEYMETGSLEKLLASEPLPWDLRFRIIHETAVGMNFLHCMAPPLLHLDLKPANILLDAHYHVKISDFGLAKCNGLSHSHDLSMDGLFGTIAYLPPERIREKSRLFDTKHDVYSFAIVIWGVLTQKKPFADEKNILHIMVKVVKGHRPELPPVCRARPRACSHLIRLMQRCWQGDPRVRPTFQEITSETEDLCEKPDDEVKETAHDLDVKSPPEPRSEVVPARLKRASAPTFDNDYSLSELLSQLDSGVSQAVEGPEELSRSSSESKLPSSGSGKRLSGVSSVDSAFSSRGSLSLSFEREPSTSD…
>Homo_sapiens_RNASEL
MESRDHNNPQEGPTSSSGRRAAVEDNHLLIKAVQNEDVDLVQQLLEGGANVNFQEEEGGWTPLHNAVQMSREDIVELLLRHGADPVLRKKNGATPFILAAIAGSVKLLKLFLSKGADVNECDFYGFTAFMEAAVYGKVKALKFLYKRGANVNLRRKTKEDQERLRKGGATALMDAAEKGHVEVLKILLDEMGADVNACDNMGRNALIHALLSSDDSDVEAITHLLLDHGADVNVRGERGKTPLILAVEKKHLGLVQRLLEQEHIEINDTDSDGKTALLLAVELKLKKIAELLCKRGASTDCGDLVMTARRNYDHSLVKVLLSHGAKEDFHPPAEDWKPQSSHWGAALKDLHRIYRPMIGKLKFFIDEKYKIADTSEGGIYLGFYEKQEVAVKTFCEGSP…
>Homo_sapiens_TANC1_isoform_2
MLKAVLKKSREGGKGGKKEAGSDFGPETSPVLHLDHSADSPVSSLPTAEDTYRVSLAKGVSMSLPSSPLLPRQSHLVQSRVNKKSPGPVRKPKYVESPRVPGDAVIMPFREVAKPTEPDEHAKADNEPSCSPAAQELLTRLGFLLGEGIPSATHITIEDKNETMCTALSQGISPCSTLTSSTASPSTDSPCSTLNSCVSKTAANKSPCETISSPSSTLESKDSGIIATITSSSENDDRSGSSLEWNKDGNLRLGVQKGVLHDRRADNCSPVAEEETTGSAESTLPKAESSAGDGPVPYSQGSSSLIMPRPNSVAATSSTKLEDLSYLDGQRNAPLRTSIRLPWHNTAGARFAPYKPQDILLKPLLFEVPSITTDSVFVGRDWLFHQIEENLRNTELAEN…
>Homo_sapiens_TEX14_isoform_a
MSRAVRLPVPCPVQLGTLRNDSLEAQLHEYVKQGNYVKVKKILKKGIYVDAVNSLGQTALFVAALLGLRKFVDVLVDYGSDPNHRCFDGSTPVHAAAFSGNQWILSKLLDAGGDLRLHDERGQNPKTWALTAGKERSTQIVEFMQRCASHMQAIIQGFSYDLLKKIDSPQRLVYSPSWCGGLVQGNPNGSPNRLLKAGVISAQNIYSFGFGKFYLTGATQMAYLGSLPVIGEKEVIQADDEPTFSFFSGPYMVMTNLVWNGSRVTVKELNLPTHPHCSRLRLADLLIAEQEHSSKLRHPYLLQLMAVCLSQDLEKTRLVYERITIGTLFSVLHERRSQFPVLHMEVIVHLLLQISDALRYLHFQGFIHRSLSSYAVHIISPGEARLTNLEYMLESEDRG…
>Homo_sapiens_TNKS
MAASRRSQHHHHHHQQQLQPAPGASAPPPPPPPPLSPGLAPGTTPASPTASGLAPFASPRHGLALPEGDGSRDPPDRPRSPDPVDGTSCCSTTSTICTVAAAPVVPAVSTSSAAGVAPNPAGSGSNNSPSSSSSPTSSSSSSPSSPGSSLAESPEAAGVSSTAPLGPGAAGPGTGVPAVSGALRELLEACRNGDVSRVKRLVDAANVNAKDMAGRKSSPLHFAAGFGRKDVVEHLLQMGANVHARDDGGLIPLHNACSFGHAEVVSLLLCQGADPNARDNWNYTPLHEAAIKGKIDVCIVLLQHGADPNIRNTDGKSALDLADPSAKAVLTGEYKKDELLEAARSGNEEKLMALLTPLNVNCHASDGRKSTPLHLAAGYNRVRIVQLLLQHGADVHAKD…
>Homo_sapiens_TNKS2
MSGRRCAGGGAACASAAAEAVEPAARELFEACRNGDVERVKRLVTPEKVNSRDTAGRKSTPLHFAAGFGRKDVVEYLLQNGANVQARDDGGLIPLHNACSFGHAEVVNLLLRHGADPNARDNWNYTPLHEAAIKGKIDVCIVLLQHGAEPTIRNTDGRTALDLADPSAKAVLTGEYKKDELLESARSGNEEKMMALLTPLNVNCHASDGRKSTPLHLAAGYNRVKIVQLLLQHGADVHAKDKGDLVPLHNACSYGHYEVTELLVKHGACVNAMDLWQFTPLHEAASKNRVEVCSLLLSYGADPTLLNCHNKSAIDLAPTPQLKERLAYEFKGHSLLQAAREADVTRIKKHLSLEMVNFKHPQTHETALHCAAASPYPKRKQICELLLRKGANINEKTKE…
>Homo_sapiens_TNNI3K
MGNYKSRPTQTCTDEWKKKVSESYVITIERLEDDLQIKEKELTELRNIFGSDEAFSKVNLNYRTENGLSLLHLCCICGGKKSHIRTLMLKGLRPSRLTRNGFTALHLAVYKDNAELITSLLHSGADIQQVGYGGLTALHIATIAGHLEAADVLLQHGANVNIQDAVFFTPLHIAAYYGHEQVTRLLLKFGADVNVSGEVGDRPLHLASAKGFLNIAKLLMEEGSKADVNAQDNEDHVPLHFCSRFGHHDIVKYLLQSDLEVQPHVVNIYGDTPLHLACYNGKFEVAKEIIQISGTESLTKENIFSETAFHSACTYGKSIDLVKFLLDQNVININHQGRDGHTGLHSACYHGHIRLVQFLLDNGADMNLVACDPSRSSGEKDEQTCLMWAYEKGHDAIVT…
>Homo_sapiens_TONSL
MSLERELRQLSKAKAKAQRAGQRREEAALCHQLGELLAGHGRYAEALEQHWQELQLRERADDPLGCAVAHRKIGERLAEMEDYPAALQHQHQYLELAHSLRNHTELQRAWATIGRTHLDIYDHCQSRDALLQAQAAFEKSLAIVDEELEGTLAQGELNEMRTRLYLNLGLTFESLQQTALCNDYFRKSIFLAEQNHLYEDLFRARYNLGTIHWRAGQHSQAMRCLEGARECAHTMRKRFMESECCVVIAQVLQDLGDFLAAKRALKKAYRLGSQKPVQRAAICQNLQHVLAVVRLQQQLEEAEGRDPQGAMVICEQLGDLFSKAGDFPRAAEAYQKQLRFAELLDRPGAERAIIHVSLATTLGDMKDHHGAVRHYEEELRLRSGNVLEEAKTWLNIALS…
>Homo_sapiens_TRPA1 member 1
MKRSLRKMWRPGEKKEPQGVVYEDVPDDTEDFKESLKVVFEGSAYGLQNFNKQKKLKRCDDMDTFFLHYAAAEGQIELMEKITRDSSLEVLHEMDDYGNTPLHCAVEKNQIESVKFLLSRGANPNLRNFNMMAPLHIAVQGMNNEVMKVLLEHRTIDVNLEGENGNTAVIIACTTNNSEALQILLKKGAKPCKSNKWGCFPIHQAAFSGSKECMEIILRFGEEHGYSRQLHINFMNNGKATPLHLAVQNGDLEMIKMCLDNGAQIDPVEKGRCTAIHFAATQGATEIVKLMISSYSGSVDIVNTTDGCHETMLHRASLFDHHELADYLISVGADINKIDSEGRSPLILATASASWNIVNLLLSKGAQVDIKDNFGRNFLHLTVQQPYGLKNLRPEFMQM…
>Homo_sapiens_USH1G_isoform_1
MNDQYHRAARDGYLELLKEATRKELNAPDEDGMTPTLWAAYHGNLESLRLIVSRGGDPDKCDIWGNTPLHLAASNGHLHCLSFLVSFGANIWCLDNDYHTPLDMAAMKGHMECVRYLDSIAAKQSSLNPKLVGKLKDKAFREAERRIRECAKLQRRHHERMERRYRRELAERSDTLSFSSLTSSTLSRRLQHLALGSHLPYSQATLHGTARGKTKMQKKLERRKQGGEGTFKVSEDGRKSARSLSGLQLGSDVMFVRQGTYANPKEWGRAPLRDMFLSDEDSVSRATLAAEPAHSEVSTDSGHDSLFTRPGLGTMVFRRNYLSSGLHGLGREDGGLDGVGAPRGRLQSSPSLDDDSLGSANSLQDRSCGEELPWDELDLGLDEDLEPETSPLETFLASL…
>Homo_sapiens_ZDHHC17_isoform_1
MQREEGFNTKMADGPDEYDTEAGCVPLLHPEEIKPQSHYNHGYGEPLGRKTHIDDYSTWDIVKATQYGIYERCRELVEAGYDVRQPDKENVTLLHWAAINNRIDLVKYYISKGAIVDQLGGDLNSTPLHWATRQGHLSMVVQLMKYGADPSLIDGEGCSCIHLAAQFGHTSIVAYLIAKGQDVDMMDQNGMTPLMWAAYRTHSVDPTRLLLTFNVSVNLGDKYHKNTALHWAVLAGNTTVISLLLEAGANVDAQNIKGESALDLAKQRKNVWMINHLQEARQAKGYDNPSFLRKLKADKEFRQKVMLGTPFLVIWLVGFIADLNIDSWLIKGLMYGGVWATVQFLSKSFFDHSMHSALPLGIYLATKFWMYVTWFFWFWNDLNFLFIHLPFLANSVALF…
