## Supplementary Tables S1-S11 and Figures S1-S6 for "Evolution of the *Cdk4/6*–*Cdkn2* system in invertebrates": Table S4.xlsx

### Sheet: Table S4
Table S4 The list of invertebrate genes possibly misannotated as Cdkn2.
Species Name	NCBI Accession No.	Annotation in NCBI Protein	Blastp against vertebrates	Note
Cephalochordata
Branchiostoma lanceolatum	CAH1250098.1	CDKN2A	Kidins220, Osbpl1A
Arthropoda
Fopius arisanus	JAG71836.1	Cyclin-dependent kinase inhibitor 2	Cdkn1	There is another misannotated Cdkn1 protein (JAG71837.1) as Cdkn2.
Colletes gigas	XP_043253184.1	cyclin-dependent kinase inhibitor 2-like isoform X1	Cdkn1	There are other Cdkn1 isoforms (XP_043253185.1 and XP_043253186.1) from the same gene, both of which are also misannotated as Cdkn2.
Megalopta genalis	XP_033337183.1	cyclin-dependent kinase inhibitor 2-like isoform X1	Cdkn1	Its transcript (XM_033481292.1) is correctly annotated as Cdkn1.
Bombus vosnesenskii	XP_033355815.1	cyclin-dependent kinase inhibitor 2-like isoform X1	Cdkn1
Bombus bifarius	XP_033301772.1	cyclin-dependent kinase inhibitor 2-like isoform X1	Cdkn1
Bombus vancouverensis nearcticus	XP_033187665.1	cyclin-dependent kinase inhibitor 2-like isoform X1	Cdkn1
Bombus pyrosoma	XP_043597145.1	cyclin-dependent kinase inhibitor 2-like	Cdkn1
Cotesia glomerata	XP_044579862.1	cyclin-dependent kinase inhibitor 2-like	Cdkn1	There are other Cdkn1 isoforms (XP_044579863.1and XP_044579864.1) from the same gene, both of which are also misannotated as Cdkn2.
Drosophila melanogaster	NP_476948.1	Dacapo (gene_synonym, CDKN2B)	Cdkn1
Penaeus chinensis	XP_047481667.1	cyclin-dependent kinase 4 inhibitor C-like	Ripk4
	XP_047498553.1	cyclin-dependent kinase 4 inhibitor D-like	Tex14
Penaeus monodon	XP_037803820.1	cyclin-dependent kinase 4 inhibitor C-like, partial	Ank2
Nasonia vitripennis	XP_031780111.1	cyclin-dependent kinase 4 inhibitor C-like	Columba livia Cdkn2c (XP_005511732.1)	Not linked with Faf1. Lacks introns. Lacks conserved D84 and G89. There is a gap between Q50 and V51. XP_031780111.1 ILTHNVNVNEPNDFGQRALQILFERIMMPGFSTMIRLLLSKGATLDLNKLDSRGNTVLHR +L NVNVN N FG+ ALQ +M G + R LL+ GA DL DS G V+H XP_005511732.1 LLQKNVNVNAQNGFGRTALQ-----VMKLGNPEIARRLLAHGANPDLR--DSTGFAVMHD LLQNKYFPNDDEDLAAAVRYMSSLNDVVNWQNSDGKTPLHLAAENGKNRVLEILL + + + FP + L A + + + VN Q+S+G PLHLAA G RV+…
Contarinia nasturtii	XP_031632069.1	cyclin-dependent kinase 4 inhibitor C-like	Ankrd42, Ankrd50
	XP_031638936.1	cyclin-dependent kinase 4 inhibitor D-like, partial	Psmd10
Diaphorina citri	XP_008477057.1	cyclin-dependent kinase 4 inhibitor C-like, partial	Ank2, Ank3
Halyomorpha halys	XP_014286895.1	cyclin-dependent kinase 4 inhibitor C-like	Ankrd27
Daphnia magna	KZS09270.1	Cyclin-dependent kinase 4 inhibitor D	Ankrd52, Ankrd28
Cnidaria
Orbicella faveolata	XP_020618909.1	cyclin-dependent kinase 4 inhibitor D-like	Ankrd1, Ankrd65, Ankrd28, Ankrd52, Dgka, Ankrd2
Pocillopora damicornis	XP_027047426.1	cyclin-dependent kinase 4 inhibitor D-like	Ankrd65, Ankrd28, Ankrd52
Exaiptasia diaphana	KXJ26455.1	Cyclin-dependent kinase 4 inhibitor D	Trpn, Ank1, Bubalus bubalis Cdkn2d (XP_025149308.1), Ankrd44, Ankrd28	Not linked with Faf1. No conserved intron. Lacks conserved D84. Lacks ankyrin repeat 1 and 2. KXJ26455.1 SPQDLDESGTTALHKAAANGHLEVLKLLVEQGSDVNKTDITGCSPLHAASRNGHMSCVKF SP D SGTT H AA G L+ LK+LVE G+DVN D TG P+H A R GH S V F XP_025149308.1 SPNVQDASGTTPAHDAARTGFLDTLKVLVEHGADVNAPDGTGALPIHLAVREGHTSVVSF LVEHGADFKLKSIKGNTPMVVAKANSQQKVAEYL L +D + +G TP+ +A+ Q++ + L LATE-SDLHHRDARGLTPLELARGRGAQELMDIL
Nematostella vectensis	XP_001626788.3	Cyclin-dependent kinase 4 inhibitor D	Ankrd1, Rattus rattus Cdkn2d (XP_032765966.1), Ankrd52, Ankrd2	Not linked with Faf1. No conserved intron. Lacks conserved D84. Lacks ankyrin repeat 1 and 2. XP_001626788.3 QALESGQSPVEFDDTGSSPVHKAAANGHLEALKLLLEHGGDINQCDITGSSPLHVSSRNG + L+ G SP D +G+SPVH AA G L+ LK+L+EHG D+N D TGS P+H++ R G XP_032765966.1 ELLKQGASPNVQDASGTSPVHDAARTGFLDTLKVLVEHGADVNTLDSTGSLPIHLAIREG HLTCVKYLIENGADHKLKSKKGNTALNVAKSSAQQKVAEYLA H + V +L H K G T L +A+ Q + + LA HSSVVSFLAPESDLHH-KDAS…
Porifera
Amphimedon queenslandica	XP_011408031.2	PREDICTED: cyclin-dependent kinase 4 inhibitor C-like	Octodon degu Cdkn2c (XP_004639197.1), Ankdd1a, Ankrd52	Not linked with Faf1. No conserved intron. Lacks conserved amino acids. XP_011408031.2 FGCTPLLIAAFSKNLPIIRYLNSKNCNISILDDKGFNVIHISAKGGSLDVLRFFVDGRYC FG T L + N I R L + N ++ D GF VIH +A+ G LD L+ ++ + XP_004639197.1 FGRTALQVMKLG-NPEIARRLLLRGANPNLKDRTGFAVIHDAARAGFLDTLQTLLEFQ-A NPDITDASGRTPLYLSVQEGHLEIVEYLLDSPSYN + +I D G PL+L+ +EGHL++VEYLL + N DVNIEDNEGNLPLHLAAKEGHLQVVEYLLKHTASN
