## Supplementary Tables S1-S11 and Figures S1-S6 for "Evolution of the *Cdk4/6*–*Cdkn2* system in invertebrates": Table S7.xlsx

### Sheet: Table S7
Table S7 Microsynteny around the Cdkn2 locus in invertebrates.
Spieces name	Database	Gene ID for Cdkn2	Protein ID for Cdkn2	(-2)	flanking upstream gene (-1)	Cdkn2	flanking downstream gene (+1)	(+2)
Homo sapiens	NCBI	1030, 1029	NP_004927.2, NP_000068.1	ELAVL2	DMRTA1	CDKN2B - CDKN2A	MTAP	IFNE
				NP_004423.2	NP_071443.2	tandem	NP_002442.2	NP_795372.1
Homo sapiens	NCBI	1031	NP_523240.1	DMRTA2	FAF1	CDKN2C	C1orf185	RNF11
				NP_115486.1	NP_008982.1		NP_001129980.1	NP_055187.1
Homo sapiens	NCBI	1032	NP_001791.1	SLC44A2	AP1M2	CDKN2D	KRI1	ATG4D
				NP_065161.3	NP_005489.2		NP_075384.4	NP_116274.3
Cephalochordata
Branchiostoma lanceolatum	NCBI		CAH1243622.1	Faf1	?		Mtap	Capsl	Vertebrate homolog
				CAH1243616.1	CAH1243618.1		CAH1243623.1	CAH1243624.1	Protein ID
Branchiostoma floridae	NCBI	118431772	XP_035698981.1	?	Faf1		Mtap	Capsl
				XP_035698969.1	XP_035698614.1		XP_035698975.1	XP_035698978.1
Branchiostoma belcheri	NCBI	109476065	XP_019632465.1	?	Faf1		Mtap	Capsl
				XP_019632460.1	XP_019632454.1		XP_019632461.1	XP_019632569.1
Hemichordata
Saccoglossus kowalevskii	NCBI	102806482	XP_006816138.1	Mettl27	Faf1		Dmrt3	Dmrta2
				XP_002734493.1	XP_002734494.1		NP_001164688.1	XP_002734495.1
Ptychodera flava	OIST		scaffold1171259_cov133	Capsl	Faf1		end of contig
				pfl_40v0_9_20150316_1g34213.t1	pfl_40v0_9_20150316_1g34214.t1
Echinodermata
Strongylocentrotus purpuratus	NCBI	100893594	XP_011682861.1	Prkaca	Faf1		Ank1	?
				XP_030852244.1	XP_030851674.1		XP_030851673.1	XP_030851672.1
Lytechinus variegatus	NCBI	121423575	XP_041474870.1	Prkaca	Faf1		Dmrtb1	Mypop
				XP_041475079.1	XP_041474869.1		XP_041475654.1	XP_041475743.1
Lytechinus pictus	NCBI	129271670	XP_054764933.1	Prkacb	Faf1		Dmrt3	Mypop
				XP_063963158.1	XP_054764516.2		XP_054765330.2	XP_054764518.2
Apostichopus japonicus	NCBI		MRZV01000078.1	Capsl	Faf1		Stil	?
				PIK59615.1	PIK59614.1		PIK59613.1 + PIK59612.1	PIK59611.1
Patiria miniata	NCBI	119722479	XP_038048542.1	Capsl	Faf1		Ptpra	Ptprm
				XP_038048550.1	XP_038048541.1		XP_038048244.1	XP_038048243.1
Acanthaster planci	NCBI	110985161	XP_022101679.1	Capsl	Faf1		Ptprz1	Ptprt
				XP_022101686.1	XP_022101674.1		XP_022101684.1	XP_022101761.1
Asterias rubens	NCBI	117297459	XP_033636396.1	Dot1l	Faf1		Dmrta2	Dmrta2
				XP_033636267.1	XP_033636395.1		XP_033637002.1	XP_033636556.1
Anneissia japonica	NCBI	117106298	XP_033103548.1	Capsl	Faf1		Ric1	Dynlt5
				XP_033103580.1	XP_033103546.1		XP_033103586.1	XP_033103560.1
Annelida
Amphiduros pacificus	Ensembl Rapid	ENSRFCG00000002903	ENSRFCP00000004329.1	Slc6a5	Faf1		Dmrta2	Dmrt3
				ENSRFCP00000000842.1	ENSRFCP00000005738.1		ENSRFCP00000003915.1	ENSRFCP00000001035.1
Lamellibrachia columna	Ensembl Rapid	ENSZWYG00000014507 + ENSZWYG00000016289	ENSZWYP00000021315.1 + ENSZWYP00000023954.1	ambI3	Faf1		Dmrta2	Dmrt3
				ENSZWYP00000019259.1	ENSZWYP00000021748.1		ENSZWYP00000023394.1	ENSZWYP00000018546.1
Lamellibrachia satsuma	NCBI		KAI0225225.1	end of contig	Faf1		Dmrta2	Dmrt3
					KAI0225226.1		KAI0225224.1 + KAI0225223.1	KAI0225222.1
Dimorphilus gyrociliatus	NCBI	DgyrCDS1016	CAD5111730.1	Rab8a	Faf1		Dnal1	Uqcc2
				CAD5111737.1	CAD5111732.1		CAD5111729.1	CAD5111728.1
Mollusca
Pomacea canaliculata	NCBI	112573170	XP_025109076.1	C19orf44	Faf1		Megf6	Efr3a
				XP_025109070.1	XP_025109074.1		XP_025109077.1	XP_025109067.1
Patella depressa	Ensembl Rapid	ENSEADG00005019152	ENSEADP00005021335.1	C19orf44	Faf1		?	Ankrd1
				ENSEADP00005019801.1	ENSEADP00005024582.1		ENSEADP00005020468.1	ENSEADP00005020642.1
Patella pellucida	Ensembl Rapid	ENSDPLG00005002060	ENSDPLP00005001808.1	Elovl2/Prb3	Faf1		?	Psmd10
				ENSDPLP00005005919.1/ENSDPLP00005004880.1	ENSDPLP00005006724.1		ENSDPLP00005008026.1	ENSDPLP00005003039.1
Patella vulgata	Ensembl Rapid	ENSPVUG00005025681	ENSPVUP00005030635.1	C19orf44	Faf1		?	Ankrd65
				ENSPVUP00005027290.1	ENSPVUP00005026572.1		ENSPVUP00005030272.1	ENSPVUP00005026718.1
Haliotis rubra	NCBI	124288678	XP_046581201.1	C19orf44	Faf1		Psmd10	Scarf1
				XP_046581196.1	XP_046581203.1		XP_046581195.1	XP_046581190.1
Haliotis rufescens	NCBI	124111917	XP_046327780.1	C19orf44	Faf1		Psmd10	Scarf1
				XP_046327783.2	XP_046327782.1		XP_048255801.1	XP_048255243.1
Gibbula magus	Ensembl Rapid	BRAKERGMAG00000028884	BRAKERGMAP00000028942.1	C19orf44	Faf1	Cdkn2/?	Ankrd52	?
				BRAKERGMAP00000026645.1	BRAKERGMAP00000028406.1	Cdkn2/BRAKERGMAP00000027409.1	BRAKERGMAP00000028051.1	BRAKERGMAP00000028335.1
Brachiopoda
Lingula anatina	NCBI	106163874	XP_013397037.1	pemt	Faf1		?	?
				XP_013397036.1	XP_013397035.1		XP_013396990.1	XP_013397000.1
NOTE: Faf1 genes are shown in bold blue. Homologs of ankyrin repeat containing genes other than Cdkn2 are shown in bold red.
/: overlapping genes
?: No distinct vertebrate homolog was not detected.
