## Supplementary Tables S1-S11 and Figures S1-S6 for "Evolution of the *Cdk4/6*–*Cdkn2* system in invertebrates": Table S11.xlsx

### Sheet: Table S11
Table S11 The list of the analyzed vertebrate Cdk4/6's.
Scientific Name	Cdk6			Cdk4			Cdk21
	Database	ID number	Note	Database	ID number	Note	Database	ID number	Note
Mammals
<Placentarians>
Acinonyx jubatus	NCBI Protein	XP_026927685.1		NCBI Protein	XP_014928729.1
Ailuropoda melanoleuca	NCBI Protein	XP_034523597.1		NCBI Protein	XP_002916069.1
Aotus nancymaae	NCBI Protein	XP_012306237.1		NCBI Protein	XP_021530983.1
Artibeus jamaicensis	NCBI Protein	XP_036992382.1		NCBI Protein	XP_037023077.1
Arvicanthis niloticus	NCBI Protein	XP_034374647.1		NCBI Protein	XP_034343160.1
Arvicola amphibius	NCBI Protein	XP_038176020.1		NCBI Protein	XP_038170456.1
Balaenoptera acutorostrata scammoni	NCBI Protein	XP_007195834.1		NCBI Protein	XP_007179756.1
Balaenoptera musculus	NCBI Protein	XP_036718976.1		NCBI Protein	XP_036722814.1
Bison bison bison	NCBI Protein	XP_010838086.1		NCBI Protein	XP_010837658.1
Bos indicus	NCBI Protein	XP_019815232.1		NCBI Protein	XP_019816493.1
Bos mutus	NCBI Protein	XP_005906335.1		NCBI Protein	XP_005901726.1
Bos taurus	NCBI Protein	NP_001179230.1		NCBI Protein	NP_001032683.1
Bubalus bubalis	NCBI Protein	XP_006078396.1		NCBI Protein	XP_006077980.1
Callithrix jacchus	NCBI Protein	XP_009000701.1		NCBI Protein	XP_002752715.1
Callorhinus ursinus	NCBI Protein	XP_025728665.1		NCBI Protein	XP_025738864.1
Camelus bactrianus	NCBI Protein	XP_010971020.1		NCBI Protein	XP_010944635.1
Camelus dromedarius	NCBI Protein	XP_031310752.1		NCBI Protein	XP_010991624.1
Camelus ferus	NCBI Protein	XP_032339889.1		NCBI Protein	XP_006182588.2
Canis lupus familiaris	NCBI Protein	XP_038292079.1		NCBI Protein	XP_849873.1
Capra hircus	NCBI Protein	XP_017902913.1		NCBI Protein	XP_005680323.1
Carlito syrichta				NCBI Protein	XP_008060281.1
Castor canadensis	NCBI Protein	JAV42413.1		NCBI Protein	XP_020019040.1
Cavia porcellus	NCBI Protein	XP_003475150.1		NCBI Protein	XP_003476176.1
Cebus imitator	NCBI Protein	XP_017391910.1		NCBI Protein	XP_017391741.1
Ceratotherium simum simum	NCBI Protein	XP_004431399.1		NCBI Protein	XP_004429400.1
Cercocebus atys	NCBI Protein	XP_011887449.1		NCBI Protein	XP_011918652.1
Cervus canadensis	NCBI Protein	XP_043318536.1		NCBI Protein	XP_043302442.1
Cervus elaphus	NCBI Protein	XP_043727605.1		NCBI Protein	XP_043744615.1
Cervus hanglu yarkandensis	NCBI Protein	KAF4019922.1		NCBI Protein	KAF4026320.1
Chinchilla lanigera	NCBI Protein	XP_005388081.1		NCBI Protein	XP_005397471.1
Chlorocebus sabaeus	NCBI Protein	XP_007980349.1		NCBI Protein	XP_008002030.1
Choloepus didactylus	NCBI Protein	XP_037692595.1		NCBI Protein	XP_037704048.1
Chrysochloris asiatica	NCBI Protein	XP_006834359.1		NCBI Protein	XP_006859562.1
Colobus angolensis palliatus	NCBI Protein	XP_011810444.1		NCBI Protein	XP_011781378.1
Condylura cristata	NCBI Protein	XP_004676739.1		NCBI Protein	XP_004692660.1
Cricetulus griseus	NCBI Protein	XP_007652756.3		NCBI Protein	XP_007646297.1
Crocuta crocuta	tblastn wgs	VOAJ01005139.1		NCBI Protein	KAF0883343.1
Dasypus novemcinctus	NCBI Protein	XP_012373917.1		NCBI Protein	XP_004481331.1
Delphinapterus leucas	NCBI Protein	XP_022441559.1		NCBI Protein	XP_022427398.1
Desmodus rotundus	NCBI Protein	XP_024433066.1		NCBI Protein	XP_024432162.1
Dipodomys ordii	NCBI Protein	XP_012881467.1		NCBI Protein	XP_012877616.1
Dipodomys spectabilis	NCBI Protein	XP_042540525.1		NCBI Protein	XP_042554665.1
Echinops telfairi	NCBI Protein	XP_004702715.1		NCBI Protein	XP_004700868.1
Elephantulus edwardii	NCBI Protein	XP_006891532.1		NCBI Protein	XP_006897625.1
Enhydra lutris kenyoni	NCBI Protein	XP_022358877.1		NCBI Protein	XP_022378848.1
Eptesicus fuscus	NCBI Protein	XP_028012876.1		NCBI Protein	XP_008146946.1
Equus asinus	NCBI Protein	XP_014698442.1		NCBI Protein	XP_014699520.1
Equus caballus	NCBI Protein	XP_023494962.1		NCBI Protein	XP_014596419.1
Equus przewalskii	NCBI Protein	XP_008515580.1		NCBI Protein	XP_008522493.1
Equus quagga	NCBI Protein	XP_046526304.1		NCBI Protein	XP_046493626.1
Erinaceus europaeus	NCBI Protein	XP_007522553.1		NCBI Protein	XP_016040856.1
Eumetopias jubatus	NCBI Protein	XP_027975344.1		NCBI Protein	XP_027966695.1
Felis catus	NCBI Protein	XP_003982805.2		NCBI Protein	XP_011282383.1
Fukomys damarensis	NCBI Protein	XP_010601800.1		NCBI Protein	XP_010642867.1
Galemys pyrenaicus	NCBI Protein	KAG8521684.1		NCBI Protein	KAG8514196.1
Galeopterus variegatus	NCBI Protein	XP_008570516.1		NCBI Protein	XP_008591746.1
Globicephala melas	NCBI Protein	XP_030713130.1		NCBI Protein	XP_030722333.1
Gorilla gorilla gorilla	NCBI Protein	XP_030868876.1		NCBI Protein	XP_004053506.1
Grammomys surdaster	NCBI Protein	XP_028634124.1		NCBI Protein	XP_028607978.1
Gulo gulo luscus	NCBI Protein	KAI5774994.1		NCBI Protein	KAI5759395.1
Halichoerus grypus	NCBI Protein	XP_035969197.1		NCBI Protein	XP_035933878.1
Heterocephalus glaber	NCBI Protein	XP_004862420.1		NCBI Protein	XP_004861233.2
Hipposideros armiger	NCBI Protein	XP_019483142.1		NCBI Protein	XP_019513178.1
Homo sapiens	NCBI Protein	NP_001138778.1		NCBI Protein	NP_000066.1
Hyaena hyaena	NCBI Protein	XP_039111355.1		NCBI Protein	XP_039112105.1
Hylobates moloch	NCBI Protein	XP_032616955.1		NCBI Protein	XP_032029117.1
Ictidomys tridecemlineatus	NCBI Protein	XP_021576070.1		NCBI Protein	XP_005335758.1
Jaculus jaculus	NCBI Protein	XP_004656284.1		NCBI Protein	XP_004650094.1
Lagenorhynchus obliquidens	NCBI Protein	XP_026958257.1		NCBI Protein	XP_026962637.1
Lemur catta	NCBI Protein	XP_045421127.1		NCBI Protein	XP_045409443.1
Leopardus geoffroyi	NCBI Protein	XP_045350729.1		NCBI Protein	XP_045322532.1
Leptonychotes weddellii	tblastn wgs	APMU01053652.1		NCBI Protein	XP_006740107.1
Lipotes vexillifer	NCBI Protein	XP_007461948.1		NCBI Protein	XP_007467695.1
Lontra canadensis	NCBI Protein	XP_032731036.1		NCBI Protein	XP_032730492.1
Loxodonta africana	NCBI Protein	XP_003407195.1		NCBI Protein	XP_010599575.1
Lynx canadensis	NCBI Protein	XP_030163814.1		NCBI Protein	XP_030178919.1
Lynx pardinus				NCBI Protein	VFV33057.1
Macaca fascicularis	NCBI Protein	XP_015303231.1		NCBI Protein	NP_001270763.1
Macaca mulatta	NCBI Protein	NP_001248236.1		NCBI Protein	NP_001248276.1
Macaca nemestrina	NCBI Protein	XP_011729123.1		NCBI Protein	XP_011726700.1
Mandrillus leucophaeus	NCBI Protein	XP_011853662.1		NCBI Protein	XP_011843994.1
Manis javanica	NCBI Protein	XP_017508336.1		NCBI Protein	XP_017501482.1
Manis pentadactyla	NCBI Protein	XP_036735117.1		NCBI Protein	XP_036750861.1
Marmota flaviventris	NCBI Protein	XP_027775699.1		NCBI Protein	XP_027781728.1
Marmota marmota marmota	NCBI Protein	XP_015362218.1		NCBI Protein	XP_015338569.1
Marmota monax	NCBI Protein	XP_046311169.1		NCBI Protein NCBI Protein	XP_046322713.1 XP_046283788.1
Mastomys coucha	NCBI Protein	XP_031235772.1		NCBI Protein	XP_031204787.1
Meles meles	NCBI Protein	XP_045876576.1		NCBI Protein	XP_045867452.1
Meriones unguiculatus	NCBI Protein	XP_021508907.1		NCBI Protein	XP_021513249.1
Mesocricetus auratus	NCBI Protein	XP_040584678.1		NCBI Protein	XP_005079835.1
Microcebus murinus	NCBI Protein	XP_012635091.1		NCBI Protein	XP_012632578.1
Microtus ochrogaster	NCBI Protein	XP_026634123.1		NCBI Protein	XP_005358010.1
Microtus oregoni	NCBI Protein	XP_041531731.1		NCBI Protein	XP_041532495.1
Miniopterus natalensis	NCBI Protein	XP_016074305.1		NCBI Protein	XP_016080043.1
Mirounga angustirostris	NCBI Protein	XP_045720662.1		NCBI Protein	XP_045729043.1
Mirounga leonina	NCBI Protein	XP_034876453.1		NCBI Protein	XP_034858166.1
Molossus molossus	NCBI Protein	XP_036102950.1		NCBI Protein	XP_036108177.1
Monodon monoceros	NCBI Protein	XP_029088757.1		NCBI Protein	XP_029062329.1
Mus caroli	NCBI Protein	XP_021018170.1		NCBI Protein	XP_021029742.1
Mus musculus	NCBI Protein	NP_034003.1		NCBI Protein	NP_034000.1
Mus pahari	NCBI Protein	XP_021046508.1		NCBI Protein	XP_021060052.1
Mustela erminea	NCBI Protein	XP_032160997.1		NCBI Protein	XP_032204697.1
Mustela putorius furo	NCBI Protein	XP_004776485.1		NCBI Protein	XP_004773325.1
Myotis brandtii	NCBI Protein	XP_005876151.1		NCBI Protein	XP_005879109.1
Myotis davidii				NCBI Protein	XP_006779450.2
Myotis lucifugus	NCBI Protein	XP_006085014.1		NCBI Protein	XP_006093601.1
Myotis myotis	NCBI Protein	XP_036184082.1		NCBI Protein	XP_036155640.1
Nannospalax galili	NCBI Protein	XP_008820769.1		NCBI Protein	XP_008842269.1
Neogale vison (Neovison vison)	NCBI Protein	XP_044101960.1		NCBI Protein	XP_044084635.1
Neomonachus schauinslandi	NCBI Protein	XP_021545291.1		NCBI Protein	XP_021542976.1
Neophocaena asiaeorientalis asiaeorientalis	NCBI Protein	XP_024622794.1		NCBI Protein	XP_024592799.1
Neosciurus carolinensis	NCBI Protein	XP_047417548.1		NCBI Protein	XP_047407526.1
Neotoma lepida	NCBI Protein	OBS70062.1		NCBI Protein	OBS58215.1
Nomascus leucogenys	NCBI Protein	XP_003252507.1		NCBI Protein	XP_003252803.1
Nyctereutes procyonoides	NCBI Protein	CAD7690404.1		NCBI Protein	CAD7676818.1
Ochotona curzoniae	NCBI Protein	XP_040820607.1		NCBI Protein	XP_040838780.1
Ochotona princeps	NCBI Protein	XP_004582356.1		NCBI Protein	XP_004583032.1
Octodon degus	NCBI Protein	XP_004646298.1		NCBI Protein	XP_004647091.1
Odobenus rosmarus divergens	NCBI Protein	XP_004394148.1		NCBI Protein	XP_004401809.1
Odocoileus virginianus texanus	NCBI Protein	XP_020760613.1		NCBI Protein	XP_020729297.1
Onychomys torridus	NCBI Protein	XP_036037306.1		NCBI Protein	XP_036025920.1
Orcinus orca	NCBI Protein	XP_004265649.1		NCBI Protein	XP_004276615.1
Orycteropus afer afer	NCBI Protein	XP_007938003.1		NCBI Protein	XP_007948248.1
Oryctolagus cuniculus	NCBI Protein	XP_002713851.1		NCBI Protein	XP_002720970.3
Oryx dammah	NCBI Protein	XP_040116214.1		NCBI Protein	XP_040089028.1
Otolemur garnettii	NCBI Protein	XP_003782716.1		NCBI Protein	XP_003790635.1
Ovis aries	NCBI Protein	XP_012032803.3		NCBI Protein	NP_001120741.1
Pan paniscus	NCBI Protein	XP_003809779.1		NCBI Protein	XP_003824888.1
Pan troglodytes	NCBI Protein	XP_001167181.1		NCBI Protein	XP_509173.2
Panthera leo	NCBI Protein	XP_042773766.1		NCBI Protein	XP_042802944.1
Panthera pardus	NCBI Protein	XP_019298859.1		NCBI Protein	XP_019310477.1
Panthera tigris	NCBI Protein	XP_042822435.1		NCBI Protein	XP_015398549.1
Papio anubis	NCBI Protein	XP_003896377.2		NCBI Protein	XP_003906739.1
Perognathus longimembris pacificus	NCBI Protein	XP_048195983.1		NCBI Protein	XP_048216685.1
Peromyscus leucopus	NCBI Protein	XP_028718702.1		NCBI Protein	XP_028742115.1
Peromyscus maniculatus bairdii	NCBI Protein	XP_006991271.1		NCBI Protein	XP_006973376.1
Phoca vitulina	NCBI Protein	XP_032258050.1		NCBI Protein	XP_032276367.1
Phocoena sinus	NCBI Protein	XP_032499270.1		NCBI Protein	XP_032501097.1
Phyllostomus discolor	NCBI Protein	KAF6085536.1		NCBI Protein	XP_028387470.1
Phyllostomus hastatus	NCBI Protein	XP_045682992.1		NCBI Protein	XP_045685757.1
Physeter catodon	NCBI Protein	XP_023986514.1		NCBI Protein	XP_007116044.1
Piliocolobus tephrosceles	NCBI Protein	XP_023082497.1		NCBI Protein	XP_023066417.1
Pipistrellus kuhlii	NCBI Protein	XP_036285327.1		NCBI Protein	XP_036314019.1
Pongo abelii	NCBI Protein	XP_002818259.1		NCBI Protein	XP_009246229.1
Prionailurus bengalensis	NCBI Protein	XP_043444792.1		NCBI Protein	XP_043420553.1
Procavia capensis	tblastn wgs	PVIO03000025.1
Propithecus coquereli	NCBI Protein	JZKE01011842.1		NCBI Protein	XP_012507677.1
Pteropus alecto	NCBI Protein	XP_006911958.1		NCBI Protein	XP_006909031.1
Pteropus giganteus	NCBI Protein	XP_039734032.1		NCBI Protein	XP_039721784.1
Pteropus vampyrus	NCBI Protein	XP_011361963.1		NCBI Protein	XP_011381196.1
Puma concolor	NCBI Protein	XP_025785459.1		NCBI Protein	XP_025782697.1
Puma yagouaroundi	NCBI Protein	XP_040328615.1		NCBI Protein	XP_040347510.1
Rattus norvegicus	NCBI Protein	NP_001178790.1		NCBI Protein	NP_446045.1
Rattus rattus	NCBI Protein	XP_032762882.1		NCBI Protein	XP_032769405.1
Rhinolophus ferrumequinum	NCBI Protein	XP_032944083.1		NCBI Protein	XP_032974119.1
Rhinolophus sinicus	NCBI Protein	XP_019585263.1		NCBI Protein	XP_019597940.1
Rhinopithecus bieti	NCBI Protein	XP_017725792.1		NCBI Protein	XP_017720935.1
Rhinopithecus roxellana	NCBI Protein	XP_010387789.1		NCBI Protein	XP_010387225.1
Rousettus aegyptiacus	NCBI Protein	XP_016016773.1		NCBI Protein	XP_036092329.1
Saimiri boliviensis boliviensis	NCBI Protein	XP_010343625.1		NCBI Protein	XP_003926545.1
Sapajus apella	NCBI Protein	XP_032108934.1		NCBI Protein	XP_032145173.1
Sorex araneus	NCBI Protein	XP_004602236.1		NCBI Protein	XP_004601709.1
Sousa chinensis	NCBI Protein	TEA22900.1		NCBI Protein	TEA31747.1
Sturnira hondurensis	NCBI Protein	XP_036921949.1		NCBI Protein	XP_036886002.1
Suricata suricatta	NCBI Protein	XP_045876576.1		NCBI Protein	XP_029811760.1
Sus scrofa	Ensembl	ENSSSCP00070023146.1	annotated as a lncRNA gene in the NCBI Gene database	NCBI Protein	NP_001116569.1
Talpa occidentalis	NCBI Protein	XP_037363815.1		NCBI Protein	XP_037370978.1
Theropithecus gelada	NCBI Protein	XP_025234566.1		NCBI Protein	XP_025256831.1
Trachypithecus francoisi	NCBI Protein	XP_033050284.1		NCBI Protein	XP_033077375.1
Trichechus manatus latirostris	NCBI Protein	XP_023580412.1		NCBI Protein	XP_023590295.1
Tupaia chinensis	NCBI Protein	XP_006155598.1		NCBI Protein	XP_006171943.1
Tursiops truncatus	NCBI Protein	XP_019782915.1		NCBI Protein	XP_004317884.1
Urocitellus parryii	NCBI Protein	XP_026247330.1		NCBI Protein	XP_026251984.1
Ursus americanus	NCBI Protein	XP_045649211.1		NCBI Protein	XP_045645680.1
Ursus arctos	NCBI Protein	XP_026361408.1		NCBI Protein	XP_026355933.1
Ursus maritimus	NCBI Protein	XP_040500209.1		NCBI Protein	XP_008682339.1
Vicugna pacos	tblastn wgs	ABRR03008474.1		NCBI Protein	XP_006218037.1
Vulpes lagopus	NCBI Protein	XP_041583587.1		NCBI Protein	XP_041610559.1
Vulpes vulpes	NCBI Protein	XP_025859548.1		NCBI Protein	XP_025857605.1
Zalophus californianus	NCBI Protein	XP_027429071.2		NCBI Protein	XP_027448807.1
<Marsupials>
Dromiciops gliroides	NCBI Protein	XP_043824701.1		NCBI Protein	XP_043823941
Gracilinanus agilis	NCBI Protein	XP_044534697.1		NCBI Protein	XP_044536453.1
Monodelphis domestica	NCBI Protein	XP_001368834.1
Notamacropus eugenii				tblastn wgs	ABQO020153198.1
Phascolarctos cinereus	NCBI Protein	XP_020843069.1		NCBI Protein	XP_020845799.1
Sarcophilus harrisii	NCBI Protein	XP_031795876.1		NCBI Protein	XP_031796919.1
Trichosurus vulpecula	NCBI Protein	XP_036615543.1		NCBI Protein NCBI Protein	XP_036616788.1 XP_036591530.1
Vombatus ursinus	Ensembl	ENSVURP00010029535.1		NCBI Protein	XP_027710847.1
<Monotremes>
Ornithorhynchus anatinus	NCBI Protein	XP_028926426.1
Tachyglossus aculeatus	NCBI Protein	XP_038598402.1
Birds
Acanthisitta chloris	NCBI Protein	XP_009069532.1
Accipiter nisus	Ensembl	ENSANIP00000016032.1		Ensembl	ENSANIP00000014271.1
Amazona aestiva	NCBI Protein	KQK74410.1
Amazona collaria	Ensembl	ENSACOP00000005396.1
Anas platyrhynchos	NCBI Protein	XP_027306583.1
Anas zonorhyncha	Ensembl	ENSAZOP00000017218.1		Ensembl	ENSAZOP00000010955.1
Anser brachyrhynchus	Ensembl	ENSABRP00000009747.1
Anser cygnoides	NCBI Protein	XP_013042460.1		tblastn wgs	JAHRXI010000034.1
Antrostomus carolinensis	tblastn wgs	JMFU01050070.1
Apaloderma vittatum	tblastn wgs	JMFV01055521.1
Aptenodytes forsteri	NCBI Protein	XP_009273938.1
Aptenodytes patagonicus	NCBI Protein	KAF1663386
Apteryx haastii	Ensembl	ENSAHAP00000006341.1
Apteryx mantelli mantelli	NCBI Protein	XP_013797054.1		NCBI Protein	XP_013808118.1
Apteryx owenii	Ensembl	ENSAOWP00000018105.1
Apteryx rowi	NCBI Protein	XP_025921169.1		NCBI Protein	XP_025912719.1
Aquila chrysaetos chrysaetos	NCBI Protein	XP_029865048.1
Athene cunicularia	NCBI Protein	XP_026698413.1
Aythya fuligula	NCBI Protein	XP_032037350.1
Balearica regulorum gibbericeps	NCBI Protein	XP_010298554.1		tblastn wgs	JAAIYC010000031.1
Bubo bubo	Ensembl	ENSBOBP00000021753.1
Buceros rhinoceros silvestris	NCBI Protein	XP_010135945.1
Buteo japonicus	Ensembl	ENSBJAP00000018299.1
Cairina moschata domestica	Ensembl	ENSCMMP00000010746.1
Calidris pugnax	NCBI Protein	XP_014795770.1		NCBI Protein	XP_014814998.1
Calidris pygmaea	Ensembl	ENSCPGP00000015664.1		Ensembl Ensembl	ENSCPGP00000013955.1 ENSCPGP00000025550.1
Callipepla squamata	tblastn wgs	MCFN01000537.1
Calypte anna	NCBI Protein	XP_030300961.1
Camarhynchus parvulus	NCBI Protein	XP_030799437.1
Cariama cristata	NCBI Protein	XP_009701070.1		tblastn wgs	WNMO01000091.1
Cathartes aura	NCBI Protein	KFP51458.1
Catharus ustulatus	NCBI Protein	XP_032916757.1		NCBI Protein	XP_032939012.1
Centrocercus urophasianus	NCBI Protein	XP_042673404.1
Chaetura pelagica	NCBI Protein	XP_009999876.1
Charadrius vociferus	NCBI Protein	XP_009886213.1
Chiroxiphia lanceolata	NCBI Protein	XP_032530833.1
Chlamydotis macqueenii	NCBI Protein	XP_010120375.1
Chrysolophus pictus	Ensembl	ENSCPIP00010006217.1
Colinus virginianus	NCBI Protein	OXB84731.1
Colius striatus	NCBI Protein	XP_010208507.1
Columba livia	NCBI Protein	XP_005504988.1
Corapipo altera	NCBI Protein	XP_027495042.1
Corvus brachyrhynchos	NCBI Protein	XP_008628126.1
Corvus cornix cornix	NCBI Protein	XP_039406092.1
Corvus hawaiiensis	NCBI Protein	XP_048161490.1		NCBI Protein	XP_048183968.1
Corvus kubaryi	NCBI Protein	XP_041900321.1
Corvus moneduloides	NCBI Protein	XP_031968030.1		NCBI Protein	XP_031949846.1
Coturnix japonica	NCBI Protein	XP_015709016.1		NCBI Protein	XP_032296991.1
Cuculus canorus	NCBI Protein	XP_009557165.1
Cyanistes caeruleus	NCBI Protein	XP_023776114.1
Cyanoderma ruficeps	Ensembl	ENSCRFP00000009766.1
Cygnus atratus	NCBI Protein	XP_035401459.1
Cygnus olor	NCBI Protein	XP_040405518.1
Dromaius novaehollandiae	NCBI Protein	XP_025954336.1		NCBI Protein	XP_025956293.1
Dryobates pubescens	NCBI Protein	XP_009905877.1
Egretta garzetta	NCBI Protein	XP_009640111.1
Empidonax traillii	NCBI Protein	XP_027748985.1
Erythrura gouldiae	Ensembl	ENSEGOP00005003021.1
Eudyptes chrysocome	NCBI Protein	KAF1642641.1		NCBI Protein	KAF1645674.1
Eudyptes chrysolophus	NCBI Protein	KAF1609665.1
Eudyptes filholi	NCBI Protein	KAF1639021.1		NCBI Protein	KAF1631337.1
Eudyptes moseleyi	NCBI Protein	KAF1589997.1		NCBI Protein	KAF1598600.1
Eudyptes pachyrhynchus	NCBI Protein	KAF1598526.1		NCBI Protein	KAF1585360.1
Eudyptes robustus	NCBI Protein	KAF1600767.1		NCBI Protein	KAF1595054.1
Eudyptes schlegeli	NCBI Protein	KAF1552584.1		NCBI Protein	KAF1546487.1
Eudyptes sclateri	NCBI Protein	KAF1512033.1		NCBI Protein	KAF1527485.1
Eudyptula albosignata	NCBI Protein	KAF1546717.1
Eudyptula minor	NCBI Protein	KAF1497921.1		tblastn wgs	VULC01021149.1
Eudyptula novaehollandiae	NCBI Protein	KAF1492565.1
Eurypyga helias	NCBI Protein	XP_010148227.1
Falco cherrug	NCBI Protein	XP_005432183.1
Falco naumanni	NCBI Protein	XP_040449750.1		NCBI Protein	XP_040437498.1
Falco peregrinus	NCBI Protein	XP_005228838.1		tblastn wgs	BJEV01020140.1
Falco rusticolus	NCBI Protein	XP_037238327.1
Falco tinnunculus	Ensembl	ENSFTIP00000019530.1		Ensembl	ENSFTIP00000004540.1
Ficedula albicollis	NCBI Protein	XP_005041155.1
Gallus gallus	NCBI Protein	NP_001007893.1
Gavia stellata	NCBI Protein	XP_009816727.1
Geospiza fortis	NCBI Protein	XP_005418633.1
Haliaeetus albicilla	NCBI Protein	XP_009927356.1		NCBI Protein	NWZ59657.1
Haliaeetus leucocephalus	NCBI Protein	XP_010569402.1
Hirundo rustica	NCBI Protein	XP_039932728.1
Hypotaenidia okinawae	NCBI Protein	LAC37120.1		tblastn wgs	BSDF01000029.1
Junco hyemalis	Ensembl	ENSJHYP00000021678.1
Lagopus leucura	NCBI Protein	XP_042744964.1
Lepidothrix coronata	NCBI Protein	XP_017673221.1
Leptosomus discolor	NCBI Protein	XP_009955030.1
Lonchura striata domestica	NCBI Protein	XP_021407411.1
Malurus cyaneus samueli	Ensembl	ENSMCSP00000002872.1
Manacus vitellinus	NCBI Protein	XP_008931553.1
Megadyptes antipodes antipodes	NCBI Protein	KAF1495431.1
Meleagris gallopavo	tblastn wgs tblastn wgs	ADDD02027359.1 ADDD02027359.1	annotated as a pseudogene in the NCBI Protein database (Gene ID: 116216740)
Melopsittacus undulatus	NCBI Protein	XP_005152984.1
Melospiza melodia maxima	tblastn wgs	RZID01004971.1
Merops nubicus	NCBI Protein	XP_008947844.1		tblastn wgs	WNMV01002743.1
Mesitornis unicolor	tblastn wgs	JJRI01084475.1
Molothrus ater	NCBI Protein	XP_036255711.1
Motacilla alba alba	NCBI Protein	XP_037986074.1
Neopelma chrysocephalum	NCBI Protein	XP_027540492.1
Nestor notabilis	NCBI Protein	XP_010021484.1
Nipponia nippon	NCBI Protein	XP_009464881.1
Nothoprocta perdicaria	NCBI Protein	XP_025895215.1		NCBI Protein	XP_025900852.1
Numida meleagris	NCBI Protein	XP_021241336.1
Onychostruthus taczanowskii	NCBI Protein	XP_041264375.1
Opisthocomus hoazin	NCBI Protein	XP_009934440.1
Otus sunia	Ensembl	ENSOSUP00000003764.1		Ensembl	ENSOSUP00000008707.1
Oxyura jamaicensis	NCBI Protein	XP_035174617.1
Parus major	NCBI Protein	XP_015473702.1		NCBI Protein	XP_015472099.1
Passer montanus	NCBI Protein	XP_039560898.1
Patagioenas fasciata monilis	NCBI Protein	OPJ81823.1
Pavo cristatus	Ensembl	ENSPSTP00000007082.1
Pelecanus crispus	NCBI Protein	XP_009476767.1
Phaethon lepturus	NCBI Protein	XP_010292897.1
Phalacrocorax carbo	NCBI Protein	XP_009510590.1
Phasianus colchicus	NCBI Protein	XP_031470244.1
Pipra filicauda	NCBI Protein	XP_027604896.1
Pseudopodoces humilis	NCBI Protein	XP_005518856.1		NCBI Protein	XP_014116082.1
Pterocles gutturalis	tblastn wgs	WNNF01000288.1
Pygoscelis adeliae	NCBI Protein	XP_009328787.1
Pygoscelis antarcticus	NCBI Protein	KAF1491416.1
Pygoscelis papua	NCBI Protein	KAF1455032.1
Pyrgilauda ruficollis	NCBI Protein	XP_041322196.1
Serinus canaria	NCBI Protein	XP_030084441.1
Spheniscus demersus	tblastn wgs	VUKX01008338.1
Spheniscus humboldti	NCBI Protein	KAF1410645.1		tblastn wgs	BLXI01044658.1
Spheniscus magellanicus	NCBI Protein	KAF1422891.1
Spheniscus mendiculus	NCBI Protein	KAF1444541.1
Strigops habroptila	NCBI Protein	XP_030357634.1
Strix occidentalis caurina	Ensembl	ENSSOCP00000017572.1		Ensembl	ENSSOCP00000012138.1
Struthio camelus australis	tblastn wgs	JJRT01035475.1
Sturnus vulgaris	NCBI Protein	XP_014731102.1		NCBI Protein	XP_014747296.1
Taeniopygia guttata	NCBI Protein	XP_030122821.3
Tauraco erythrolophus	NCBI Protein	XP_009976993.1
Tinamus guttatus	NCBI Protein	XP_010222909.1
Turdus rufiventris	NCBI Protein	KAF4794303.1
Turnix velox	tblastn wgs	VZTY01002691.1
Tyto alba	NCBI Protein	XP_042657705.1		NCBI Protein	XP_042653011.1
Zonotrichia albicollis	NCBI Protein	XP_005480308.1
Zosterops borbonicus	NCBI Protein	TRZ22387.1		NCBI Protein	TRZ11742.1
Zosterops lateralis melanops	Ensembl	ENSZLMP00000019440.1
Reptiles
Alligator mississippiensis	NCBI Protein	XP_006270197.1		NCBI Protein	XP_006266839.1
Alligator sinensis	NCBI Protein	XP_025046867.1		NCBI Protein	XP_025048477.1
Anolis carolinensis	NCBI Protein	XP_003222154.1		NCBI Protein	XP_003216735.1
Chelonia mydas	NCBI Protein	XP_027678522.1		NCBI Protein	XP_037739724.1
Chelonoidis abingdonii	NCBI Protein	XP_032641275.1		NCBI Protein	XP_032642760.1
Chelydra serpentina	NCBI Protein	KAG6930532		NCBI Protein	KAG6926876.1
Chrysemys picta bellii	NCBI Protein	XP_042713125.1		NCBI Protein	XP_005297294.1
Crocodylus porosus	NCBI Protein	XP_019386605.1		NCBI Protein	XP_019412007.1
Crotalus adamanteus	NCBI Protein	AFJ49791.1		NCBI Protein	AFJ49794.1
Crotalus tigris	NCBI Protein	XP_039180007.1		NCBI Protein	XP_039203667.1
Dermochelys coriacea	NCBI Protein	XP_038244398.1		NCBI Protein	XP_038234568.1
Gavialis gangeticus	NCBI Protein	XP_019363970.1		tblastn wgs	JRWT01126048.1
Gekko japonicus	NCBI Protein	XP_015264175.1		NCBI Protein	XP_015277698.1
Gopherus agassizii	Ensembl	ENSGAGP00000020443.1		Ensembl	ENSGAGP00000027554.1
Gopherus evgoodei	NCBI Protein	XP_030406423.1		NCBI Protein	XP_030410453.1
Hypsiglena sp. JMG-2014	NCBI Protein	JAC95982.1
Lacerta agilis	NCBI Protein	XP_033021656.1		NCBI Protein	XP_032994363.1
Laticauda laticaudata	Ensembl	ENSLLTP00000008759.1		Ensembl	ENSLLTP00000004247.1
Mauremys mutica	NCBI Protein	XP_044859049.1		NCBI Protein	XP_044851209.1
Mauremys reevesii	NCBI Protein	XP_039378355.1		NCBI Protein	XP_039370105.1
Naja naja	tblastn wgs	SOZL01001455.1		NCBI Protein	KAG8129538.1
Notechis scutatus	NCBI Protein	XP_026531469.1		NCBI Protein	XP_026533109.1
Ophiophagus hannah	NCBI Protein	ETE60592		tblastn wgs	AZIM01000166.1
Pantherophis guttatus	NCBI Protein	XP_034258046.1		NCBI Protein	XP_034268091.1
Pelodiscus sinensis	NCBI Protein	XP_006114538.1
Pelusios castaneus	Ensembl	ENSGAGP00000020443.1		Ensembl	ENSPCEP00000021412.1
Podarcis muralis	NCBI Protein	XP_028607153.1		NCBI Protein	XP_028577344.1
Pogona vitticeps	NCBI Protein	XP_020640830.1		NCBI Protein	XP_020640248.1
Protobothrops mucrosquamatus	NCBI Protein	XP_015667056.1		NCBI Protein	XP_015676040.1
Pseudonaja textilis	NCBI Protein	XP_026562062.1		NCBI Protein	XP_026570597.1
Python bivittatus	NCBI Protein	XP_007427640.1		NCBI Protein	XP_007432704.1
Salvator merianae	Ensembl	ENSSMRP00000014523.1		Ensembl	ENSSMRP00000010577.1
Sceloporus undulatus	NCBI Protein	XP_042332974.1		NCBI Protein	XP_042304012.1
Sphenodon punctatus	Ensembl	ENSSPUP00000000603.1		Ensembl	ENSSPUP00000018432.1
Terrapene carolina triunguis	NCBI Protein	XP_024074818.1		NCBI Protein	XP_026516542.1
Thamnophis elegans	NCBI Protein	XP_032091408.1		NCBI Protein	XP_032067181.1
Thamnophis sirtalis	NCBI Protein	XP_013921969.1		NCBI Protein	XP_013911548.1
Trachemys scripta elegans	NCBI Protein	XP_034616334.1		NCBI Protein	XP_034648022.1
Varanus komodoensis	NCBI Protein	XP_044280831.1		NCBI Protein	XP_044299021.1
Zootoca vivipara	NCBI Protein	XP_034984606.1		NCBI Protein	XP_034958869.1
Amphibians
Ambystoma andersoni	NCBI Protein	QOY46759.1		NCBI Protein	QOY46754.1
Ambystoma maculatum	NCBI Protein	QOY46758.1		NCBI Protein	QOY46753.1
Ambystoma mexicanum	NCBI Protein	QOY46756.1		NCBI Protein	QOY46751.1
Ambystoma velasci	NCBI Protein	QOY46757.1		NCBI Protein	QOY46752.1
Bufo bufo	NCBI Protein	XP_040287112.1		NCBI Protein	XP_040281876.1
Bufo gargarizans	NCBI Protein	XP_044149091.1		NCBI Protein	XP_044142916.1
Engystomops pustulosus	tblastn wgs	WNYA01000113.1		NCBI Protein	KAG8585539.1
Geotrypetes seraphini	NCBI Protein	XP_033787024.1		NCBI Protein	XP_033794168.1
Hymenochirus boettgeri	NCBI Protein	KAG8443144.1		NCBI Protein	KAG8452562.1
Leptobrachium leishanense	Ensembl	ENSLLEP00000020765.1		Ensembl	ENSLLEP00000002141.1
Microcaecilia unicolor	NCBI Protein	XP_030056213.1		NCBI Protein	XP_030052440.1
Nanorana parkeri	NCBI Protein	XP_018413086.1		NCBI Protein	XP_018422099.1
Rana temporaria	NCBI Protein	XP_040208276.1		NCBI Protein	XP_040196801.1
Rhinatrema bivittatum	NCBI Protein	XP_029444741.1		NCBI Protein NCBI Protein	XP_029452684.1 XP_029450763.1
Xenopus laevis	NCBI Protein NCBI Protein	XP_018124671.1 XP_041421827.1		NCBI Protein NCBI Protein	NP_001079719.1 NP_001088955.1
Xenopus tropicalis	NCBI Protein	XP_002934637.2		NCBI Protein	NP_001016742.1
Bony fish
Acanthochromis polyacanthus	NCBI Protein	XP_022057250.1		NCBI Protein	XP_022053150.1		NCBI Protein	XP_022059269.1
Acanthopagrus latus	NCBI Protein	XP_036949105.1		NCBI Protein	XP_036956459.1		NCBI Protein	XP_036945359.1
Acipenser ruthenus	tblastn wgs NCBI Protein	VTUV01000004.1 XP_033856757.1		NCBI Protein NCBI Protein	XP_034770014.1 XP_034769937.1		NCBI Protein	XP_033876851.1
Albula glossodonta	tblastn wgs	JAFBMS010000001.1		NCBI Protein	KAG9353448.1		NCBI Protein	KAG9337605.1
Alosa alosa	NCBI Protein	XP_048085474.1		NCBI Protein	XP_048111163.1		NCBI Protein	XP_048101826.1
Alosa sapidissima	NCBI Protein	XP_041931827.1		NCBI Protein	XP_041945716.1		NCBI Protein	XP_041942366.1
Ameiurus melas	NCBI Protein	KAF4073857.1		NCBI Protein	KAF4093731.1		NCBI Protein	KAF4092970.1
Amphilophus citrinellus	Ensembl	ENSACIP00000026696.1		Ensembl	ENSACIP00000002579.1 + ENSACIP00000002568.1	The Cdk4 gene is split into two gene models.	Ensembl	ENSACIP00000010672.1
Amphiprion ocellaris	NCBI Protein	XP_023133246.1		NCBI Protein	XP_023153446.1		NCBI Protein	XP_023134521.1
Amphiprion percula	Ensembl	ENSAPEP00000024161.1		Ensembl	ENSAPEP00000013777.1		Ensembl	ENSAPEP00000003144.1
Anabarilius grahami	NCBI Protein	ROL48657.1		tblastn wgs	RJVU01049641.1		NCBI Protein	ROL49419.1
Anabas testudineus	NCBI Protein	XP_026203401.1		NCBI Protein	XP_026204834.1		NCBI Protein	XP_026215254.1
Anarrhichthys ocellatus	NCBI Protein	XP_031709579.1		NCBI Protein	XP_031708353.1		NCBI Protein	XP_031723773.1
Anguilla anguilla	NCBI Protein	XP_035285156.1		NCBI Protein	XP_035242833.1		NCBI Protein NCBI Protein NCBI Protein	XP_035254748.1 XP_035254753.1 XP_035254755.1
Archocentrus centrarchus	NCBI Protein	XP_030597342.1		NCBI Protein	XP_030585118.1		NCBI Protein	XP_030592017.1
Astatotilapia calliptera	NCBI Protein	XP_026011774.1		NCBI Protein	XP_026023967.1		NCBI Protein	XP_026020057.1
Astyanax mexicanus	NCBI Protein	XP_007259858.1		NCBI Protein	XP_007248446.1
Austrofundulus limnaeus	NCBI Protein	XP_013881533.1		NCBI Protein	XP_013864630.1		NCBI Protein	XP_013877934.1
Bagarius yarrelli	NCBI Protein	TSK31459.1	In the gene model is Cdk6 is fused with Syndetin (Vps50).	tblastn wgs	VCAZ01000457.1		NCBI Protein	TSK28030.1
Betta splendens	NCBI Protein	XP_029023120.1		NCBI Protein	XP_029006460.1		NCBI Protein	XP_029015717.1
Boleophthalmus pectinirostris				NCBI Protein	XP_020792606.1		NCBI Protein	XP_020779502.1
Caranx melampygus	NCBI Protein	KAG7245033.1	The first 37 amino acids (MSPWPRLEKVLMESVQGERFEERGTLCSPKKSSCPDG) were substituted with MDKESIGPQYEPVAEIGEGAYGKVYKARDLKNGGRFVALKRVRVQTE based on the homology search with other fish Cdk6's.	NCBI Protein	KAG7218488.1		NCBI Protein	KAG7231483.1
Carassius auratus	NCBI Protein NCBI Protein	XP_026144594.1 XP_026087337.1		NCBI Protein NCBI Protein	XP_026096583.1 XP_026076486.1		NCBI Protein NCBI Protein NCBI Protein	XP_026068980.1 XP_026118490.1 XP_026064481.1
Channa argus	NCBI Protein	KAF3707553.1		NCBI Protein	KAF3689734.1		NCBI Protein	KAF3699879.1
Chanos chanos	NCBI Protein	XP_030644814.1		NCBI Protein	XP_030632292.1		NCBI Protein	XP_030649798.1
Cheilinus undulatus	NCBI Protein	XP_041664626.1		NCBI Protein	XP_041639701.1		NCBI Protein	XP_041633904.1
Chelmon rostratus	NCBI Protein	XP_041811099.1		NCBI Protein	XP_041803744.1		NCBI Protein	XP_041812619.1
Clarias magur	NCBI Protein	KAF5899139.1		tblastn wgs	QNUK01000278.1		NCBI Protein	KAF5903217.1
Clupea harengus	NCBI Protein	XP_031442602.1		NCBI Protein	XP_031423609.1		NCBI Protein	XP_031427350.2
Collichthys lucidus	NCBI Protein	TKS88546.1		NCBI Protein	TKS71516.1		NCBI Protein	TKS92259.1
Colossoma macropomum	NCBI Protein	XP_036422326.1		NCBI Protein	XP_036415615.1		NCBI Protein	XP_036445260.1
Coregonus clupeaformis	NCBI Protein NCBI Protein	XP_041759630.1 XP_041739422.2		NCBI Protein NCBI Protein	XP_041744007.1 XP_041747706.2		NCBI Protein tblastn	XP_041737950.1 JAJAFO010000176.1
Coregonus lavaretus	NCBI Protein	AMH38101.1
Coryphaenoides rupestris	NCBI Protein	KAG7281349.1		NCBI Protein	KAG7264763.1		NCBI Protein	KAG7276535.1
Cottoperca gobio	NCBI Protein	XP_029298947.1		NCBI Protein	XP_029288478.1		NCBI Protein	XP_029293862.1
Cyclopterus lumpus	NCBI Protein	XP_034400389.1		NCBI Protein	XP_034388288.1		NCBI Protein	XP_034395565.1
Cynoglossus semilaevis	NCBI Protein	XP_008329535.1		NCBI Protein	XP_008318355.1		NCBI Protein	XP_008327687.1
Cyprinodon tularosa	NCBI Protein	XP_038144573.1		NCBI Protein	XP_038159447.1		NCBI Protein	XP_038151771.1
Cyprinodon variegatus	NCBI Protein	XP_015231993.1		NCBI Protein	XP_015226159.1		NCBI Protein	XP_015230283.1
Cyprinus carpio	NCBI Protein NCBI Protein	XP_042601999.1 XP_042632895.1		NCBI Protein NCBI Protein	XP_042589431.1 XP_042621770.1		NCBI Protein NCBI Protein	XP_042576125.1 XP_042577569.1
Danio rerio	NCBI Protein	XP_005159752.1		NCBI Protein	NP_001071245.1		NCBI Protein	XP_005164229.1
Danionella translucida	NCBI Protein	TRZ01845.1					NCBI Protein	TRY59605.1
Denticeps clupeoides	NCBI Protein	XP_028820263.1		NCBI Protein	XP_028854913.1		NCBI Protein	XP_028841722.1
Dicentrarchus labrax	Ensembl	ENSDLAP00005041301.2		Ensembl	CAJNNU010000011	annotated as the 5' UTR of AGAP3 gene (ENSDLAG00005027211)	Ensembl	CAJNNU010000022.1
Echeneis naucrates	NCBI Protein	XP_029369718.1		NCBI Protein	XP_029357357.1		NCBI Protein	XP_029363856.1
Electrophorus electricus	NCBI Protein	XP_026867901.1		NCBI Protein	XP_035376479.1		NCBI Protein	XP_035388766.1
Epinephelus coioides	tblastn wgs	UNPE01000156.1		NCBI Protein	ASU50961.1		tblastn wgs	UNPE01000414.1
Epinephelus lanceolatus	NCBI Protein	XP_033493174.1		NCBI Protein	XP_033483604.1		NCBI Protein	XP_033501632.1
Erpetoichthys calabaricus	NCBI Protein	XP_028672928.1		NCBI Protein	XP_028654488.1
Esox lucius	NCBI Protein	XP_028978575.1		NCBI Protein	XP_010879490.1		NCBI Protein	XP_010864411.2
Etheostoma cragini	NCBI Protein	XP_034747253.1		NCBI Protein	XP_034724557.1		NCBI Protein	XP_034750743.1
Etheostoma spectabile	NCBI Protein	XP_032391756.1		NCBI Protein	XP_032365181.1		NCBI Protein	XP_032393106.1
Fundulus heteroclitus	NCBI Protein	XP_012715614.1		NCBI Protein	XP_012736575.1		NCBI Protein	XP_021165411.2
Gadus morhua	NCBI Protein	XP_030202251.1		NCBI Protein	XP_030231470.1		NCBI Protein	XP_030202087.1
Gambusia affinis	NCBI Protein	XP_043994259.1		NCBI Protein	XP_043977511.1		NCBI Protein	XP_043955839.1
Gasterosteus aculeatus aculeatus	NCBI Protein	XP_040044530.1		NCBI Protein	XP_040060131.1		NCBI Protein	XP_040046068.1
Girardinichthys multiradiatus	NCBI Protein	XP_047239510.1		NCBI Protein	XP_047203949.1		NCBI Protein NCBI Protein	XP_047212065.1 XP_047215269.1	on the chromosome X on the chromosome Y
Gouania willdenowi	NCBI Protein	XP_028316783.1					NCBI Protein	XP_028311163.1
Gymnodraco acuticeps	NCBI Protein	XP_034096624.1		NCBI Protein	XP_034054278.1		NCBI Protein	XP_034075779.1
Haplochromis burtoni	NCBI Protein	XP_005928624.1		NCBI Protein	XP_005924871.1		NCBI Protein	XP_005921946.1
Hippocampus comes	NCBI Protein	XP_019745266.1		NCBI Protein	XP_019736843.1		NCBI Protein	XP_019753227.1
Hippoglossus hippoglossus	NCBI Protein	XP_034455830.1		NCBI Protein	XP_034441190.1		NCBI Protein	XP_034450479.1
Hippoglossus stenolepis	NCBI Protein	XP_035038787.1		NCBI Protein	XP_035008069.1		NCBI Protein	XP_035035818.1
Hucho hucho	Ensembl Ensembl	ENSHHUP00000058303.1 ENSHHUP00000044139.1		Ensembl Ensembl	ENSHHUP00000017314.1 ENSHHUP00000056802.1		Ensembl	ENSHHUP00000071019.1
Hypomesus transpacificus				NCBI Protein	XP_046881286.1		NCBI Protein	XP_046894132.1
Iconisemion striatum	NCBI Protein	SBP04026.1		NCBI Protein	SBP02742.1
Ictalurus punctatus	NCBI Protein	XP_017310051.1		NCBI Protein	XP_017306437.1		NCBI Protein	XP_017340641.1
Kryptolebias marmoratus	NCBI Protein	XP_017281753.1		NCBI Protein	XP_017271524.1		NCBI Protein	XP_024862437.1
Labeo rohita	NCBI Protein	XP_050992965.1		NCBI Protein	XP_050979333.1		NCBI Protein	XP_050962138.1
Labrus bergylta	NCBI Protein	XP_020487219.1		NCBI Protein	XP_020500759.1		NCBI Protein	XP_020488315.1
Larimichthys crocea	NCBI Protein	XP_010739841.1		NCBI Protein	XP_019131449.1		NCBI Protein	XP_010738615.2
Lates calcarifer	NCBI Protein	XP_018523267.1		NCBI Protein	XP_018554650.1		NCBI Protein	XP_018516123.1
Latimeria chalumnae	NCBI Protein	XP_006002683.1		NCBI Protein	XP_006011435.1		NCBI Protein	XP_006003325.1
Lepisosteus oculatus	NCBI Protein	XP_015213574.1		NCBI Protein	XP_006629371.1		NCBI Protein	XP_006643511.2
Liparis tanakae	NCBI Protein	TNN62317.1		NCBI Protein	TNN81306.1		NCBI Protein	TNN85872.1
Lucifuga dentata	NCBI Protein	KAF7649277.1		NCBI Protein	KAF7663969.1		NCBI Protein	KAF7661558.1
Mastacembelus armatus	NCBI Protein	XP_026155921.1		NCBI Protein	XP_026161710.1		NCBI Protein	XP_026181988.1
Maylandia zebra	NCBI Protein	XP_014263444.1		NCBI Protein	XP_004545044.1		NCBI Protein	XP_004552435.1
Megalobrama amblycephala	NCBI Protein	XP_048057517.1		NCBI Protein	XP_048029097.1		NCBI Protein	XP_048053080.1
Megalops atlanticus	NCBI Protein	KAG7458190.1		NCBI Protein	KAG7477414.1		NCBI Protein	KAG7459744.1
Megalops cyprinoides	NCBI Protein	XP_036410912.1		NCBI Protein	XP_036386425.1		NCBI Protein	XP_036408774.1
Melanotaenia boesemani	NCBI Protein	XP_041868051.1		NCBI Protein	XP_041836377.1		NCBI Protein	XP_041867370.1
Micropterus dolomieu	NCBI Protein	XP_045913919.1		NCBI Protein	XP_045884730.1		NCBI Protein	XP_045896593.1
Micropterus salmoides	NCBI Protein	XP_038580830.1		NCBI Protein	XP_038553012.1		NCBI Protein	XP_038561160.1
Mola mola	Ensembl	ENSMMOP00000026552.1		Ensembl	ENSMMOP00000029018.1		Ensembl	ENSMMOP00000027670.1
Monopterus albus	NCBI Protein	XP_020469912.1		NCBI Protein	XP_020448787.1		NCBI Protein	XP_020461182.1
Morone saxatilis	NCBI Protein	XP_035537225.1		NCBI Protein	XP_035518659.1		NCBI Protein	XP_035511035.1
Mugil cephalus	NCBI Protein	XP_047461388.1		NCBI Protein	XP_047439975.1		NCBI Protein	XP_047427780.1
Myripristis murdjan	NCBI Protein	XP_029919827.1		NCBI Protein	XP_029906793.1		NCBI Protein	XP_029912880.1
Nematolebias whitei	NCBI Protein	XP_037549342.1		NCBI Protein	XP_037535548.1		NCBI Protein	XP_037544665.1
Neogobius melanostomus				Ensembl	ENSNMLP00000004648.1		Ensembl	ENSNMLP00000039104.1
Neolamprologus brichardi	NCBI Protein	XP_006787743.1		NCBI Protein	XP_006784384.1		NCBI Protein	XP_006798374.1
Nibea albiflora	NCBI Protein	KAG8005138.1		NCBI Protein	KAG8007902.1		NCBI Protein	KAG8006769.1
Nothobranchius furzeri	NCBI Protein	XP_015811342.1		NCBI Protein	XP_015815173.1		NCBI Protein	XP_015804320.1
Nothobranchius kadleci	NCBI Protein	SBP72473.1		NCBI Protein	SBQ37495.1
Nothobranchius korthausae	NCBI Protein	SBQ61874.1		NCBI Protein	SBQ57976.1
Nothobranchius kuhntae	NCBI Protein	SBQ93122.1		NCBI Protein	SBR30208.1		tblastn wgs	SSNQ01034401.1
Nothobranchius pienaari	NCBI Protein	SBR43429.1		NCBI Protein	SBR49755.1
Nothobranchius rachovii	NCBI Protein	SBS03116.1		NCBI Protein	SBR94265.1
Notolabrus celidotus	NCBI Protein	XP_034559999.1		NCBI Protein	XP_034544012.1		NCBI Protein	XP_034567110.1
Notothenia coriiceps	NCBI Protein	XP_010768538.1		NCBI Protein	XP_010781651.1		tblastn wgs	AZAD01052631.1
Oncorhynchus gorbuscha	NCBI Protein NCBI Protein	XP_046217584.1 XP_046181565.1		NCBI Protein NCBI Protein	XP_046198125.1 XP_046167130.1		NCBI Protein	XP_046163261.1
Oncorhynchus keta	NCBI Protein NCBI Protein	XP_035614688.1 XP_035615402.1		NCBI Protein NCBI Protein	XP_035633905.1 XP_035653053.1		NCBI Protein	XP_035626948.1
Oncorhynchus kisutch	NCBI Protein NCBI Protein	XP_020360618.2 XP_031644757.1		NCBI Protein NCBI Protein	XP_020343885.1 XP_020330303.1		NCBI Protein	XP_020342025.1
Oncorhynchus mykiss	NCBI Protein NCBI Protein	XP_036826918.1 XP_021428334.1		NCBI Protein NCBI Protein	XP_021424724.1 XP_036839704.1		NCBI Protein	XP_036794082.1
Oncorhynchus nerka	NCBI Protein NCBI Protein	XP_029518793.1 XP_029499953.1		NCBI Protein NCBI Protein	XP_029535339.1 XP_029538967.1		NCBI Protein	XP_029491562.1
Oncorhynchus tshawytscha	NCBI Protein NCBI Protein	XP_024251127.2 XP_042151154.1		NCBI Protein NCBI Protein	XP_024232032.1 XP_042180494.1		NCBI Protein	XP_042183306.1
Onychostoma macrolepis	NCBI Protein	KAF4100388.1		NCBI Protein	KAF4107185.1		NCBI Protein	KAF4115915.1
Oreochromis aureus	NCBI Protein	XP_031612750.1		NCBI Protein	XP_031603843.1		NCBI Protein	XP_031588257.1
Oreochromis niloticus	NCBI Protein	XP_003457301.1		NCBI Protein	XP_003441387.1		NCBI Protein	XP_005468966.1
Oryzias javanicus	NCBI Protein	RVE66939.1		NCBI Protein	RVE72801.1		NCBI Protein	RVE69829.1
Oryzias latipes	NCBI Protein	XP_004074048.1		NCBI Protein	XP_011473751.1		NCBI Protein	XP_023813163.1
Oryzias melastigma	NCBI Protein	XP_024115381.1		NCBI Protein	XP_024125880.1		NCBI Protein	XP_024128834.1
Oryzias sinensis	Ensembl	ENSOSIP00000047901.1		Ensembl	ENSOSIP00000031622.1		Ensembl	ENSOSIP00000000227.1
Pangasianodon hypophthalmus	NCBI Protein	XP_034154373.1					NCBI Protein	XP_026772775.1
Paralichthys olivaceus	NCBI Protein	XP_019946515.1		NCBI Protein	XP_019942620.1		NCBI Protein	XP_019949882.1
Parambassis ranga	NCBI Protein	XP_028252865.1		NCBI Protein	XP_028261703.1		NCBI Protein	XP_028268532.1
Paramormyrops kingsleyae	NCBI Protein	XP_023667628.1		NCBI Protein	XP_023688041.1		NCBI Protein	XP_023691416.1
Perca flavescens	NCBI Protein	XP_028453226.1		NCBI Protein	XP_028431407.1		NCBI Protein	XP_028455604.1
Perca fluviatilis	NCBI Protein	XP_039675312.1		NCBI Protein	XP_039652303.1		NCBI Protein	XP_039681261.1
Periophthalmus magnuspinnatus				NCBI Protein	XP_033822818.1		NCBI Protein	XP_033827118.1
Pimephales promelas	NCBI Protein	XP_039536769.1		NCBI Protein	XP_039504561.1		NCBI Protein	XP_039542292.1
Plectropomus leopardus	NCBI Protein	XP_042362870.1		NCBI Protein	XP_042356243.1		NCBI Protein	XP_042361551.1
Poecilia formosa	NCBI Protein	XP_007547583.1		NCBI Protein	XP_007540805.1		NCBI Protein	XP_016521953.1
Poecilia latipinna	NCBI Protein	XP_014898425.1		NCBI Protein	XP_014910117.1		NCBI Protein	XP_014897428.1
Poecilia mexicana	NCBI Protein	XP_014849696.1		NCBI Protein	XP_014851699.1		NCBI Protein	XP_014860295.1
Poecilia reticulata	NCBI Protein	XP_008419965.1		NCBI Protein	XP_008408241.1		NCBI Protein	XP_008415170.1
Poeciliopsis prolifica	NCBI Protein	JAO10358.1		NCBI Protein	JAO39256.1		NCBI Protein	JAO52116.1
Polyodon spathula	NCBI Protein NCBI Protein	XP_041102156.1 XP_041104819.1		NCBI Protein	XP_041097706.1
Polypterus senegalus	NCBI Protein	XP_039593163.1		NCBI Protein	XP_039602562.1
Protopterus annectens	NCBI Protein	XP_043923569.1		NCBI Protein	XP_043927207.1		NCBI Protein	XP_043934572.1
Pseudochaenichthys georgianus	NCBI Protein	XP_033950190.1		NCBI Protein	XP_033933171.1		NCBI Protein	XP_033945687.1
Pundamilia nyererei	NCBI Protein	XP_005728777.1		NCBI Protein	XP_005739598.1		NCBI Protein	XP_005726232.1
Pungitius pungitius	NCBI Protein	XP_037329577.1		NCBI Protein	XP_037303999.1		NCBI Protein	XP_037331175.1
Puntigrus tetrazona	NCBI Protein	XP_043073802.1		NCBI Protein NCBI Protein	XP_043107797.1 XP_043108433.1		NCBI Protein	XP_043091464.1
Pygocentrus nattereri	NCBI Protein	XP_017550295.1		NCBI Protein	XP_017548207.1		NCBI Protein	XP_017561080.1
Salarias fasciatus	NCBI Protein	XP_029976702.1		NCBI Protein	XP_029947385.1		NCBI Protein	XP_029944918.1
Salmo salar	NCBI Protein NCBI Protein	NP_001140089.1 XP_014033999.1		NCBI Protein NCBI Protein	XP_013988069.1 XP_014022738.1		NCBI Protein	XP_014048240.1
Salmo trutta	NCBI Protein NCBI Protein	XP_029588485.1 XP_029590683.1		NCBI Protein NCBI Protein	XP_029549649.1 XP_029631456.1		NCBI Protein	XP_029583389.1
Salvelinus alpinus	NCBI Protein NCBI Protein	XP_023831896.1 XP_023831280.1		NCBI Protein NCBI Protein	XP_023845564.1 XP_023852544.1		NCBI Protein	XP_023867959.1
Salvelinus namaycush	NCBI Protein NCBI Protein	XP_038822717.1 XP_038827855.1		NCBI Protein NCBI Protein	XP_038867722.1 XP_038872029.1		NCBI Protein	XP_038845106.1
Sander lucioperca	NCBI Protein	XP_031178907.1		NCBI Protein	XP_031178025.1		NCBI Protein	XP_031174515.1
Scatophagus argus	NCBI Protein	XP_046274668.1		NCBI Protein	XP_046240024.1		NCBI Protein	XP_046271739.1
Scleropages formosus	NCBI Protein	XP_029104264.1		NCBI Protein	XP_018580752.1		NCBI Protein NCBI Protein NCBI Protein NCBI Protein NCBI Protein NCBI Protein NCBI Protein	XP_029115287.1 XP_029105361.1 XP_029105359.1 XP_029105358.1 XP_029115615.1 XP_029102018.1 XP_029104471.1
Scophthalmus maximus	NCBI Protein	XP_035476379.1		NCBI Protein	XP_035487341.1		NCBI Protein	XP_035470945.1
Sebastes umbrosus	NCBI Protein	XP_037649946.1		NCBI Protein	XP_037640654.1		NCBI Protein	XP_037647672.1
Seriola dumerili	NCBI Protein	XP_022602733.1		NCBI Protein	XP_022601016.1		NCBI Protein	XP_022595330.1
Seriola lalandi dorsalis	NCBI Protein	XP_023264606.1		NCBI Protein	XP_023279517.1		NCBI Protein	XP_023266733.1
Silurus meridionalis	NCBI Protein	XP_046690726.1		NCBI Protein	XP_046730446.1		NCBI Protein	XP_046722766.1
Simochromis diagramma	NCBI Protein	XP_039877153.1		NCBI Protein	XP_039884843.1		NCBI Protein	XP_039900707.1
Siniperca chuatsi	NCBI Protein	XP_044026946.1		NCBI Protein	XP_044078888.1		NCBI Protein	XP_044038208.1
Sinocyclocheilus anshuiensis	NCBI Protein NCBI Protein	XP_016317808.1 XP_016314985.1		NCBI Protein NCBI Protein	XP_016358633.1 XP_016335602.1		NCBI Protein NCBI Protein	XP_016324260.1 XP_016297026.1
Sinocyclocheilus grahami	NCBI Protein NCBI Protein	XP_016109280.1 XP_016097731.1		NCBI Protein tblastn wgs	XP_016109226.1 LCYQ01104200.1		NCBI Protein NCBI Protein	XP_016136132.1 XP_016122909.1
Sinocyclocheilus rhinocerous	NCBI Protein NCBI Protein	XP_016385900.1 XP_016373814.1		NCBI Protein tblastn wgs	XP_016417787.1 LAVF01021030.1		NCBI Protein NCBI Protein	XP_016383189.1 XP_016405347.1
Solea senegalensis	NCBI Protein	XP_043908438.1		NCBI Protein	XP_043880876.1		NCBI Protein	XP_043907001.1
Sparus aurata	NCBI Protein	XP_030267070.1		NCBI Protein	XP_030277321.1		NCBI Protein	XP_030263458.1
Sphaeramia orbicularis	NCBI Protein	XP_030003812.1		NCBI Protein	XP_029991249.1		NCBI Protein	XP_029996793.1
Stegastes partitus	NCBI Protein	XP_008293584.1		NCBI Protein	XP_008305185.1		NCBI Protein	XP_008289008.1
Syngnathus acus	NCBI Protein	XP_037120560.1		NCBI Protein	XP_037108211.1		NCBI Protein	XP_037112367.1
Tachysurus fulvidraco	NCBI Protein	XP_027031447.1		NCBI Protein	XP_047660933.1		NCBI Protein	XP_027016915.1
Takifugu flavidus	NCBI Protein	TWW65721.1		NCBI Protein	TWW62246.1
Takifugu rubripes	NCBI Protein	XP_029701107.1		NCBI Protein	XP_003973148.2		NCBI Protein	XP_029692045.1
Tetraodon nigroviridis	NCBI Protein	CAG11128.1		NCBI Protein	CAG11752.1		NCBI Protein	CAG07253.1
Thalassophryne amazonica	NCBI Protein	XP_034016433.1		NCBI Protein	XP_034022711.1		NCBI Protein	XP_034046124.1
Thunnus albacares	NCBI Protein	XP_044191589.1		NCBI Protein	XP_044205678.1		NCBI Protein	XP_044188091.1
Thunnus maccoyii	NCBI Protein	XP_042291375.1		NCBI Protein	XP_042262146.1		NCBI Protein	XP_042248872.1
Toxotes jaculatrix	NCBI Protein	XP_040909211.1		NCBI Protein	XP_040890504.1		NCBI Protein	XP_040918489.1
Trematomus bernacchii	NCBI Protein	XP_033980664.1		NCBI Protein	XP_033995131.1		NCBI Protein	XP_033999490.1
Triplophysa tibetana	NCBI Protein	KAA0710416.1		NCBI Protein	KAA0708103.1		NCBI Protein NCBI Protein	KAA0705519.1 KAA0705521.1
Xiphias gladius	NCBI Protein	XP_039977441.1		NCBI Protein	XP_040015767.1		NCBI Protein	XP_039973286.1
Xiphophorus couchianus	NCBI Protein	XP_027892438.1		NCBI Protein	XP_027858500.1		NCBI Protein	XP_027897824.1
Xiphophorus hellerii	NCBI Protein	XP_032436211.1		NCBI Protein	XP_032404926.1		NCBI Protein	XP_032442582.1
Xiphophorus maculatus	NCBI Protein	XP_023201298.1		NCBI Protein	XP_014324536.1		NCBI Protein	XP_014330535.2
Cartilaginous fish
Amblyraja radiata	NCBI Protein	XP_032902590.1		NCBI Protein	XP_032871696.1		NCBI Protein	XP_032891182.1
Callorhinchus milii	tblastn wgs NCBI Protein NCBI Protein	AAVX02053416.1 XP_042201829.1 XP_042202545.1		NCBI Protein	XP_007910501.1		NCBI Protein	XP_007899602.1
Carcharodon carcharias	NCBI Protein	XP_041039612.1		NCBI Protein	XP_041036394.1		NCBI Protein	XP_041029187.1
Chiloscyllium plagiosum	NCBI Protein	XP_043545632.1		NCBI Protein	XP_043537699.1		NCBI Protein	XP_043530993.1
Hydrolagus affinis	tblastn wgs tblastn wgs	JAAILG010010888.1 JAAILG010026115.1		tblastn wgs	JAHMAH010000041.1
Rhincodon typus	NCBI Protein	XP_048470139.1					NCBI Protein	XP_048450859.1
Scyliorhinus canicula	NCBI Protein	XP_038653286.1		NCBI Protein	XP_048379391.1		NCBI Protein	XP_038634442.1
Stegostoma fasciatum	NCBI Protein	XP_048377405.1					NCBI Protein	XP_048416775.1
Cyclostomes
Eptatretus burgeri	Ensembl tblastn wgs tblastn wgs	ENSEBUP00000018601.1 FYBX02010471.1 FYBX02010471.1
Entosphenus tridentatus	tblastn wgs	JAAXLI020001139.1
Lethenteron camtschaticum	tblastn wgs	APJL01014218.1
Lethenteron reissneri	tblastn wgs	JADLOY010000345.1
Petromyzon marinus	NCBI Protein	XP_032802158.1
